# A domain-resolution map of *in vivo* DNA binding reveals the regulatory consequences of somatic mutations in zinc finger transcription factors

**DOI:** 10.1101/630756

**Authors:** Berat Dogan, Senthilkumar Kailasam, Aldo Hernández Corchado, Naghmeh Nikpoor, Hamed S. Najafabadi

**Author notes:** These authors contributed equally to this work (Berat Dogan, Senthilkumar Kailasam). Correspondence should be addressed to: H.S.N.

## Abstract

Multi-zinc finger proteins constitute the largest class of human transcription factors. Their DNA-binding specificity is usually encoded by a subset of their tandem Cys2His2 zinc finger (ZF) domains – the subset that binds to DNA, however, is often unknown. Here, by combining a context-aware machine-learning-based model of DNA recognition with *in vivo* binding data, we characterize the sequence preferences and the ZF subset that is responsible for DNA binding in 209 human multi-ZF proteins. We show that *in vivo* DNA binding is primarily driven by ∼50% of the ZFs – these DNA-binding ZFs are under strong selective pressure within and across species, and their mutations affect the expression of hundreds of genes as revealed by pan-cancer trans-eQTL analysis across 18 tissues. Among the genes affected by mutations in multi-ZF proteins, we identify several oncogenic factors regulated by SP1, and show that SP1 up-regulation in cancer promotes the expression of these genes while mutations in SP1 ZFs lead to their repression. Together, these analyses suggest that mutations in DNA-binding ZFs have distinct and widespread regulatory consequences that contribute to transcriptome remodelling in cancer.
