## Supplementary Table S3 for "A domain-resolution map of *in vivo* DNA binding reveals the regulatory consequences of somatic mutations in zinc finger transcription factors"

### Sheet: Table S3a
Table S3a	Biochemical properties used in this study to encode each amino acid. Data from Yousef and Charkari, J Biomed Inform 56, 300-6 (2015).
Amino acid	Hydrophobicity	Hydrophilicity	Polarity	Polarizability	Solvation free energy	Residue accessible surface area
A	0.281	0.453	0.395	0.112	0.589	0.222
C	0.458	0.375	0.074	0.312	0.527	0.333
D	0	1	1	0.256	0.191	0.416
E	0.027	1	0.913	0.369	0.285	0.638
F	1	0.14	0.037	0.709	0.936	0.75
G	0.198	0.531	0.506	0	0.446	0
H	0.207	0.453	0.679	0.562	0.582	0.666
I	0.792	0.25	0.037	0.454	0.851	0.555
K	0.198	1	0.79	0.535	0.325	0.694
L	0.783	0.25	0	0.454	0.851	0.527
M	0.721	0.328	0.098	0.54	0.957	0.611
N	0.12	0.562	0.827	0.327	0.319	0.472
P	0.253	0.531	0.382	0.32	0.702	0.388
Q	0.123	0.562	0.691	0.44	0.4	0.583
R	0.222	1	0.691	0.711	0	0.833
S	0.235	0.578	0.53	0.151	0.448	0.222
T	0.318	0.468	0.456	0.264	0.557	0.361
V	0.687	0.296	0.123	0.342	0.765	0.444
W	0.56	0	0.061	1	1	1
Y	0.922	0.171	0.16	0.728	0.787	0.861

### Sheet: Table S3b
Table S3b	The first two principal components of the biochemical properties.
Amino acid	PC1	PC2
A	-0.12686	0.43956
C	0.19669	0.3024
D	-0.96306	-0.049921
E	-0.80824	-0.25145
F	0.91163	-0.17112
G	-0.38	0.61807
H	-0.16489	-0.22087
I	0.64153	0.1083
K	-0.59966	-0.37252
L	0.65288	0.13637
M	0.60903	0.0011439
N	-0.52768	-0.010309
P	-0.055689	0.19161
Q	-0.37988	-0.12324
R	-0.62267	-0.59897
S	-0.3342	0.34977
T	-0.11213	0.22353
V	0.44652	0.2262
W	0.86952	-0.49123
Y	0.74718	-0.30733
