## Supplementary Data File S1 (ChIP-seq motifs) for "A domain-resolution map of *in vivo* DNA binding reveals the regulatory consequences of somatic mutations in zinc finger transcription factors": A0PJY2.pfm.txt

Pos	A	C	G	T
1	0.734077	0.0939929	0.121958	0.0499728
2	0.966598	0.000776801	0.0318488	0.000776801
3	0.99767	0.000776801	0.000776801	0.000776801
4	0.811237	0.000776801	0.0411704	0.146815
5	0.34205	0.034956	0.556966	0.0660281
6	0.469445	0.0287416	0.501036	0.000776801
7	0.218281	0.161832	0.61911	0.000776801
8	0.000776801	0.99767	0.000776801	0.000776801
9	0.932418	0.01942	0.000776801	0.0473848
