## Supplementary Data File S1 (ChIP-seq motifs) for "A domain-resolution map of *in vivo* DNA binding reveals the regulatory consequences of somatic mutations in zinc finger transcription factors": A2RRD8.pfm.txt

Pos	A	C	G	T
1	0.369904	0.0893285	0.331535	0.209233
2	0.0533573	0.0509592	0.815947	0.0797362
3	0.0221823	0.0581535	0.559353	0.360312
4	0.144484	0.0509592	0.686451	0.118106
5	0.00779376	0.0101918	0.974221	0.00779376
6	0.014988	0.0101918	0.974221	0.00059952
7	0.295564	0.0293765	0.458633	0.216427
8	0.1253	0.566547	0.149281	0.158873
9	0.0965228	0.763189	0.0341727	0.106115
10	0.367506	0.456235	0.0485612	0.127698
11	0.305156	0.0365707	0.523381	0.134892
12	0.07494	0.00779376	0.77518	0.142086
13	0.0101918	0.00059952	0.988609	0.00059952
14	0.0293765	0.00059952	0.969424	0.00059952
15	0.0269784	0.014988	0.933453	0.0245803
16	0.297962	0.684053	0.0173861	0.00059952
17	0.271583	0.573741	0.0341727	0.120504
18	0.305156	0.0485612	0.161271	0.485012
19	0.266787	0.0869305	0.571343	0.07494
20	0.07494	0.120504	0.142086	0.66247
21	0.0413669	0.0893285	0.779976	0.0893285
22	0.266787	0.391487	0.134892	0.206835
23	0.228417	0.230815	0.389089	0.151679
24	0.290767	0.221223	0.269185	0.218825
25	0.19964	0.259592	0.314748	0.226019
26	0.18765	0.221223	0.295564	0.295564
27	0.221223	0.269185	0.31235	0.197242
