## Supplementary Data File S1 (ChIP-seq motifs) for "A domain-resolution map of *in vivo* DNA binding reveals the regulatory consequences of somatic mutations in zinc finger transcription factors": A6NGD5.pfm.txt

Pos	A	C	G	T
1	0.0401639	0.0532787	0.905738	0.000819672
2	0.109016	0.0729508	0.0762295	0.741803
3	0.00409836	0.181148	0.797541	0.0172131
4	0.958197	0.0270492	0.0139344	0.000819672
5	0.115574	0.0631148	0.820492	0.000819672
6	0.0368852	0.000819672	0.0139344	0.948361
7	0.138525	0.472951	0.151639	0.236885
8	0.548361	0.236885	0.0106557	0.204098
9	0.758197	0.112295	0.0598361	0.0696721
10	0.0106557	0.453279	0.0368852	0.49918
11	0.686066	0.0598361	0.210656	0.0434426
12	0.597541	0.102459	0.190984	0.109016
13	0.57459	0.138525	0.217213	0.0696721
14	0.295902	0.12541	0.446721	0.131967
15	0.171311	0.509016	0.22377	0.0959016
