## Supplementary Data File S1 (ChIP-seq motifs) for "A domain-resolution map of *in vivo* DNA binding reveals the regulatory consequences of somatic mutations in zinc finger transcription factors": A6NK75.pfm.txt

Pos	A	C	G	T
1	0.63342	0.0427461	0.167098	0.156736
2	0.374352	0.00129534	0.612694	0.011658
3	0.141192	0.011658	0.59715	0.25
4	0.685233	0.239637	0.0738342	0.00129534
5	0.229275	0.721503	0.0323834	0.0168394
6	0.98057	0.00129534	0.0168394	0.00129534
7	0.799223	0.104922	0.0945596	0.00129534
8	0.198187	0.384715	0.275907	0.141192
9	0.819948	0.0272021	0.0531088	0.0997409
10	0.897668	0.0168394	0.0841969	0.00129534
11	0.996114	0.00129534	0.00129534	0.00129534
12	0.985751	0.011658	0.00129534	0.00129534
13	0.783679	0.00129534	0.146373	0.0686528
14	0.0997409	0.00129534	0.897668	0.00129534
15	0.13601	0.0272021	0.762953	0.0738342
16	0.317358	0.514249	0.0479275	0.120466
17	0.643782	0.125648	0.0841969	0.146373
18	0.436528	0.198187	0.213731	0.151554
19	0.332902	0.0997409	0.167098	0.400259
20	0.317358	0.177461	0.322539	0.182642
21	0.286269	0.156736	0.229275	0.32772
