## Supplementary Data File S1 (ChIP-seq motifs) for "A domain-resolution map of *in vivo* DNA binding reveals the regulatory consequences of somatic mutations in zinc finger transcription factors": B2RXF5.pfm.txt

Pos	A	C	G	T
1	0.101385	0.65806	0.239924	0.000629723
2	0.000629723	0.998111	0.000629723	0.000629723
3	0.998111	0.000629723	0.000629723	0.000629723
4	0.000629723	0.000629723	0.998111	0.000629723
5	0.471662	0.527078	0.000629723	0.000629723
6	0.000629723	0.000629723	0.15932	0.839421
7	0.000629723	0.000629723	0.998111	0.000629723
8	0.000629723	0.305416	0.0308564	0.663098
9	0.000629723	0.0711587	0.630353	0.297859
