## Supplementary Data File S1 (ChIP-seq motifs) for "A domain-resolution map of *in vivo* DNA binding reveals the regulatory consequences of somatic mutations in zinc finger transcription factors": O14771.pfm.txt

Pos	A	C	G	T
1	0.493	0.285	0.141	0.081
2	0.149	0.001	0.849	0.001
3	0.961	0.001	0.037	0.001
4	0.653	0.321	0.025	0.001
5	0.361	0.509	0.125	0.005
6	0.049	0.229	0.325	0.397
7	0.085	0.681	0.109	0.125
8	0.569	0.049	0.369	0.013
9	0.001	0.001	0.997	0.001
10	0.001	0.033	0.941	0.025
11	0.025	0.965	0.001	0.009
12	0.137	0.041	0.689	0.133
13	0.045	0.161	0.769	0.025
14	0.205	0.681	0.113	0.001
15	0.057	0.013	0.921	0.009
