## Supplementary Data File S1 (ChIP-seq motifs) for "A domain-resolution map of *in vivo* DNA binding reveals the regulatory consequences of somatic mutations in zinc finger transcription factors": O43296.pfm.txt

Pos	A	C	G	T
1	0.20583	0.30477	0.488516	0.000883392
2	0.318905	0.0998233	0.428445	0.152827
3	0.000883392	0.000883392	0.99735	0.000883392
4	0.000883392	0.000883392	0.99735	0.000883392
5	0.407244	0.569788	0.0220848	0.000883392
6	0.000883392	0.000883392	0.622792	0.375442
7	0.000883392	0.000883392	0.99735	0.000883392
8	0.227032	0.135159	0.499117	0.138693
9	0.000883392	0.000883392	0.99735	0.000883392
