## Supplementary Data File S1 (ChIP-seq motifs) for "A domain-resolution map of *in vivo* DNA binding reveals the regulatory consequences of somatic mutations in zinc finger transcription factors": O43829.pfm.txt

Pos	A	C	G	T
1	0.122533	0.283717	0.507401	0.0863487
2	0.000822368	0.000822368	0.997533	0.000822368
3	0.287007	0.208059	0.395559	0.109375
4	0.000822368	0.000822368	0.997533	0.000822368
5	0.000822368	0.997533	0.000822368	0.000822368
6	0.000822368	0.000822368	0.997533	0.000822368
7	0.000822368	0.997533	0.000822368	0.000822368
8	0.000822368	0.000822368	0.997533	0.000822368
9	0.0731908	0.63898	0.287007	0.000822368
10	0.106086	0.254112	0.63898	0.000822368
11	0.000822368	0.421875	0.444901	0.132401
12	0.0962171	0.38898	0.471217	0.0435855
