## Supplementary Data File S1 (ChIP-seq motifs) for "A domain-resolution map of *in vivo* DNA binding reveals the regulatory consequences of somatic mutations in zinc finger transcription factors": O75467.pfm.txt

Pos	A	C	G	T
1	0.263825	0.185484	0.282258	0.268433
2	0.263825	0.300691	0.231567	0.203917
3	0.162442	0.319124	0.27765	0.240783
4	0.383641	0.171659	0.134793	0.309908
5	0.263825	0.0841014	0.471198	0.180876
6	0.144009	0.130184	0.540323	0.185484
7	0.480415	0.319124	0.0979263	0.102535
8	0.743088	0.0103687	0.134793	0.111751
9	0.047235	0.0288018	0.862903	0.0610599
10	0.328341	0.300691	0.148618	0.22235
11	0.199309	0.512673	0.014977	0.273041
12	0.922811	0.0103687	0.0103687	0.0564516
13	0.706221	0.0334101	0.208525	0.0518433
14	0.0794931	0.00115207	0.918203	0.00115207
15	0.00115207	0.0103687	0.987327	0.00115207
16	0.756912	0.0564516	0.00576037	0.180876
17	0.0841014	0.0380184	0.0426267	0.835253
18	0.157834	0.00576037	0.835253	0.00115207
19	0.00115207	0.00115207	0.996544	0.00115207
20	0.0195853	0.291475	0.00115207	0.687788
21	0.0195853	0.0103687	0.167051	0.802995
