## Supplementary Data File S1 (ChIP-seq motifs) for "A domain-resolution map of *in vivo* DNA binding reveals the regulatory consequences of somatic mutations in zinc finger transcription factors": O75626.pfm.txt

Pos	A	C	G	T
1	0.398148	0.0277778	0.366049	0.208025
2	0.0228395	0.000617284	0.975926	0.000617284
3	0.998148	0.000617284	0.000617284	0.000617284
4	0.810494	0.000617284	0.188272	0.000617284
5	0.998148	0.000617284	0.000617284	0.000617284
6	0.000617284	0.000617284	0.998148	0.000617284
7	0.161111	0.101852	0.353704	0.383333
8	0.321605	0.000617284	0.605556	0.0722222
9	0.726543	0.000617284	0.230247	0.0425926
