## Supplementary Data File S1 (ChIP-seq motifs) for "A domain-resolution map of *in vivo* DNA binding reveals the regulatory consequences of somatic mutations in zinc finger transcription factors": O75820.pfm.txt

Pos	A	C	G	T
1	0.265915	0.350796	0.332228	0.051061
2	0.181034	0.0192308	0.30305	0.496684
3	0.00066313	0.00066313	0.998011	0.00066313
4	0.00066313	0.00066313	0.998011	0.00066313
5	0.987401	0.00862069	0.00331565	0.00066313
6	0.942308	0.0139257	0.00066313	0.0431034
7	0.0828912	0.62931	0.27122	0.0165782
8	0.594828	0.120027	0.284483	0.00066313
9	0.00596817	0.00596817	0.979443	0.00862069
10	0.581565	0.364058	0.0165782	0.0377984
11	0.509947	0.212865	0.263263	0.0139257
12	0.255305	0.0988064	0.425066	0.220822
13	0.212865	0.26061	0.382626	0.143899
14	0.19695	0.112069	0.403846	0.287135
15	0.117374	0.19695	0.594828	0.0908488
16	0.167772	0.475464	0.220822	0.135942
17	0.20756	0.173077	0.425066	0.194297
18	0.369363	0.191645	0.295093	0.143899
