## Supplementary Data File S1 (ChIP-seq motifs) for "A domain-resolution map of *in vivo* DNA binding reveals the regulatory consequences of somatic mutations in zinc finger transcription factors": O75840.pfm.txt

Pos	A	C	G	T
1	0.265556	0.0675845	0.404697	0.262162
2	0.000848422	0.000848422	0.997455	0.000848422
3	0.000848422	0.000848422	0.997455	0.000848422
4	0.000848422	0.000848422	0.997455	0.000848422
5	0.0449664	0.787615	0.000848422	0.16657
6	0.000848422	0.000848422	0.997455	0.000848422
7	0.000848422	0.0246042	0.72031	0.254237
8	0.150171	0.0415727	0.641686	0.16657
9	0.000848422	0.000848422	0.997455	0.000848422
