## Supplementary Data File S1 (ChIP-seq motifs) for "A domain-resolution map of *in vivo* DNA binding reveals the regulatory consequences of somatic mutations in zinc finger transcription factors": O95863.pfm.txt

Pos	A	C	G	T
1	0.212312	0.428392	0.217337	0.14196
2	0.282663	0.101759	0.207286	0.408291
3	0.00125628	0.00125628	0.996231	0.00125628
4	0.00125628	0.996231	0.00125628	0.00125628
5	0.996231	0.00125628	0.00125628	0.00125628
6	0.00125628	0.699749	0.297739	0.00125628
7	0.0464824	0.709799	0.207286	0.0364322
8	0.00125628	0.00125628	0.00125628	0.996231
9	0.00125628	0.00125628	0.996231	0.00125628
