## Supplementary Data File S1 (ChIP-seq motifs) for "A domain-resolution map of *in vivo* DNA binding reveals the regulatory consequences of somatic mutations in zinc finger transcription factors": P08047.pfm.txt

Pos	A	C	G	T
1	0.00105485	0.00105485	0.950422	0.0474684
2	0.00105485	0.00105485	0.996835	0.00105485
3	0.00105485	0.00105485	0.996835	0.00105485
4	0.00105485	0.00105485	0.996835	0.00105485
5	0.266878	0.731013	0.00105485	0.00105485
6	0.00105485	0.00105485	0.996835	0.00105485
7	0.00105485	0.085443	0.912447	0.00105485
8	0.254219	0.0516878	0.659283	0.0348101
9	0.161392	0.00105485	0.836498	0.00105485
