## Supplementary Data File S1 (ChIP-seq motifs) for "A domain-resolution map of *in vivo* DNA binding reveals the regulatory consequences of somatic mutations in zinc finger transcription factors": P10073.pfm.txt

Pos	A	C	G	T
1	0.155387	0.141575	0.647099	0.0559392
2	0.169199	0.188536	0.243785	0.398481
3	0.0697514	0.663674	0.224448	0.0421271
4	0.304558	0.31837	0.0835635	0.293508
5	0.0642265	0.00345304	0.93163	0.000690608
6	0.879144	0.000690608	0.100138	0.0200276
7	0.0697514	0.147099	0.428867	0.354282
8	0.0531768	0.0089779	0.926105	0.0117403
9	0.0172652	0.00345304	0.973066	0.00621547
10	0.348757	0.445442	0.111188	0.0946133
11	0.102901	0.00345304	0.890193	0.00345304
12	0.000690608	0.000690608	0.997928	0.000690608
13	0.680249	0.265884	0.0283149	0.0255525
14	0.0393646	0.00621547	0.945442	0.0089779
15	0.0642265	0.0366022	0.892956	0.00621547
16	0.105663	0.721685	0.102901	0.0697514
17	0.260359	0.21616	0.381906	0.141575
18	0.127762	0.183011	0.591851	0.0973757
