## Supplementary Data File S1 (ChIP-seq motifs) for "A domain-resolution map of *in vivo* DNA binding reveals the regulatory consequences of somatic mutations in zinc finger transcription factors": P10074.pfm.txt

Pos	A	C	G	T
1	0.050995	0.00124378	0.941542	0.00621891
2	0.00124378	0.00124378	0.996269	0.00124378
3	0.011194	0.00124378	0.986318	0.00124378
4	0.643035	0.0460199	0.284826	0.0261194
5	0.319652	0.2699	0.354478	0.0559701
6	0.245025	0.374378	0.210199	0.170398
7	0.0758706	0.00124378	0.921642	0.00124378
8	0.225124	0.0161692	0.314677	0.44403
9	0.175373	0.294776	0.488806	0.0410448
10	0.100746	0.0211443	0.558458	0.319652
11	0.225124	0.309701	0.304726	0.160448
12	0.349502	0.339552	0.180348	0.130597
13	0.578358	0.160448	0.215174	0.0460199
14	0.533582	0.0261194	0.399254	0.0410448
15	0.394279	0.00124378	0.384328	0.220149
16	0.160448	0.135572	0.528607	0.175373
17	0.299751	0.0659204	0.225124	0.409204
18	0.190299	0.2699	0.44403	0.0957711
19	0.215174	0.389303	0.200249	0.195274
20	0.25995	0.294776	0.25	0.195274
21	0.274876	0.225124	0.369403	0.130597
22	0.2699	0.284826	0.274876	0.170398
23	0.284826	0.354478	0.205224	0.155473
24	0.185323	0.279851	0.349502	0.185323
25	0.185323	0.2301	0.414179	0.170398
26	0.220149	0.2301	0.344527	0.205224
27	0.2301	0.155473	0.45398	0.160448
