## Supplementary Data File S1 (ChIP-seq motifs) for "A domain-resolution map of *in vivo* DNA binding reveals the regulatory consequences of somatic mutations in zinc finger transcription factors": P10075.pfm.txt

Pos	A	C	G	T
1	0.274573	0.266026	0.36859	0.090812
2	0.278846	0.261752	0.385684	0.0737179
3	0.338675	0.125	0.501068	0.0352564
4	0.206197	0.00106838	0.791667	0.00106838
5	0.00106838	0.0779915	0.86859	0.0523504
6	0.0352564	0.872863	0.0438034	0.0480769
7	0.0352564	0.78312	0.154915	0.0267094
8	0.00106838	0.257479	0.19765	0.543803
9	0.00106838	0.107906	0.419872	0.471154
10	0.00106838	0.00106838	0.996795	0.00106838
11	0.975427	0.0224359	0.00106838	0.00106838
12	0.663462	0.00106838	0.334402	0.00106838
