## Supplementary Data File S1 (ChIP-seq motifs) for "A domain-resolution map of *in vivo* DNA binding reveals the regulatory consequences of somatic mutations in zinc finger transcription factors": P11161.pfm.txt

Pos	A	C	G	T
1	0.000710227	0.134233	0.864347	0.000710227
2	0.242187	0.506392	0.000710227	0.25071
3	0.000710227	0.000710227	0.997869	0.000710227
4	0.000710227	0.000710227	0.622869	0.37571
5	0.171165	0.000710227	0.827415	0.000710227
6	0.000710227	0.000710227	0.997869	0.000710227
7	0.000710227	0.000710227	0.997869	0.000710227
8	0.208097	0.534801	0.000710227	0.256392
9	0.000710227	0.000710227	0.997869	0.000710227
