## Supplementary Data File S1 (ChIP-seq motifs) for "A domain-resolution map of *in vivo* DNA binding reveals the regulatory consequences of somatic mutations in zinc finger transcription factors": P13682.pfm.txt

Pos	A	C	G	T
1	0.513285	0.0881643	0.0591787	0.339372
2	0.431159	0.0350242	0.474638	0.0591787
3	0.295894	0.199275	0.0785024	0.426329
4	0.735507	0.136473	0.0978261	0.0301932
5	0.933575	0.0205314	0.0350242	0.0108696
6	0.96256	0.0205314	0.0108696	0.00603865
7	0.469807	0.175121	0.334541	0.0205314
8	0.687198	0.0301932	0.17029	0.112319
9	0.184783	0.0785024	0.614734	0.121981
10	0.141304	0.493961	0.0929952	0.271739
11	0.455314	0.208937	0.112319	0.22343
12	0.397343	0.228261	0.22343	0.150966
13	0.257246	0.310386	0.11715	0.315217
14	0.247585	0.300725	0.247585	0.204106
15	0.542271	0.0736715	0.218599	0.165459
16	0.32971	0.228261	0.242754	0.199275
17	0.576087	0.121981	0.184783	0.11715
18	0.609903	0.0736715	0.247585	0.0688406
19	0.59058	0.0929952	0.175121	0.141304
20	0.305556	0.315217	0.0785024	0.300725
21	0.692029	0.266908	0.0108696	0.0301932
22	0.986715	0.0108696	0.00120773	0.00120773
23	0.832126	0.044686	0.0591787	0.0640097
24	0.184783	0.373188	0.204106	0.237923
25	0.880435	0.0543478	0.0543478	0.0108696
26	0.938406	0.00603865	0.0157005	0.0398551
27	0.387681	0.179952	0.344203	0.0881643
