## Supplementary Data File S1 (ChIP-seq motifs) for "A domain-resolution map of *in vivo* DNA binding reveals the regulatory consequences of somatic mutations in zinc finger transcription factors": P15622.pfm.txt

Pos	A	C	G	T
1	0.246094	0.433594	0.209635	0.110677
2	0.240885	0.365885	0.0794271	0.313802
3	0.266927	0.220052	0.402344	0.110677
4	0.25651	0.19401	0.31901	0.230469
5	0.251302	0.13151	0.365885	0.251302
6	0.246094	0.41276	0.19401	0.147135
7	0.386719	0.329427	0.19401	0.0898438
8	0.105469	0.313802	0.105469	0.47526
9	0.204427	0.371094	0.16276	0.261719
10	0.277344	0.407552	0.277344	0.0377604
11	0.589844	0.0742188	0.334635	0.00130208
12	0.641927	0.178385	0.178385	0.00130208
13	0.553385	0.266927	0.157552	0.0221354
14	0.00651042	0.990885	0.00130208	0.00130208
15	0.282552	0.0742188	0.126302	0.516927
16	0.0533854	0.00130208	0.928385	0.0169271
17	0.0117188	0.558594	0.188802	0.240885
18	0.589844	0.136719	0.261719	0.0117188
19	0.454427	0.10026	0.220052	0.22526
20	0.110677	0.00130208	0.88151	0.00651042
21	0.0117188	0.00651042	0.907552	0.0742188
