## Supplementary Data File S1 (ChIP-seq motifs) for "A domain-resolution map of *in vivo* DNA binding reveals the regulatory consequences of somatic mutations in zinc finger transcription factors": P17019.pfm.txt

Pos	A	C	G	T
1	0.291056	0.203079	0.293988	0.211877
2	0.282258	0.220674	0.270528	0.22654
3	0.241202	0.270528	0.22654	0.26173
4	0.39956	0.255865	0.162023	0.182551
5	0.384897	0.1239	0.279326	0.211877
6	0.229472	0.208944	0.370235	0.191349
7	0.461144	0.206012	0.159091	0.173754
8	0.428886	0.0857771	0.402493	0.0828446
9	0.173754	0.0505865	0.569648	0.206012
10	0.197214	0.0769795	0.41129	0.314516
11	0.930352	0.000733138	0.0681818	0.000733138
12	0.000733138	0.000733138	0.98607	0.0124633
13	0.00953079	0.0681818	0.921554	0.000733138
14	0.000733138	0.337977	0.00659824	0.654692
15	0.953812	0.0183284	0.00366569	0.0241935
16	0.00366569	0.989003	0.00659824	0.000733138
17	0.915689	0.000733138	0.0769795	0.00659824
18	0.000733138	0.000733138	0.994868	0.00366569
19	0.047654	0.857038	0.0300587	0.0652493
20	0.229472	0.434751	0.0388563	0.296921
21	0.270528	0.270528	0.244135	0.214809
