## Supplementary Data File S1 (ChIP-seq motifs) for "A domain-resolution map of *in vivo* DNA binding reveals the regulatory consequences of somatic mutations in zinc finger transcription factors": P17020.pfm.txt

Pos	A	C	G	T
1	0.000957854	0.00478927	0.989464	0.00478927
2	0.997126	0.000957854	0.000957854	0.000957854
3	0.00862069	0.000957854	0.989464	0.000957854
4	0.00478927	0.966475	0.00478927	0.0239464
5	0.0239464	0.840038	0.00478927	0.131226
6	0.954981	0.0162835	0.0201149	0.00862069
7	0.0545977	0.257663	0.0699234	0.617816
8	0.288314	0.0162835	0.479885	0.215517
9	0.000957854	0.0277778	0.958812	0.0124521
10	0.60249	0.238506	0.0929119	0.066092
11	0.57567	0.0277778	0.242337	0.154215
12	0.0775862	0.0124521	0.840038	0.0699234
