## Supplementary Data File S1 (ChIP-seq motifs) for "A domain-resolution map of *in vivo* DNA binding reveals the regulatory consequences of somatic mutations in zinc finger transcription factors": P17026.pfm.txt

Pos	A	C	G	T
1	0.995856	0.00138122	0.00138122	0.00138122
2	0.995856	0.00138122	0.00138122	0.00138122
3	0.995856	0.00138122	0.00138122	0.00138122
4	0.995856	0.00138122	0.00138122	0.00138122
5	0.995856	0.00138122	0.00138122	0.00138122
6	0.995856	0.00138122	0.00138122	0.00138122
7	0.995856	0.00138122	0.00138122	0.00138122
8	0.995856	0.00138122	0.00138122	0.00138122
9	0.995856	0.00138122	0.00138122	0.00138122
10	0.995856	0.00138122	0.00138122	0.00138122
11	0.995856	0.00138122	0.00138122	0.00138122
12	0.995856	0.00138122	0.00138122	0.00138122
