## Supplementary Data File S1 (ChIP-seq motifs) for "A domain-resolution map of *in vivo* DNA binding reveals the regulatory consequences of somatic mutations in zinc finger transcription factors": P17032.pfm.txt

Pos	A	C	G	T
1	0.135468	0.379234	0.206877	0.278421
2	0.00105014	0.656605	0.00105014	0.341295
3	0.00105014	0.396171	0.00105014	0.601729
4	0.00105014	0.555792	0.156471	0.286688
5	0.0307228	0.614331	0.00105014	0.353896
6	0.00105014	0.627067	0.00105014	0.370833
7	0.00105014	0.00105014	0.00105014	0.99685
8	0.00105014	0.99685	0.00105014	0.00105014
9	0.00105014	0.99685	0.00105014	0.00105014
