## Supplementary Data File S1 (ChIP-seq motifs) for "A domain-resolution map of *in vivo* DNA binding reveals the regulatory consequences of somatic mutations in zinc finger transcription factors": P17039.pfm.txt

Pos	A	C	G	T
1	0.504658	0.492236	0.0015528	0.0015528
2	0.486025	0.0015528	0.51087	0.0015528
3	0.0015528	0.0015528	0.995342	0.0015528
4	0.212733	0.423913	0.361801	0.0015528
5	0.386646	0.0015528	0.380435	0.231366
6	0.0015528	0.0015528	0.964286	0.0326087
7	0.0015528	0.995342	0.0015528	0.0015528
8	0.324534	0.0015528	0.231366	0.442547
9	0.0015528	0.0015528	0.995342	0.0015528
