## Supplementary Data File S1 (ChIP-seq motifs) for "A domain-resolution map of *in vivo* DNA binding reveals the regulatory consequences of somatic mutations in zinc finger transcription factors": P17098.pfm.txt

Pos	A	C	G	T
1	0.297321	0.283036	0.333036	0.0866071
2	0.0616071	0.204464	0.136607	0.597321
3	0.0223214	0.0116071	0.879464	0.0866071
4	0.000892857	0.000892857	0.997321	0.000892857
5	0.000892857	0.0651786	0.000892857	0.933036
6	0.990179	0.000892857	0.000892857	0.00803571
7	0.0723214	0.46875	0.0473214	0.411607
8	0.136607	0.000892857	0.854464	0.00803571
9	0.0473214	0.472321	0.0401786	0.440179
10	0.0508929	0.854464	0.0651786	0.0294643
11	0.279464	0.311607	0.0473214	0.361607
12	0.54375	0.147321	0.108036	0.200893
13	0.19375	0.225893	0.225893	0.354464
14	0.190179	0.100893	0.450893	0.258036
15	0.41875	0.29375	0.100893	0.186607
