## Supplementary Data File S1 (ChIP-seq motifs) for "A domain-resolution map of *in vivo* DNA binding reveals the regulatory consequences of somatic mutations in zinc finger transcription factors": P25490.pfm.txt

Pos	A	C	G	T
1	0.17	0.565294	0.153529	0.111176
2	0.791176	0.01	0.191176	0.00764706
3	0.732353	0.132353	0.0617647	0.0735294
4	0.205294	0.287647	0.452353	0.0547059
5	0.998235	0.000588235	0.000588235	0.000588235
6	0.000588235	0.000588235	0.000588235	0.998235
7	0.000588235	0.000588235	0.998235	0.000588235
8	0.00294118	0.000588235	0.995882	0.000588235
9	0.0264706	0.955882	0.000588235	0.0170588
10	0.0405882	0.179412	0.692353	0.0876471
11	0.0429412	0.0970588	0.821765	0.0382353
12	0.09	0.784118	0.0570588	0.0688235
