## Supplementary Data File S1 (ChIP-seq motifs) for "A domain-resolution map of *in vivo* DNA binding reveals the regulatory consequences of somatic mutations in zinc finger transcription factors": P36508.pfm.txt

Pos	A	C	G	T
1	0.681167	0.128304	0.132709	0.0578194
2	0.463106	0.152533	0.14152	0.242841
3	0.090859	0.403634	0.126101	0.379405
4	0.035793	0.0424009	0.0203744	0.901432
5	0.00715859	0.98293	0.000550661	0.00936123
6	0.000550661	0.998348	0.000550661	0.000550661
7	0.000550661	0.993943	0.000550661	0.00495595
8	0.795705	0.000550661	0.185573	0.0181718
9	0.0754405	0.110683	0.703194	0.110683
10	0.399229	0.403634	0.18337	0.0137665
11	0.747247	0.0159692	0.22522	0.0115639
12	0.0644273	0.0379956	0.394824	0.502753
13	0.0468062	0.223018	0.656938	0.0732379
14	0.0181718	0.954295	0.0203744	0.00715859
15	0.282489	0.452093	0.0379956	0.227423
16	0.15033	0.469714	0.139317	0.240639
17	0.0842511	0.511564	0.0556167	0.348568
18	0.0798458	0.035793	0.824339	0.060022
19	0.0401982	0.687775	0.218612	0.0534141
20	0.10848	0.0424009	0.751652	0.097467
21	0.189978	0.366189	0.392621	0.0512115
