## Supplementary Data File S1 (ChIP-seq motifs) for "A domain-resolution map of *in vivo* DNA binding reveals the regulatory consequences of somatic mutations in zinc finger transcription factors": P49711.pfm.txt

Pos	A	C	G	T
1	0.0440751	0.804191	0.104769	0.0469653
2	0.0122832	0.945809	0.0382948	0.00361272
3	0.46026	0.041185	0.376445	0.12211
4	0.0325145	0.515173	0.442919	0.00939306
5	0.0643064	0.636561	0.142341	0.156792
6	0.827312	0.0527457	0.0787572	0.041185
7	0.00650289	0.000722543	0.992052	0.000722543
8	0.243497	0.000722543	0.755058	0.000722543
9	0.0527457	0.0816474	0.639451	0.226156
10	0.00361272	0.00939306	0.986272	0.000722543
11	0.0122832	0.0122832	0.937139	0.0382948
12	0.0469653	0.931358	0.0122832	0.00939306
13	0.171243	0.00650289	0.821532	0.000722543
14	0.0440751	0.720376	0.197254	0.0382948
15	0.101879	0.402457	0.174133	0.321532
