## Supplementary Data File S1 (ChIP-seq motifs) for "A domain-resolution map of *in vivo* DNA binding reveals the regulatory consequences of somatic mutations in zinc finger transcription factors": P51814.pfm.txt

Pos	A	C	G	T
1	0.26061	0.419761	0.20756	0.112069
2	0.663793	0.109416	0.143899	0.0828912
3	0.143899	0.642573	0.106764	0.106764
4	0.671751	0.0722812	0.191645	0.0643236
5	0.531167	0.0271883	0.387931	0.0537135
6	0.114721	0.0324934	0.812334	0.0404509
7	0.212865	0.0775862	0.645225	0.0643236
8	0.29244	0.0271883	0.671751	0.00862069
9	0.907825	0.00862069	0.0537135	0.0298408
10	0.358753	0.0908488	0.536472	0.0139257
11	0.372016	0.120027	0.138594	0.369363
12	0.356101	0.175729	0.284483	0.183687
13	0.377321	0.183687	0.30305	0.135942
14	0.379973	0.0377984	0.520557	0.0616711
15	0.305703	0.133289	0.451592	0.109416
16	0.106764	0.613395	0.202255	0.0775862
17	0.982095	0.00596817	0.0112732	0.00066313
18	0.0165782	0.95557	0.0218833	0.00596817
19	0.31366	0.613395	0.00596817	0.0669761
20	0.814987	0.0218833	0.138594	0.0245358
21	0.0961538	0.056366	0.157162	0.690318
22	0.143899	0.133289	0.631963	0.0908488
23	0.677056	0.0351459	0.146552	0.141247
24	0.122679	0.045756	0.735411	0.0961538
25	0.157162	0.175729	0.512599	0.154509
26	0.287135	0.175729	0.401194	0.135942
27	0.661141	0.125332	0.106764	0.106764
