## Supplementary Data File S1 (ChIP-seq motifs) for "A domain-resolution map of *in vivo* DNA binding reveals the regulatory consequences of somatic mutations in zinc finger transcription factors": P52738.pfm.txt

Pos	A	C	G	T
1	0.201236	0.201236	0.459478	0.138049
2	0.264423	0.179258	0.396291	0.160027
3	0.220467	0.195742	0.382555	0.201236
4	0.225962	0.258929	0.286401	0.228709
5	0.253434	0.253434	0.231456	0.261676
6	0.21772	0.225962	0.283654	0.272665
7	0.228709	0.24794	0.291896	0.231456
8	0.21772	0.184753	0.412775	0.184753
9	0.220467	0.165522	0.421016	0.192995
10	0.250687	0.206731	0.382555	0.160027
11	0.302885	0.231456	0.289148	0.176511
12	0.26717	0.209478	0.29739	0.225962
13	0.1875	0.0364011	0.481456	0.294643
14	0.179258	0.000686813	0.816621	0.00343407
15	0.679258	0.0226648	0.289148	0.00892857
16	0.0473901	0.12706	0.772665	0.0528846
17	0.0171703	0.756181	0.0611264	0.165522
18	0.275412	0.00618132	0.591346	0.12706
19	0.0226648	0.000686813	0.945742	0.0309066
20	0.99794	0.000686813	0.000686813	0.000686813
21	0.945742	0.0116758	0.0418956	0.000686813
22	0.000686813	0.12706	0.0418956	0.830357
23	0.105082	0.0364011	0.0940934	0.764423
24	0.0418956	0.00892857	0.915522	0.0336538
25	0.0309066	0.731456	0.0528846	0.184753
26	0.300137	0.168269	0.0721154	0.459478
27	0.225962	0.203984	0.442995	0.12706
