## Supplementary Data File S1 (ChIP-seq motifs) for "A domain-resolution map of *in vivo* DNA binding reveals the regulatory consequences of somatic mutations in zinc finger transcription factors": P52741.pfm.txt

Pos	A	C	G	T
1	0.248818	0.473404	0.163712	0.114066
2	0.10461	0.567967	0.114066	0.213357
3	0.036052	0.0880615	0.0927896	0.783097
4	0.277187	0.506501	0.0904255	0.125887
5	0.969858	0.000591017	0.0265957	0.00295508
6	0.0218676	0.0738771	0.461584	0.442671
7	0.0147754	0.913121	0.000591017	0.071513
8	0.929669	0.0289598	0.036052	0.00531915
9	0.000591017	0.0100473	0.988771	0.000591017
10	0.0502364	0.0100473	0.681442	0.258274
11	0.0620567	0.102246	0.206265	0.629433
12	0.0596927	0.00768322	0.903664	0.0289598
13	0.558511	0.378842	0.0407801	0.0218676
14	0.378842	0.189716	0.149527	0.281915
15	0.0313239	0.0265957	0.913121	0.0289598
