## Supplementary Data File S1 (ChIP-seq motifs) for "A domain-resolution map of *in vivo* DNA binding reveals the regulatory consequences of somatic mutations in zinc finger transcription factors": P56270.pfm.txt

Pos	A	C	G	T
1	0.16646	0.193688	0.569926	0.0699257
2	0.183787	0.176361	0.587252	0.052599
3	0.228342	0.159035	0.550124	0.0625
4	0.171411	0.000618812	0.822401	0.00556931
5	0.000618812	0.000618812	0.998144	0.000618812
6	0.000618812	0.000618812	0.998144	0.000618812
7	0.522896	0.418936	0.000618812	0.0575495
8	0.000618812	0.000618812	0.998144	0.000618812
9	0.000618812	0.000618812	0.998144	0.000618812
10	0.000618812	0.000618812	0.998144	0.000618812
11	0.102104	0.000618812	0.896658	0.000618812
12	0.0971535	0.371906	0.527847	0.00309406
