## Supplementary Data File S1 (ChIP-seq motifs) for "A domain-resolution map of *in vivo* DNA binding reveals the regulatory consequences of somatic mutations in zinc finger transcription factors": P58317.pfm.txt

Pos	A	C	G	T
1	0.15	0.292373	0.214407	0.34322
2	0.244915	0.0347458	0.55339	0.166949
3	0.0516949	0.0347458	0.861864	0.0516949
4	0.0855932	0.112712	0.722881	0.0788136
5	0.282203	0.0889831	0.597458	0.0313559
6	0.0516949	0.322881	0.0211864	0.604237
7	0.0618644	0.875424	0.0279661	0.0347458
8	0.126271	0.14322	0.190678	0.539831
9	0.102542	0.339831	0.261864	0.295763
10	0.255085	0.0788136	0.560169	0.105932
11	0.102542	0.838136	0.0381356	0.0211864
12	0.173729	0.0788136	0.0618644	0.685593
13	0.302542	0.173729	0.444915	0.0788136
14	0.15678	0.421186	0.0991525	0.322881
15	0.109322	0.407627	0.319492	0.163559
16	0.0550847	0.427966	0.0483051	0.468644
17	0.0720339	0.0211864	0.278814	0.627966
18	0.00423729	0.0177966	0.977119	0.000847458
19	0.0144068	0.417797	0.34322	0.224576
20	0.0144068	0.834746	0.0991525	0.0516949
21	0.000847458	0.987288	0.000847458	0.0110169
22	0.299153	0.414407	0.0313559	0.255085
23	0.0788136	0.0754237	0.807627	0.0381356
24	0.0245763	0.268644	0.421186	0.285593
