## Supplementary Data File S1 (ChIP-seq motifs) for "A domain-resolution map of *in vivo* DNA binding reveals the regulatory consequences of somatic mutations in zinc finger transcription factors": P98182.pfm.txt

Pos	A	C	G	T
1	0.076284	0.317976	0.444864	0.160876
2	0.230363	0.317976	0.375378	0.076284
3	0.314955	0.230363	0.278701	0.175982
4	0.402568	0.257553	0.281722	0.0581571
5	0.0672205	0.665408	0.266616	0.000755287
6	0.115559	0.882931	0.000755287	0.000755287
7	0.000755287	0.000755287	0.997734	0.000755287
8	0.000755287	0.000755287	0.997734	0.000755287
9	0.997734	0.000755287	0.000755287	0.000755287
10	0.997734	0.000755287	0.000755287	0.000755287
11	0.166918	0.0853474	0.746979	0.000755287
12	0.0793051	0.339124	0.097432	0.484139
