## Supplementary Data File S1 (ChIP-seq motifs) for "A domain-resolution map of *in vivo* DNA binding reveals the regulatory consequences of somatic mutations in zinc finger transcription factors": Q0VGE8.pfm.txt

Pos	A	C	G	T
1	0.58236	0.150117	0.192173	0.0753505
2	0.449182	0.171145	0.257593	0.122079
3	0.376752	0.133762	0.308995	0.180491
4	0.498248	0.136098	0.241238	0.124416
5	0.54264	0.110397	0.250584	0.0963785
6	0.173481	0.0449766	0.416472	0.36507
7	0.026285	0.000584112	0.965537	0.00759346
8	0.00759346	0.000584112	0.991238	0.000584112
9	0.000584112	0.000584112	0.998248	0.000584112
10	0.0169393	0.00292056	0.979556	0.000584112
11	0.998248	0.000584112	0.000584112	0.000584112
12	0.0636682	0.858061	0.073014	0.00525701
13	0.605724	0.208528	0.110397	0.0753505
14	0.0496495	0.098715	0.203855	0.64778
15	0.0753505	0.0403037	0.823014	0.0613318
16	0.175818	0.551986	0.0636682	0.208528
17	0.395444	0.243575	0.194509	0.166472
18	0.243575	0.0589953	0.486565	0.210864
