## Supplementary Data File S1 (ChIP-seq motifs) for "A domain-resolution map of *in vivo* DNA binding reveals the regulatory consequences of somatic mutations in zinc finger transcription factors": Q3MIS6.pfm.txt

Pos	A	C	G	T
1	0.0659269	0.000652742	0.930157	0.00326371
2	0.0711488	0.00326371	0.924935	0.000652742
3	0.998042	0.000652742	0.000652742	0.000652742
4	0.898825	0.00587467	0.0894256	0.00587467
5	0.000652742	0.000652742	0.998042	0.000652742
6	0.0815927	0.280026	0.120757	0.517624
7	0.123368	0.875326	0.000652742	0.000652742
8	0.917102	0.00326371	0.0789817	0.000652742
9	0.0267624	0.131201	0.0163185	0.825718
10	0.000652742	0.0424282	0.00587467	0.951044
11	0.00326371	0.00587467	0.157311	0.833551
12	0.00326371	0.951044	0.000652742	0.0450392
