## Supplementary Data File S1 (ChIP-seq motifs) for "A domain-resolution map of *in vivo* DNA binding reveals the regulatory consequences of somatic mutations in zinc finger transcription factors": Q3ZCT1.pfm.txt

Pos	A	C	G	T
1	0.0969101	0.00140449	0.900281	0.00140449
2	0.136236	0.00140449	0.860955	0.00140449
3	0.849719	0.00702247	0.141854	0.00140449
4	0.523876	0.0519663	0.411517	0.0126404
5	0.271067	0.0407303	0.299157	0.389045
6	0.692416	0.0744382	0.231742	0.00140449
7	0.141854	0.287921	0.394663	0.175562
8	0.186798	0.0519663	0.254213	0.507022
9	0.73736	0.0407303	0.220506	0.00140449
10	0.0351124	0.186798	0.293539	0.484551
11	0.377809	0.0294944	0.557584	0.0351124
12	0.186798	0.366573	0.349719	0.0969101
13	0.501404	0.0519663	0.299157	0.147472
14	0.299157	0.0800562	0.619382	0.00140449
15	0.0519663	0.793539	0.119382	0.0351124
16	0.355337	0.248596	0.15309	0.242978
17	0.332865	0.136236	0.501404	0.0294944
18	0.15309	0.0632022	0.338483	0.445225
19	0.220506	0.0407303	0.608146	0.130618
20	0.231742	0.242978	0.20927	0.316011
21	0.585674	0.20927	0.125	0.0800562
