## Supplementary Data File S1 (ChIP-seq motifs) for "A domain-resolution map of *in vivo* DNA binding reveals the regulatory consequences of somatic mutations in zinc finger transcription factors": Q5HYK9.pfm.txt

Pos	A	C	G	T
1	0.615482	0.143401	0.0875635	0.153553
2	0.453046	0.00634518	0.53934	0.00126904
3	0.935279	0.0164975	0.036802	0.0114213
4	0.00126904	0.0114213	0.986041	0.00126904
5	0.00126904	0.955584	0.00126904	0.0418782
6	0.00126904	0.148477	0.0114213	0.838832
7	0.00634518	0.980964	0.0114213	0.00126904
8	0.782995	0.199239	0.00126904	0.0164975
9	0.214467	0.189086	0.402284	0.194162
10	0.00126904	0.975888	0.00126904	0.0215736
11	0.468274	0.163706	0.0621827	0.305838
12	0.112944	0.336294	0.290609	0.260152
13	0.219543	0.239848	0.265228	0.275381
14	0.18401	0.285533	0.336294	0.194162
15	0.229695	0.260152	0.255076	0.255076
16	0.224619	0.275381	0.290609	0.209391
17	0.219543	0.265228	0.244924	0.270305
18	0.204315	0.31599	0.239848	0.239848
