## Supplementary Data File S1 (ChIP-seq motifs) for "A domain-resolution map of *in vivo* DNA binding reveals the regulatory consequences of somatic mutations in zinc finger transcription factors": Q5T5D7.pfm.txt

Pos	A	C	G	T
1	0.437773	0.319869	0.15393	0.0884279
2	0.856987	0.0316594	0.0840611	0.0272926
3	0.826419	0.018559	0.0534934	0.101528
4	0.018559	0.0010917	0.979258	0.0010917
5	0.127729	0.0010917	0.870087	0.0010917
6	0.0141921	0.00982533	0.944323	0.0316594
7	0.018559	0.0272926	0.953057	0.0010917
8	0.149563	0.0753275	0.0010917	0.774017
9	0.040393	0.0010917	0.94869	0.00982533
10	0.00545852	0.00545852	0.983624	0.00545852
11	0.979258	0.018559	0.0010917	0.0010917
12	0.0272926	0.861354	0.0796943	0.0316594
13	0.0665939	0.0753275	0.0491266	0.808952
14	0.0840611	0.0534934	0.83952	0.0229258
15	0.0622271	0.0665939	0.0578603	0.813319
