## Supplementary Data File S1 (ChIP-seq motifs) for "A domain-resolution map of *in vivo* DNA binding reveals the regulatory consequences of somatic mutations in zinc finger transcription factors": Q6IQ21.pfm.txt

Pos	A	C	G	T
1	0.000566893	0.000566893	0.998299	0.000566893
2	0.000566893	0.000566893	0.998299	0.000566893
3	0.998299	0.000566893	0.000566893	0.000566893
4	0.000566893	0.000566893	0.998299	0.000566893
5	0.000566893	0.000566893	0.998299	0.000566893
6	0.000566893	0.998299	0.000566893	0.000566893
