## Supplementary Data File S1 (ChIP-seq motifs) for "A domain-resolution map of *in vivo* DNA binding reveals the regulatory consequences of somatic mutations in zinc finger transcription factors": Q6NX45.pfm.txt

Pos	A	C	G	T
1	0.35303	0.0136364	0.45	0.183333
2	0.0863636	0.225758	0.686364	0.00151515
3	0.75303	0.00151515	0.171212	0.0742424
4	0.14697	0.00151515	0.771212	0.080303
5	0.104545	0.05	0.843939	0.00151515
6	0.522727	0.231818	0.207576	0.0378788
7	0.674242	0.0378788	0.25	0.0378788
8	0.298485	0.00151515	0.698485	0.00151515
9	0.559091	0.00151515	0.371212	0.0681818
10	0.080303	0.00151515	0.734848	0.183333
11	0.213636	0.195455	0.498485	0.0924242
12	0.407576	0.322727	0.122727	0.14697
13	0.419697	0.0136364	0.316667	0.25
14	0.05	0.0863636	0.856061	0.00757576
15	0.504545	0.00151515	0.322727	0.171212
16	0.14697	0.00151515	0.85	0.00151515
17	0.304545	0.116667	0.540909	0.0378788
18	0.304545	0.0560606	0.359091	0.280303
