## Supplementary Data File S1 (ChIP-seq motifs) for "A domain-resolution map of *in vivo* DNA binding reveals the regulatory consequences of somatic mutations in zinc finger transcription factors": Q6P9A3.pfm.txt

Pos	A	C	G	T
1	0.000988142	0.000988142	0.997036	0.000988142
2	0.000988142	0.997036	0.000988142	0.000988142
3	0.000988142	0.0405138	0.000988142	0.95751
4	0.000988142	0.000988142	0.997036	0.000988142
5	0.000988142	0.850791	0.048419	0.0998024
6	0.000988142	0.97332	0.000988142	0.0247036
7	0.000988142	0.997036	0.000988142	0.000988142
8	0.475296	0.0286561	0.12747	0.368577
9	0.384387	0.048419	0.522727	0.0444664
