## Supplementary Data File S1 (ChIP-seq motifs) for "A domain-resolution map of *in vivo* DNA binding reveals the regulatory consequences of somatic mutations in zinc finger transcription factors": Q6P9G9.pfm.txt

Pos	A	C	G	T
1	0.241156	0.205778	0.262382	0.290684
2	0.290684	0.193986	0.217571	0.297759
3	0.326061	0.15625	0.208137	0.309552
4	0.293042	0.201061	0.269458	0.236439
5	0.285967	0.31191	0.222288	0.179835
6	0.304835	0.208137	0.201061	0.285967
7	0.191627	0.314269	0.276533	0.217571
8	0.205778	0.394458	0.252948	0.146816
9	0.175118	0.111439	0.177476	0.535967
10	0.0194575	0.00294811	0.918042	0.0595519
11	0.000589623	0.0194575	0.951061	0.0288915
12	0.00294811	0.260024	0.000589623	0.736439
13	0.0571934	0.0053066	0.0430425	0.894458
14	0.000589623	0.000589623	0.998231	0.000589623
15	0.000589623	0.000589623	0.998231	0.000589623
16	0.0100236	0.0949292	0.882665	0.0123821
17	0.000589623	0.995873	0.00294811	0.000589623
18	0.10908	0.0336085	0.035967	0.821344
19	0.0170991	0.229363	0.318986	0.434552
20	0.245873	0.20342	0.28125	0.269458
21	0.170401	0.172759	0.434552	0.222288
