## Supplementary Data File S1 (ChIP-seq motifs) for "A domain-resolution map of *in vivo* DNA binding reveals the regulatory consequences of somatic mutations in zinc finger transcription factors": Q6U7Q0.pfm.txt

Pos	A	C	G	T
1	0.0823317	0.180889	0.680889	0.0558894
2	0.51262	0.0799279	0.171274	0.236178
3	0.0510817	0.0606971	0.777043	0.111178
4	0.178486	0.611178	0.0558894	0.154447
5	0.0102163	0.983774	0.00540865	0.000600962
6	0.0703125	0.0606971	0.0558894	0.813101
7	0.132813	0.0751202	0.765024	0.0270433
8	0.0727163	0.488582	0.341947	0.0967548
9	0.063101	0.0534856	0.13762	0.745793
10	0.666466	0.226562	0.0582933	0.0486779
11	0.00540865	0.986178	0.00300481	0.00540865
12	0.238582	0.094351	0.310697	0.35637
13	0.015024	0.469351	0.495793	0.0198317
14	0.490986	0.123197	0.149639	0.236178
15	0.0655048	0.0198317	0.861178	0.0534856
16	0.0799279	0.76262	0.0486779	0.108774
17	0.101562	0.688101	0.0991587	0.111178
18	0.111178	0.156851	0.207332	0.524639
