## Supplementary Data File S1 (ChIP-seq motifs) for "A domain-resolution map of *in vivo* DNA binding reveals the regulatory consequences of somatic mutations in zinc finger transcription factors": Q6ZN55.pfm.txt

Pos	A	C	G	T
1	0.20656	0.25266	0.362589	0.178191
2	0.0966312	0.0257092	0.617908	0.259752
3	0.0328014	0.408688	0.539894	0.018617
4	0.0682624	0.876773	0.054078	0.000886525
5	0.0434397	0.231383	0.018617	0.70656
6	0.99734	0.000886525	0.000886525	0.000886525
7	0.000886525	0.00443262	0.993794	0.000886525
8	0.983156	0.00797872	0.00797872	0.000886525
9	0.0576241	0.0115248	0.929965	0.000886525
10	0.302305	0.511525	0.128546	0.0576241
11	0.018617	0.0150709	0.965426	0.000886525
12	0.0576241	0.117908	0.68883	0.135638
13	0.121454	0.802305	0.0115248	0.0647163
14	0.089539	0.557624	0.224291	0.128546
15	0.121454	0.490248	0.323582	0.0647163
