## Supplementary Data File S1 (ChIP-seq motifs) for "A domain-resolution map of *in vivo* DNA binding reveals the regulatory consequences of somatic mutations in zinc finger transcription factors": Q7Z7K2.pfm.txt

Pos	A	C	G	T
1	0.100384	0.000639386	0.888107	0.0108696
2	0.0875959	0.000639386	0.911125	0.000639386
3	0.000639386	0.000639386	0.998082	0.000639386
4	0.000639386	0.000639386	0.998082	0.000639386
5	0.977621	0.000639386	0.000639386	0.0210997
6	0.0671355	0.000639386	0.931586	0.000639386
7	0.0492327	0.000639386	0.949488	0.000639386
8	0.192455	0.000639386	0.806266	0.000639386
9	0.161765	0.0722506	0.765345	0.000639386
10	0.371483	0.174552	0.417519	0.036445
11	0.361253	0.154092	0.43798	0.0466752
12	0.218031	0.133632	0.632353	0.0159847
