## Supplementary Data File S1 (ChIP-seq motifs) for "A domain-resolution map of *in vivo* DNA binding reveals the regulatory consequences of somatic mutations in zinc finger transcription factors": Q8IVP9.pfm.txt

Pos	A	C	G	T
1	0.0963692	0.151301	0.698496	0.0538339
2	0.0219323	0.775143	0.00332308	0.199601
3	0.313915	0.11232	0.138905	0.43486
4	0.658171	0.18144	0.125164	0.0352246
5	0.923569	0.00598154	0.0697846	0.000664615
6	0.162831	0.241689	0.0405415	0.554939
7	0.000664615	0.0529378	0.595712	0.350686
8	0.000664615	0.998006	0.000664615	0.000664615
9	0.39101	0.175227	0.0959212	0.337841
10	0.299727	0.0378831	0.597922	0.0644677
11	0.00598154	0.891668	0.0352246	0.0671262
12	0.727291	0.160172	0.0325662	0.0799704
13	0.433546	0.130033	0.359109	0.077312
14	0.284672	0.0640197	0.576655	0.0746535
15	0.0804185	0.86111	0.0236947	0.0347766
16	0.592158	0.07776	0.253218	0.076864
17	0.231503	0.210235	0.234161	0.324101
18	0.518617	0.0640197	0.353344	0.0640197
19	0.00332308	0.855793	0.0799704	0.0609132
20	0.35645	0.314363	0.0954732	0.233713
21	0.262956	0.228844	0.255877	0.252322
