## Supplementary Data File S1 (ChIP-seq motifs) for "A domain-resolution map of *in vivo* DNA binding reveals the regulatory consequences of somatic mutations in zinc finger transcription factors": Q8IWY8.pfm.txt

Pos	A	C	G	T
1	0.0751953	0.493164	0.125977	0.305664
2	0.0166016	0.000976562	0.981445	0.000976562
3	0.000976562	0.0126953	0.0205078	0.96582
4	0.00488281	0.993164	0.000976562	0.000976562
5	0.000976562	0.0439453	0.000976562	0.954102
6	0.993164	0.00488281	0.000976562	0.000976562
7	0.00488281	0.848633	0.000976562	0.145508
8	0.645508	0.000976562	0.352539	0.000976562
9	0.0166016	0.946289	0.0244141	0.0126953
10	0.30957	0.204102	0.321289	0.165039
11	0.129883	0.0400391	0.786133	0.0439453
12	0.196289	0.290039	0.333008	0.180664
