## Supplementary Data File S1 (ChIP-seq motifs) for "A domain-resolution map of *in vivo* DNA binding reveals the regulatory consequences of somatic mutations in zinc finger transcription factors": Q8IZ26.pfm.txt

Pos	A	C	G	T
1	0.308659	0.135475	0.25838	0.297486
2	0.247207	0.135475	0.448324	0.168994
3	0.269553	0.180168	0.331006	0.219274
4	0.442737	0.101955	0.202514	0.252793
5	0.303073	0.107542	0.50419	0.0851955
6	0.615922	0.124302	0.174581	0.0851955
7	0.431564	0.0349162	0.48743	0.0460894
8	0.118715	0.0349162	0.822626	0.023743
9	0.643855	0.118715	0.174581	0.0628492
10	0.425978	0.358939	0.180168	0.0349162
11	0.951117	0.00139665	0.0460894	0.00139665
12	0.934358	0.00139665	0.0628492	0.00139665
13	0.0684358	0.023743	0.906425	0.00139665
14	0.146648	0.347765	0.0907821	0.414804
15	0.00698324	0.951117	0.00698324	0.0349162
16	0.263966	0.0125698	0.00139665	0.722067
17	0.146648	0.0125698	0.777933	0.0628492
18	0.353352	0.0907821	0.453911	0.101955
19	0.247207	0.331006	0.291899	0.129888
20	0.375698	0.0572626	0.141061	0.425978
21	0.113128	0.174581	0.532123	0.180168
