## Supplementary Data File S1 (ChIP-seq motifs) for "A domain-resolution map of *in vivo* DNA binding reveals the regulatory consequences of somatic mutations in zinc finger transcription factors": Q8N2R0.pfm.txt

Pos	A	C	G	T
1	0.218344	0.640422	0.140422	0.000811688
2	0.601461	0.000811688	0.231331	0.166396
3	0.088474	0.000811688	0.909903	0.000811688
4	0.267045	0.309253	0.250812	0.17289
5	0.620942	0.000811688	0.377435	0.000811688
6	0.000811688	0.000811688	0.997565	0.000811688
7	0.0625	0.646916	0.289773	0.000811688
8	0.997565	0.000811688	0.000811688	0.000811688
9	0.000811688	0.000811688	0.997565	0.000811688
