## Supplementary Data File S1 (ChIP-seq motifs) for "A domain-resolution map of *in vivo* DNA binding reveals the regulatory consequences of somatic mutations in zinc finger transcription factors": Q8N9F8.pfm.txt

Pos	A	C	G	T
1	0.445195	0.21997	0.213964	0.120871
2	0.622372	0.138889	0.141892	0.0968468
3	0.643393	0.102853	0.114865	0.138889
4	0.487237	0.0758258	0.135886	0.301051
5	0.222973	0.0367868	0.655405	0.0848348
6	0.0608108	0.0548048	0.838589	0.0457958
7	0.12988	0.637387	0.147898	0.0848348
8	0.259009	0.222973	0.0608108	0.457207
9	0.0728228	0.787538	0.0367868	0.102853
10	0.207958	0.406156	0.0608108	0.325075
11	0.31006	0.165916	0.301051	0.222973
12	0.0908408	0.0397898	0.793544	0.0758258
13	0.0337838	0.00675676	0.946697	0.0127628
14	0.153904	0.577327	0.132883	0.135886
15	0.216967	0.697447	0.0307808	0.0548048
16	0.111862	0.790541	0.0157658	0.0818318
17	0.0938438	0.262012	0.0968468	0.547297
18	0.105856	0.0548048	0.634384	0.204955
19	0.376126	0.123874	0.40015	0.0998498
20	0.123874	0.192943	0.274024	0.409159
21	0.246997	0.0908408	0.526276	0.135886
22	0.0247748	0.0457958	0.871622	0.0578078
23	0.210961	0.12988	0.43018	0.228979
24	0.132883	0.352102	0.0367868	0.478228
25	0.111862	0.126877	0.268018	0.493243
26	0.0247748	0.262012	0.18994	0.523273
27	0.469219	0.34009	0.0848348	0.105856
28	0.0518018	0.532282	0.0337838	0.382132
29	0.265015	0.0848348	0.412162	0.237988
30	0.135886	0.156907	0.61036	0.0968468
31	0.138889	0.0578078	0.727477	0.0758258
32	0.286036	0.144895	0.132883	0.436186
33	0.108859	0.0998498	0.586336	0.204955
