## Supplementary Data File S1 (ChIP-seq motifs) for "A domain-resolution map of *in vivo* DNA binding reveals the regulatory consequences of somatic mutations in zinc finger transcription factors": Q8N9Z0.pfm.txt

Pos	A	C	G	T
1	0.127309	0.0560686	0.739446	0.0771768
2	0.000659631	0.000659631	0.998021	0.000659631
3	0.998021	0.000659631	0.000659631	0.000659631
4	0.000659631	0.000659631	0.998021	0.000659631
5	0.000659631	0.998021	0.000659631	0.000659631
6	0.000659631	0.000659631	0.998021	0.000659631
7	0.000659631	0.0507916	0.858179	0.0903694
8	0.0375989	0.91095	0.000659631	0.0507916
9	0.264512	0.177441	0.354222	0.203826
