## Supplementary Data File S1 (ChIP-seq motifs) for "A domain-resolution map of *in vivo* DNA binding reveals the regulatory consequences of somatic mutations in zinc finger transcription factors": Q8NBF1.pfm.txt

Pos	A	C	G	T
1	0.000827815	0.580298	0.418046	0.000827815
2	0.179636	0.616722	0.000827815	0.202815
3	0.000827815	0.997517	0.000827815	0.000827815
4	0.000827815	0.709437	0.000827815	0.288907
5	0.000827815	0.997517	0.000827815	0.000827815
6	0.146523	0.785596	0.067053	0.000827815
7	0.0836093	0.914735	0.000827815	0.000827815
8	0.510762	0.000827815	0.232616	0.255795
9	0.000827815	0.000827815	0.997517	0.000827815
