## Supplementary Data File S1 (ChIP-seq motifs) for "A domain-resolution map of *in vivo* DNA binding reveals the regulatory consequences of somatic mutations in zinc finger transcription factors": Q8NCA9.pfm.txt

Pos	A	C	G	T
1	0.00108696	0.996739	0.00108696	0.00108696
2	0.00108696	0.0402174	0.00108696	0.957609
3	0.23587	0.00108696	0.00108696	0.761957
4	0.00108696	0.996739	0.00108696	0.00108696
5	0.00108696	0.996739	0.00108696	0.00108696
6	0.00108696	0.00108696	0.553261	0.444565
