## Supplementary Data File S1 (ChIP-seq motifs) for "A domain-resolution map of *in vivo* DNA binding reveals the regulatory consequences of somatic mutations in zinc finger transcription factors": Q8NEM1.pfm.txt

Pos	A	C	G	T
1	0.177691	0.231502	0.193386	0.397422
2	0.220291	0.422085	0.148543	0.209081
3	0.204596	0.357063	0.184417	0.253924
4	0.316704	0.361547	0.182175	0.139574
5	0.462444	0.128363	0.204596	0.204596
6	0.22926	0.0678251	0.334641	0.368274
7	0.137332	0.007287	0.825673	0.0297085
8	0.314462	0.247197	0.209081	0.22926
9	0.132848	0.742713	0.0229821	0.101457
10	0.370516	0.534193	0.0117713	0.0835202
11	0.814462	0.00280269	0.153027	0.0297085
12	0.794283	0.000560538	0.164238	0.0409193
13	0.000560538	0.000560538	0.998318	0.000560538
14	0.998318	0.000560538	0.000560538	0.000560538
15	0.962444	0.000560538	0.0252242	0.0117713
16	0.1463	0.00504484	0.839126	0.00952915
17	0.987108	0.00952915	0.00280269	0.000560538
18	0.379484	0.307735	0.05213	0.26065
19	0.0745516	0.150785	0.0476457	0.727018
20	0.334641	0.148543	0.191143	0.325673
21	0.58352	0.0880045	0.0700673	0.258408
