## Supplementary Data File S1 (ChIP-seq motifs) for "A domain-resolution map of *in vivo* DNA binding reveals the regulatory consequences of somatic mutations in zinc finger transcription factors": Q8NHY6.pfm.txt

Pos	A	C	G	T
1	0.161444	0.175068	0.496594	0.166894
2	0.635559	0.112398	0.112398	0.139646
3	0.136921	0.589237	0.109673	0.164169
4	0.564714	0.235014	0.0470027	0.15327
5	0.319482	0.360354	0.120572	0.199591
6	0.224114	0.466621	0.0905995	0.218665
7	0.493869	0.0769755	0.131471	0.297684
8	0.341281	0.0143052	0.61921	0.0252044
9	0.905313	0.00885559	0.0333787	0.0524523
10	0.433924	0.00613079	0.425749	0.134196
11	0.158719	0.000681199	0.839918	0.000681199
12	0.978883	0.000681199	0.0115804	0.00885559
13	0.804496	0.0197548	0.158719	0.01703
14	0.763624	0.0143052	0.218665	0.00340599
15	0.264986	0.158719	0.115123	0.461172
16	0.458447	0.0470027	0.297684	0.196866
17	0.292234	0.000681199	0.706403	0.000681199
18	0.981608	0.000681199	0.00613079	0.0115804
19	0.55109	0.0742507	0.354905	0.0197548
20	0.662807	0.183243	0.0470027	0.106948
21	0.139646	0.0987738	0.21049	0.55109
22	0.349455	0.393052	0.14782	0.109673
23	0.537466	0.229564	0.0606267	0.172343
24	0.188692	0.145095	0.112398	0.553815
25	0.510218	0.109673	0.180518	0.199591
26	0.379428	0.202316	0.21049	0.207766
27	0.425749	0.123297	0.259537	0.191417
28	0.327657	0.126022	0.188692	0.357629
29	0.529292	0.115123	0.21049	0.145095
30	0.28951	0.0851499	0.461172	0.164169
31	0.245913	0.196866	0.136921	0.4203
32	0.202316	0.47752	0.164169	0.155995
33	0.327657	0.393052	0.0742507	0.205041
