## Supplementary Data File S1 (ChIP-seq motifs) for "A domain-resolution map of *in vivo* DNA binding reveals the regulatory consequences of somatic mutations in zinc finger transcription factors": Q8TA94.pfm.txt

Pos	A	C	G	T
1	0.121142	0.000771605	0.877315	0.000771605
2	0.0532407	0.395833	0.247685	0.303241
3	0.0501543	0.0439815	0.219907	0.685957
4	0.0131173	0.0470679	0.914352	0.025463
5	0.158179	0.719907	0.111883	0.0100309
6	0.0408951	0.667438	0.0378086	0.253858
7	0.343364	0.025463	0.411265	0.219907
8	0.0717593	0.185957	0.63966	0.102623
9	0.238426	0.247685	0.133488	0.380401
10	0.244599	0.368056	0.275463	0.111883
11	0.568673	0.173611	0.170525	0.0871914
12	0.189043	0.025463	0.5625	0.222994
13	0.000771605	0.000771605	0.997685	0.000771605
14	0.994599	0.00385802	0.000771605	0.000771605
15	0.173611	0.284722	0.44213	0.099537
16	0.127315	0.608796	0.0439815	0.219907
17	0.0655864	0.809414	0.0810185	0.0439815
18	0.108796	0.661265	0.0625	0.167438
