## Supplementary Data File S1 (ChIP-seq motifs) for "A domain-resolution map of *in vivo* DNA binding reveals the regulatory consequences of somatic mutations in zinc finger transcription factors": Q8TBZ5.pfm.txt

Pos	A	C	G	T
1	0.219697	0.00757576	0.75303	0.019697
2	0.0984848	0.740909	0.05	0.110606
3	0.171212	0.165152	0.0136364	0.65
4	0.413636	0.165152	0.183333	0.237879
5	0.213636	0.00151515	0.771212	0.0136364
6	0.0136364	0.00151515	0.904545	0.080303
7	0.75303	0.0621212	0.128788	0.0560606
8	0.00151515	0.85	0.0257576	0.122727
9	0.0560606	0.462121	0.0681818	0.413636
10	0.34697	0.110606	0.340909	0.201515
11	0.0681818	0.207576	0.431818	0.292424
12	0.14697	0.00757576	0.019697	0.825758
13	0.0136364	0.0136364	0.971212	0.00151515
14	0.0136364	0.922727	0.0136364	0.05
15	0.977273	0.00151515	0.00151515	0.019697
16	0.05	0.00151515	0.922727	0.0257576
17	0.0984848	0.134848	0.0742424	0.692424
18	0.831818	0.05	0.0863636	0.0318182
19	0.0318182	0.110606	0.728788	0.128788
20	0.104545	0.595455	0.104545	0.195455
21	0.292424	0.431818	0.00757576	0.268182
22	0.401515	0.280303	0.05	0.268182
23	0.340909	0.237879	0.25	0.171212
24	0.189394	0.25	0.219697	0.340909
