## Supplementary Data File S1 (ChIP-seq motifs) for "A domain-resolution map of *in vivo* DNA binding reveals the regulatory consequences of somatic mutations in zinc finger transcription factors": Q8TC21.pfm.txt

Pos	A	C	G	T
1	0.00531915	0.0776596	0.669149	0.247872
2	0.00106383	0.996809	0.00106383	0.00106383
3	0.00106383	0.103191	0.0478723	0.847872
4	0.00106383	0.924468	0.0734043	0.00106383
5	0.124468	0.0265957	0.541489	0.307447
6	0.00106383	0.235106	0.75	0.0138298
7	0.0776596	0.384043	0.298936	0.239362
8	0.00106383	0.996809	0.00106383	0.00106383
9	0.00106383	0.00531915	0.0180851	0.975532
10	0.00106383	0.992553	0.00531915	0.00106383
11	0.137234	0.507447	0.0691489	0.28617
12	0.056383	0.443617	0.179787	0.320213
13	0.0861702	0.27766	0.230851	0.405319
14	0.0904255	0.596809	0.158511	0.154255
15	0.107447	0.294681	0.192553	0.405319
16	0.056383	0.507447	0.260638	0.175532
17	0.0946809	0.388298	0.243617	0.273404
18	0.115957	0.443617	0.264894	0.175532
