## Supplementary Data File S1 (ChIP-seq motifs) for "A domain-resolution map of *in vivo* DNA binding reveals the regulatory consequences of somatic mutations in zinc finger transcription factors": Q8TD23.pfm.txt

Pos	A	C	G	T
1	0.400114	0.101027	0.377283	0.121575
2	0.142123	0.0393836	0.651256	0.167237
3	0.0896119	0.0348174	0.797374	0.0781963
4	0.390982	0.260845	0.247146	0.101027
5	0.185502	0.361301	0.132991	0.320205
6	0.13984	0.33847	0.0941781	0.427511
7	0.44121	0.244863	0.174087	0.13984
8	0.313356	0.0188356	0.646689	0.0211187
9	0.0416667	0.0097032	0.934361	0.0142694
10	0.694635	0.0211187	0.233447	0.0507991
11	0.0348174	0.00742009	0.843037	0.114726
12	0.0302511	0.00513699	0.856735	0.107877
13	0.589612	0.304224	0.0781963	0.027968
14	0.11016	0.655822	0.0348174	0.199201
15	0.781393	0.0827626	0.0325342	0.103311
16	0.67637	0.107877	0.171804	0.0439498
17	0.993721	0.00285388	0.00285388	0.000570776
18	0.991438	0.00513699	0.00285388	0.000570776
19	0.0302511	0.224315	0.0462329	0.699201
20	0.0371005	0.00513699	0.936644	0.0211187
21	0.265411	0.0873288	0.217466	0.429795
