## Supplementary Data File S1 (ChIP-seq motifs) for "A domain-resolution map of *in vivo* DNA binding reveals the regulatory consequences of somatic mutations in zinc finger transcription factors": Q8TD94.pfm.txt

Pos	A	C	G	T
1	0.031158	0.000635877	0.619525	0.348681
2	0.000635877	0.000635877	0.998092	0.000635877
3	0.000635877	0.000635877	0.998092	0.000635877
4	0.000635877	0.000635877	0.998092	0.000635877
5	0.0949046	0.814392	0.000635877	0.090067
6	0.000635877	0.000635877	0.998092	0.000635877
7	0.000635877	0.000635877	0.717898	0.28083
8	0.107705	0.000635877	0.891023	0.000635877
9	0.198614	0.0620884	0.738662	0.000635877
