## Supplementary Data File S1 (ChIP-seq motifs) for "A domain-resolution map of *in vivo* DNA binding reveals the regulatory consequences of somatic mutations in zinc finger transcription factors": Q8TF45.pfm.txt

Pos	A	C	G	T
1	0.487968	0.295455	0.161765	0.0548128
2	0.397059	0.0120321	0.359626	0.231283
3	0.0601604	0.00668449	0.910428	0.0227273
4	0.61631	0.092246	0.0441176	0.247326
5	0.268717	0.00668449	0.717914	0.00668449
6	0.065508	0.00668449	0.899733	0.0280749
7	0.0334225	0.947861	0.0173797	0.0013369
8	0.0387701	0.231283	0.00668449	0.723262
9	0.840909	0.0280749	0.0868984	0.0441176
10	0.733957	0.167112	0.0548128	0.0441176
11	0.990642	0.0013369	0.00668449	0.0013369
12	0.90508	0.0013369	0.0815508	0.0120321
13	0.15107	0.00668449	0.803476	0.0387701
14	0.00668449	0.947861	0.0013369	0.0441176
15	0.963904	0.0173797	0.0013369	0.0173797
