## Supplementary Data File S1 (ChIP-seq motifs) for "A domain-resolution map of *in vivo* DNA binding reveals the regulatory consequences of somatic mutations in zinc finger transcription factors": Q8TF68.pfm.txt

Pos	A	C	G	T
1	0.998101	0.000632911	0.000632911	0.000632911
2	0.998101	0.000632911	0.000632911	0.000632911
3	0.998101	0.000632911	0.000632911	0.000632911
4	0.998101	0.000632911	0.000632911	0.000632911
5	0.998101	0.000632911	0.000632911	0.000632911
6	0.998101	0.000632911	0.000632911	0.000632911
