## Supplementary Data File S1 (ChIP-seq motifs) for "A domain-resolution map of *in vivo* DNA binding reveals the regulatory consequences of somatic mutations in zinc finger transcription factors": Q9BWW7.pfm.txt

Pos	A	C	G	T
1	0.098029	0.772303	0.0565353	0.0731328
2	0.994295	0.000518672	0.00466805	0.000518672
3	0.00466805	0.99222	0.00259336	0.000518672
4	0.000518672	0.929979	0.00466805	0.064834
5	0.00466805	0.000518672	0.000518672	0.994295
6	0.000518672	0.000518672	0.998444	0.000518672
7	0.00259336	0.0150415	0.000518672	0.981846
8	0.0191909	0.031639	0.098029	0.851141
9	0.0129668	0.000518672	0.979772	0.00674274
10	0.436203	0.519191	0.0295643	0.0150415
11	0.427905	0.120851	0.091805	0.35944
12	0.0855809	0.268154	0.135373	0.510892
