## Supplementary Data File S1 (ChIP-seq motifs) for "A domain-resolution map of *in vivo* DNA binding reveals the regulatory consequences of somatic mutations in zinc finger transcription factors": Q9C0F3.pfm.txt

Pos	A	C	G	T
1	0.179852	0.0785865	0.713608	0.0279536
2	0.00263713	0.996308	0.000527426	0.000527426
3	0.0300633	0.0300633	0.0195148	0.920359
4	0.00896624	0.089135	0.165084	0.736814
5	0.00263713	0.973101	0.00474684	0.0195148
6	0.0806962	0.833861	0.0152954	0.0701477
7	0.0385021	0.089135	0.0195148	0.852848
8	0.0363924	0.000527426	0.949895	0.0131857
9	0.0258439	0.0174051	0.924578	0.032173
10	0.895042	0.0110759	0.0385021	0.0553797
11	0.116561	0.00263713	0.880274	0.000527426
12	0.00474684	0.00263713	0.989979	0.00263713
13	0.880274	0.0342827	0.0300633	0.0553797
14	0.139768	0.00263713	0.857068	0.000527426
15	0.0195148	0.00685654	0.958333	0.0152954
16	0.224156	0.312764	0.089135	0.373945
17	0.226266	0.0216245	0.736814	0.0152954
18	0.181962	0.0659283	0.631329	0.120781
19	0.129219	0.489979	0.213608	0.167194
20	0.302215	0.285338	0.209388	0.203059
21	0.139768	0.272679	0.241034	0.346519
