## Supplementary Data File S1 (ChIP-seq motifs) for "A domain-resolution map of *in vivo* DNA binding reveals the regulatory consequences of somatic mutations in zinc finger transcription factors": Q09FC8.pfm.txt

Pos	A	C	G	T
1	0.206126	0.792219	0.000827815	0.000827815
2	0.000827815	0.000827815	0.000827815	0.997517
3	0.000827815	0.000827815	0.997517	0.000827815
4	0.000827815	0.000827815	0.997517	0.000827815
5	0.997517	0.000827815	0.000827815	0.000827815
6	0.0372517	0.000827815	0.961093	0.000827815
