## Supplementary Data File S1 (ChIP-seq motifs) for "A domain-resolution map of *in vivo* DNA binding reveals the regulatory consequences of somatic mutations in zinc finger transcription factors": Q9GZX5.pfm.txt

Pos	A	C	G	T
1	0.296266	0.159903	0.364448	0.179383
2	0.19237	0.0982143	0.523539	0.185877
3	0.176136	0.169643	0.377435	0.276786
4	0.0787338	0.228084	0.228084	0.465097
5	0.198864	0.117695	0.296266	0.387175
6	0.231331	0.163149	0.517045	0.088474
7	0.273539	0.114448	0.543019	0.0689935
8	0.0982143	0.0527597	0.32224	0.526786
9	0.247565	0.400162	0.0397727	0.3125
10	0.67289	0.153409	0.049513	0.124188
11	0.289773	0.133929	0.0787338	0.497565
12	0.82224	0.0852273	0.000811688	0.0917208
13	0.95211	0.0462662	0.000811688	0.000811688
14	0.997565	0.000811688	0.000811688	0.000811688
15	0.900162	0.00405844	0.0689935	0.0267857
16	0.390422	0.000811688	0.565747	0.0430195
17	0.413149	0.0332792	0.484578	0.0689935
18	0.273539	0.0625	0.604708	0.0592532
19	0.163149	0.705357	0.0787338	0.0527597
20	0.318994	0.231331	0.0462662	0.403409
21	0.163149	0.137175	0.546266	0.153409
