## Supplementary Data File S1 (ChIP-seq motifs) for "A domain-resolution map of *in vivo* DNA binding reveals the regulatory consequences of somatic mutations in zinc finger transcription factors": Q9H5H4.pfm.txt

Pos	A	C	G	T
1	0.0759346	0.318925	0.127336	0.477804
2	0.174065	0.351636	0.183411	0.290888
3	0.206776	0.234813	0.375	0.183411
4	0.0852804	0.622664	0.192757	0.0992991
5	0.0992991	0.253505	0.16472	0.482477
6	0.0946262	0.34229	0.206776	0.356308
7	0.370327	0.117991	0.360981	0.150701
8	0.211449	0.477804	0.267523	0.0432243
9	0.0292056	0.767523	0.0619159	0.141355
10	0.0432243	0.655374	0.178738	0.122664
11	0.0338785	0.0385514	0.010514	0.917056
12	0.00116822	0.949766	0.0292056	0.0198598
13	0.00584112	0.00584112	0.0432243	0.945093
14	0.00116822	0.98715	0.010514	0.00116822
15	0.00116822	0.00116822	0.010514	0.98715
16	0.00116822	0.0245327	0.973131	0.00116822
17	0.281542	0.0478972	0.365654	0.304907
18	0.108645	0.0151869	0.58528	0.290888
