## Supplementary Data File S1 (ChIP-seq motifs) for "A domain-resolution map of *in vivo* DNA binding reveals the regulatory consequences of somatic mutations in zinc finger transcription factors": Q9HBE1.pfm.txt

Pos	A	C	G	T
1	0.124582	0.33194	0.445652	0.0978261
2	0.124582	0.288462	0.542642	0.0443144
3	0.0677258	0.228261	0.679766	0.0242475
4	0.194816	0.0777592	0.726589	0.00083612
5	0.00083612	0.00083612	0.997492	0.00083612
6	0.00083612	0.00083612	0.997492	0.00083612
7	0.355351	0.48913	0.00083612	0.154682
8	0.00083612	0.00083612	0.997492	0.00083612
9	0.00083612	0.0409699	0.957358	0.00083612
10	0.00083612	0.0342809	0.964047	0.00083612
11	0.0543478	0.00083612	0.94398	0.00083612
12	0.0510033	0.39214	0.522575	0.0342809
