## Supplementary Data File S1 (ChIP-seq motifs) for "A domain-resolution map of *in vivo* DNA binding reveals the regulatory consequences of somatic mutations in zinc finger transcription factors": Q9NPA5.pfm.txt

Pos	A	C	G	T
1	0.0616987	0.0488782	0.888622	0.000801282
2	0.145032	0.000801282	0.853365	0.000801282
3	0.10016	0.0616987	0.773237	0.0649038
4	0.0616987	0.47516	0.276442	0.186699
5	0.000801282	0.997596	0.000801282	0.000801282
6	0.000801282	0.997596	0.000801282	0.000801282
7	0.0328526	0.949519	0.000801282	0.0168269
8	0.000801282	0.000801282	0.997596	0.000801282
9	0.000801282	0.000801282	0.997596	0.000801282
