## Supplementary Data File S1 (ChIP-seq motifs) for "A domain-resolution map of *in vivo* DNA binding reveals the regulatory consequences of somatic mutations in zinc finger transcription factors": Q9NPC7.pfm.txt

Pos	A	C	G	T
1	0.144081	0.377726	0.181464	0.296729
2	0.256231	0.312305	0.193925	0.237539
3	0.0880062	0.268692	0.0693146	0.573988
4	0.162773	0.0443925	0.178349	0.614486
5	0.0911215	0.265576	0.0630841	0.580218
6	0.0880062	0.698598	0.0786604	0.134735
7	0.754673	0.0475078	0.106698	0.0911215
8	0.648754	0.109813	0.13785	0.103583
9	0.764019	0.0911215	0.0880062	0.0568536
10	0.6581	0.0225857	0.097352	0.221963
11	0.0132399	0.0319315	0.0225857	0.932243
12	0.988318	0.000778816	0.000778816	0.0101246
13	0.851246	0.038162	0.097352	0.0132399
14	0.608255	0.0475078	0.293614	0.0506231
15	0.982087	0.000778816	0.0163551	0.000778816
16	0.000778816	0.00700935	0.982087	0.0101246
17	0.038162	0.330997	0.0475078	0.583333
18	0.0817757	0.726636	0.0506231	0.140966
