## Supplementary Data File S1 (ChIP-seq motifs) for "A domain-resolution map of *in vivo* DNA binding reveals the regulatory consequences of somatic mutations in zinc finger transcription factors": Q9NQX6.pfm.txt

Pos	A	C	G	T
1	0.0890152	0.0486111	0.725379	0.136995
2	0.243056	0.109217	0.594066	0.0536616
3	0.255682	0.525884	0.0738636	0.144571
4	0.424874	0.0334596	0.119318	0.422348
5	0.147096	0.0460859	0.73548	0.0713384
6	0.124369	0.00315657	0.652146	0.220328
7	0.00568182	0.00315657	0.988005	0.00315657
8	0.0107323	0.881944	0.00315657	0.104167
9	0.00568182	0.0309343	0.000631313	0.962753
10	0.0132576	0.9375	0.0258838	0.0233586
11	0.412247	0.0208333	0.0258838	0.541035
12	0.000631313	0.000631313	0.998106	0.000631313
13	0.0233586	0.932449	0.00568182	0.0385101
14	0.619318	0.101641	0.0284091	0.250631
15	0.275884	0.0561869	0.576389	0.0915404
16	0.131944	0.0662879	0.606692	0.195076
17	0.159722	0.172348	0.427399	0.24053
18	0.167298	0.248106	0.306187	0.278409
19	0.0738636	0.184975	0.626894	0.114268
20	0.0965909	0.238005	0.541035	0.124369
21	0.0511364	0.23548	0.164773	0.548611
22	0.0486111	0.197601	0.129419	0.624369
23	0.109217	0.268308	0.13952	0.482955
24	0.129419	0.207702	0.142045	0.520833
25	0.142045	0.28851	0.192551	0.376894
26	0.154672	0.296086	0.273359	0.275884
27	0.169823	0.190025	0.311237	0.328914
