## Supplementary Data File S1 (ChIP-seq motifs) for "A domain-resolution map of *in vivo* DNA binding reveals the regulatory consequences of somatic mutations in zinc finger transcription factors": Q9NQZ8.pfm.txt

Pos	A	C	G	T
1	0.160294	0.389706	0.372059	0.0779412
2	0.348529	0.348529	0.225	0.0779412
3	0.360294	0.183824	0.354412	0.101471
4	0.395588	0.136765	0.372059	0.0955882
5	0.313235	0.0485294	0.519118	0.119118
6	0.189706	0.0308824	0.725	0.0544118
7	0.260294	0.266176	0.425	0.0485294
8	0.242647	0.00147059	0.754412	0.00147059
9	0.842647	0.0308824	0.101471	0.025
10	0.454412	0.0191176	0.525	0.00147059
11	0.348529	0.00735294	0.642647	0.00147059
12	0.983824	0.00147059	0.0132353	0.00147059
13	0.407353	0.0367647	0.495588	0.0602941
14	0.242647	0.00147059	0.719118	0.0367647
15	0.0426471	0.00147059	0.954412	0.00147059
16	0.525	0.236765	0.177941	0.0602941
17	0.772059	0.025	0.201471	0.00147059
18	0.789706	0.0955882	0.0897059	0.025
