## Supplementary Data File S1 (ChIP-seq motifs) for "A domain-resolution map of *in vivo* DNA binding reveals the regulatory consequences of somatic mutations in zinc finger transcription factors": Q9NZL3.pfm.txt

Pos	A	C	G	T
1	0.239637	0.115285	0.540155	0.104922
2	0.560881	0.104922	0.198187	0.13601
3	0.244819	0.161917	0.415803	0.177461
4	0.332902	0.130829	0.0893782	0.446891
5	0.239637	0.431347	0.234456	0.0945596
6	0.488342	0.203368	0.125648	0.182642
7	0.213731	0.167098	0.125648	0.493523
8	0.358808	0.17228	0.312176	0.156736
9	0.229275	0.0841969	0.218912	0.467617
10	0.229275	0.011658	0.571244	0.187824
11	0.156736	0.156736	0.509067	0.177461
12	0.0375648	0.638601	0.011658	0.312176
13	0.32772	0.213731	0.00129534	0.457254
14	0.218912	0.612694	0.0323834	0.13601
15	0.0531088	0.851036	0.0427461	0.0531088
16	0.581606	0.322539	0.0375648	0.0582902
17	0.545337	0.0893782	0.198187	0.167098
18	0.472798	0.0168394	0.296632	0.213731
19	0.0479275	0.00647668	0.913212	0.0323834
20	0.0790155	0.146373	0.193005	0.581606
21	0.332902	0.213731	0.0634715	0.389896
22	0.141192	0.322539	0.17228	0.36399
23	0.560881	0.0841969	0.281088	0.0738342
24	0.643782	0.110104	0.187824	0.0582902
25	0.737047	0.0427461	0.167098	0.0531088
26	0.71114	0.00647668	0.141192	0.141192
27	0.0427461	0.654145	0.141192	0.161917
28	0.177461	0.44171	0.0997409	0.281088
29	0.322539	0.260363	0.208549	0.208549
30	0.343264	0.146373	0.332902	0.177461
31	0.348446	0.177461	0.322539	0.151554
32	0.332902	0.161917	0.384715	0.120466
33	0.260363	0.161917	0.17228	0.40544
