## Supplementary Data File S1 (ChIP-seq motifs) for "A domain-resolution map of *in vivo* DNA binding reveals the regulatory consequences of somatic mutations in zinc finger transcription factors": Q9UIH9.pfm.txt

Pos	A	C	G	T
1	0.180546	0.000713619	0.721455	0.0972855
2	0.000713619	0.000713619	0.997859	0.000713619
3	0.000713619	0.000713619	0.997859	0.000713619
4	0.000713619	0.000713619	0.997859	0.000713619
5	0.352747	0.645825	0.000713619	0.000713619
6	0.000713619	0.000713619	0.997859	0.000713619
7	0.000713619	0.0397157	0.919375	0.040196
8	0.26618	0.000713619	0.658657	0.0744497
9	0.000713619	0.000713619	0.96646	0.0321129
