## Supplementary Data File S1 (ChIP-seq motifs) for "A domain-resolution map of *in vivo* DNA binding reveals the regulatory consequences of somatic mutations in zinc finger transcription factors": Q9UKT9.pfm.txt

Pos	A	C	G	T
1	0.414105	0.313337	0.00105468	0.271503
2	0.000888715	0.00086797	0.997375	0.00086797
3	0.00086797	0.00086797	0.997396	0.00086797
4	0.00086797	0.00086797	0.997396	0.00086797
5	0.997396	0.00086797	0.00086797	0.00086797
6	0.997334	0.00086797	0.00086797	0.000930206
