## Supplementary Data File S1 (ChIP-seq motifs) for "A domain-resolution map of *in vivo* DNA binding reveals the regulatory consequences of somatic mutations in zinc finger transcription factors": Q9UL59.pfm.txt

Pos	A	C	G	T
1	0.400327	0.210784	0.289216	0.0996732
2	0.243464	0.184641	0.106209	0.465686
3	0.210784	0.112745	0.0212418	0.655229
4	0.158497	0.707516	0.0343137	0.0996732
5	0.955882	0.0343137	0.00163399	0.00816993
6	0.0604575	0.0212418	0.106209	0.812092
7	0.0473856	0.668301	0.0866013	0.197712
8	0.870915	0.00163399	0.125817	0.00163399
9	0.968954	0.0147059	0.0147059	0.00163399
10	0.119281	0.236928	0.387255	0.256536
11	0.230392	0.0212418	0.648693	0.0996732
12	0.0996732	0.112745	0.191176	0.596405
13	0.0604575	0.772876	0.158497	0.00816993
14	0.00163399	0.988562	0.00163399	0.00816993
15	0.0212418	0.0800654	0.00163399	0.897059
