## Supplementary Data File S1 (ChIP-seq motifs) for "A domain-resolution map of *in vivo* DNA binding reveals the regulatory consequences of somatic mutations in zinc finger transcription factors": Q9ULM2.pfm.txt

Pos	A	C	G	T
1	0.00880759	0.0765583	0.147019	0.767615
2	0.106369	0.20664	0.155149	0.531843
3	0.000677507	0.000677507	0.000677507	0.997967
4	0.000677507	0.000677507	0.997967	0.000677507
5	0.000677507	0.870596	0.000677507	0.128049
6	0.000677507	0.000677507	0.000677507	0.997967
7	0.000677507	0.000677507	0.997967	0.000677507
8	0.000677507	0.897696	0.000677507	0.100949
9	0.0359079	0.301491	0.000677507	0.661924
