## Supplementary Data File S1 (ChIP-seq motifs) for "A domain-resolution map of *in vivo* DNA binding reveals the regulatory consequences of somatic mutations in zinc finger transcription factors": Q9Y2Q1.pfm.txt

Pos	A	C	G	T
1	0.197713	0.335996	0.208513	0.257779
2	0.358476	0.16184	0.159247	0.320438
3	0.000648238	0.0499143	0.906874	0.0425639
4	0.820878	0.0706579	0.000648238	0.107816
5	0.000648238	0.000648238	0.998055	0.000648238
6	0.000648238	0.000648238	0.995462	0.00324119
7	0.133317	0.823042	0.000648238	0.0429924
8	0.843786	0.000648238	0.154918	0.000648238
9	0.995462	0.000648238	0.00324119	0.000648238
10	0.00324119	0.000648238	0.995462	0.000648238
11	0.552068	0.106959	0.337732	0.00324119
12	0.0788652	0.0762723	0.550782	0.29408
