## Supplementary Data File S1 (ChIP-seq motifs) for "A domain-resolution map of *in vivo* DNA binding reveals the regulatory consequences of somatic mutations in zinc finger transcription factors": Q9Y2X9.pfm.txt

Pos	A	C	G	T
1	0.000722543	0.000722543	0.997832	0.000722543
2	0.000722543	0.000722543	0.997832	0.000722543
3	0.0354046	0.000722543	0.96315	0.000722543
4	0.000722543	0.000722543	0.997832	0.000722543
5	0.000722543	0.000722543	0.997832	0.000722543
6	0.720376	0.182803	0.000722543	0.0960983
7	0.12211	0.000722543	0.772399	0.104769
8	0.000722543	0.000722543	0.997832	0.000722543
9	0.041185	0.000722543	0.940029	0.0180636
10	0.0469653	0.0267341	0.919798	0.00650289
11	0.318642	0.272399	0.281069	0.12789
12	0.260838	0.240607	0.396676	0.101879
