## Supplementary Data File S1 (ChIP-seq motifs) for "A domain-resolution map of *in vivo* DNA binding reveals the regulatory consequences of somatic mutations in zinc finger transcription factors": Q9Y4X4.pfm.txt

Pos	A	C	G	T
1	0.101948	0.000649351	0.70974	0.187662
2	0.0863636	0.000649351	0.912338	0.000649351
3	0.000649351	0.000649351	0.998052	0.000649351
4	0.000649351	0.000649351	0.998052	0.000649351
5	0.0474026	0.951299	0.000649351	0.000649351
6	0.000649351	0.000649351	0.998052	0.000649351
7	0.00584416	0.0785714	0.725325	0.19026
8	0.0681818	0.000649351	0.930519	0.000649351
9	0.000649351	0.000649351	0.969481	0.0292208
