## Supplementary Data File S1 (ChIP-seq motifs) for "A domain-resolution map of *in vivo* DNA binding reveals the regulatory consequences of somatic mutations in zinc finger transcription factors": Q9Y330.pfm.txt

Pos	A	C	G	T
1	0.00859788	0.916005	0.00859788	0.0667989
2	0.0509259	0.087963	0.0165344	0.844577
3	0.741402	0.00330688	0.25463	0.000661376
4	0.000661376	0.000661376	0.998016	0.000661376
5	0.990079	0.00859788	0.000661376	0.000661376
6	0.892196	0.000661376	0.098545	0.00859788
7	0.000661376	0.998016	0.000661376	0.000661376
8	0.183201	0.632937	0.0562169	0.127646
9	0.119709	0.44246	0.111772	0.326058
