## Supplementary Data File S1 (ChIP-seq motifs) for "A domain-resolution map of *in vivo* DNA binding reveals the regulatory consequences of somatic mutations in zinc finger transcription factors": Q86TJ5.pfm.txt

Pos	A	C	G	T
1	0.247845	0.331178	0.265086	0.155891
2	0.138649	0.417385	0.184626	0.259339
3	0.549569	0.101293	0.155891	0.193247
4	0.0783046	0.0725575	0.790948	0.0581897
5	0.0926724	0.448994	0.0725575	0.385776
6	0.454741	0.288075	0.115661	0.141523
7	0.374282	0.428879	0.0524425	0.144397
8	0.230603	0.56681	0.0150862	0.1875
9	0.0352011	0.894397	0.029454	0.0409483
10	0.095546	0.466236	0.000718391	0.4375
11	0.635776	0.124282	0.193247	0.0466954
12	0.196121	0.423132	0.213362	0.167385
13	0.239224	0.35704	0.27658	0.127155
14	0.0639368	0.132902	0.104167	0.698994
15	0.0122126	0.000718391	0.971983	0.0150862
16	0.322557	0.049569	0.609914	0.0179598
17	0.00646552	0.905891	0.0265805	0.0610632
18	0.0208333	0.411638	0.0150862	0.552443
19	0.0466954	0.834052	0.0840517	0.0352011
20	0.345546	0.0869253	0.161638	0.405891
21	0.0409483	0.0265805	0.868534	0.0639368
