## Supplementary Data File S1 (ChIP-seq motifs) for "A domain-resolution map of *in vivo* DNA binding reveals the regulatory consequences of somatic mutations in zinc finger transcription factors": Q86UD4.pfm.txt

Pos	A	C	G	T
1	0.181	0.093	0.541	0.185
2	0.197	0.225	0.265	0.313
3	0.105	0.261	0.533	0.101
4	0.177	0.077	0.661	0.085
5	0.213	0.209	0.537	0.041
6	0.109	0.513	0.269	0.109
7	0.177	0.097	0.089	0.637
8	0.025	0.097	0.289	0.589
9	0.013	0.893	0.085	0.009
10	0.837	0.065	0.045	0.053
11	0.005	0.009	0.977	0.009
12	0.005	0.117	0.865	0.013
13	0.221	0.329	0.109	0.341
14	0.425	0.213	0.229	0.133
15	0.169	0.409	0.193	0.229
16	0.257	0.061	0.593	0.089
17	0.029	0.053	0.917	0.001
18	0.029	0.557	0.197	0.217
19	0.089	0.165	0.257	0.489
20	0.053	0.097	0.405	0.445
21	0.017	0.101	0.833	0.049
22	0.621	0.293	0.057	0.029
23	0.065	0.133	0.053	0.749
24	0.005	0.941	0.033	0.021
25	0.273	0.593	0.065	0.069
26	0.689	0.009	0.261	0.041
27	0.005	0.021	0.961	0.013
