## Supplementary Data File S1 (ChIP-seq motifs) for "A domain-resolution map of *in vivo* DNA binding reveals the regulatory consequences of somatic mutations in zinc finger transcription factors": Q86W11.pfm.txt

Pos	A	C	G	T
1	0.00108696	0.166304	0.831522	0.00108696
2	0.00108696	0.93587	0.00108696	0.0619565
3	0.0184783	0.33587	0.0880435	0.557609
4	0.00108696	0.488043	0.509783	0.00108696
5	0.00108696	0.996739	0.00108696	0.00108696
6	0.405435	0.00543478	0.148913	0.440217
7	0.00108696	0.00108696	0.996739	0.00108696
8	0.00108696	0.101087	0.818478	0.0793478
9	0.188043	0.601087	0.127174	0.0836957
