## Supplementary Data File S1 (ChIP-seq motifs) for "A domain-resolution map of *in vivo* DNA binding reveals the regulatory consequences of somatic mutations in zinc finger transcription factors": Q86XU0.pfm.txt

Pos	A	C	G	T
1	0.332915	0.172111	0.297739	0.197236
2	0.453518	0.207286	0.16206	0.177136
3	0.373116	0.116834	0.257538	0.252513
4	0.207286	0.0464824	0.699749	0.0464824
5	0.443467	0.0113065	0.538945	0.00628141
6	0.885678	0.0163317	0.0565327	0.0414573
7	0.302764	0.498744	0.14196	0.0565327
8	0.35804	0.463568	0.031407	0.146985
9	0.111809	0.709799	0.0263819	0.15201
10	0.378141	0.398241	0.031407	0.192211
11	0.503769	0.00628141	0.488693	0.00125628
12	0.770101	0.0515075	0.111809	0.0665829
13	0.197236	0.35804	0.126884	0.317839
14	0.96608	0.00125628	0.0263819	0.00628141
15	0.920854	0.00125628	0.0414573	0.0364322
16	0.0615578	0.00628141	0.930905	0.00125628
17	0.915829	0.0816583	0.00125628	0.00125628
18	0.664573	0.0866834	0.071608	0.177136
19	0.121859	0.679648	0.071608	0.126884
20	0.775126	0.0213568	0.0263819	0.177136
21	0.101759	0.00125628	0.719849	0.177136
