## Supplementary Data File S1 (ChIP-seq motifs) for "A domain-resolution map of *in vivo* DNA binding reveals the regulatory consequences of somatic mutations in zinc finger transcription factors": Q96BR6.pfm.txt

Pos	A	C	G	T
1	0.273669	0.0724852	0.457101	0.196746
2	0.0251479	0.00147929	0.948225	0.0251479
3	0.0310651	0.0310651	0.936391	0.00147929
4	0.178994	0.149408	0.528107	0.143491
5	0.0192308	0.498521	0.00147929	0.480769
6	0.00147929	0.00147929	0.930473	0.066568
7	0.776627	0.137574	0.0843195	0.00147929
8	0.0133136	0.303254	0.0369822	0.64645
9	0.00147929	0.0310651	0.936391	0.0310651
10	0.717456	0.178994	0.0192308	0.0843195
11	0.0133136	0.85355	0.00739645	0.12574
12	0.066568	0.622781	0.0843195	0.226331
13	0.516272	0.0606509	0.321006	0.102071
14	0.137574	0.445266	0.16716	0.25
15	0.0606509	0.0547337	0.066568	0.818047
16	0.066568	0.510355	0.29142	0.131657
17	0.066568	0.279586	0.119822	0.534024
18	0.137574	0.149408	0.463018	0.25
