## Supplementary Data File S1 (ChIP-seq motifs) for "A domain-resolution map of *in vivo* DNA binding reveals the regulatory consequences of somatic mutations in zinc finger transcription factors": Q96HQ0.pfm.txt

Pos	A	C	G	T
1	0.000892857	0.000892857	0.000892857	0.997321
2	0.000892857	0.26875	0.000892857	0.729464
3	0.000892857	0.000892857	0.000892857	0.997321
4	0.000892857	0.59375	0.000892857	0.404464
5	0.000892857	0.997321	0.000892857	0.000892857
6	0.000892857	0.125893	0.000892857	0.872321
