## Supplementary Data File S1 (ChIP-seq motifs) for "A domain-resolution map of *in vivo* DNA binding reveals the regulatory consequences of somatic mutations in zinc finger transcription factors": Q96JF6.pfm.txt

Pos	A	C	G	T
1	0.238599	0.134365	0.51873	0.108306
2	0.333062	0.131107	0.352606	0.183225
3	0.17671	0.0659609	0.492671	0.264658
4	0.150651	0.238599	0.544788	0.0659609
5	0.245114	0.0236156	0.199511	0.531759
6	0.017101	0.0105863	0.948697	0.0236156
7	0.824919	0.140879	0.0333876	0.000814332
8	0.0952769	0.000814332	0.903094	0.000814332
9	0.964984	0.0333876	0.000814332	0.000814332
10	0.000814332	0.000814332	0.997557	0.000814332
11	0.0561889	0.942182	0.000814332	0.000814332
12	0.12785	0.293974	0.365635	0.212541
13	0.0236156	0.264658	0.548046	0.163681
14	0.0659609	0.635993	0.297231	0.000814332
15	0.147394	0.186482	0.280945	0.385179
