## Supplementary Data File S1 (ChIP-seq motifs) for "A domain-resolution map of *in vivo* DNA binding reveals the regulatory consequences of somatic mutations in zinc finger transcription factors": Q96LW9.pfm.txt

Pos	A	C	G	T
1	0.275373	0.424627	0.242537	0.0574627
2	0.0992537	0.275373	0.221642	0.403731
3	0.278358	0.394776	0.197761	0.129104
4	0.406716	0.257463	0.206716	0.129104
5	0.203731	0.421642	0.263433	0.111194
6	0.0962687	0.176866	0.200746	0.526119
7	0.00671642	0.000746269	0.991791	0.000746269
8	0.0395522	0.878358	0.00671642	0.0753731
9	0.00671642	0.869403	0.00373134	0.120149
10	0.000746269	0.997761	0.000746269	0.000746269
11	0.00970149	0.290299	0.00671642	0.693284
12	0.000746269	0.000746269	0.997761	0.000746269
13	0.000746269	0.991791	0.00373134	0.00373134
14	0.200746	0.0574627	0.317164	0.424627
15	0.0514925	0.0992537	0.714179	0.135075
