## Supplementary Data File S1 (ChIP-seq motifs) for "A domain-resolution map of *in vivo* DNA binding reveals the regulatory consequences of somatic mutations in zinc finger transcription factors": Q96MM3.pfm.txt

Pos	A	C	G	T
1	0.228618	0.493969	0.123355	0.154057
2	0.849232	0.00712719	0.13432	0.00932018
3	0.858004	0.0444079	0.0487939	0.0487939
4	0.603618	0.118969	0.233004	0.0444079
5	0.998355	0.000548246	0.000548246	0.000548246
6	0.000548246	0.000548246	0.000548246	0.998355
7	0.000548246	0.00274123	0.996162	0.000548246
8	0.00493421	0.0115132	0.915022	0.0685307
9	0.0685307	0.908443	0.00712719	0.0158991
10	0.0137061	0.0707237	0.340461	0.57511
11	0.03125	0.239583	0.673794	0.0553728
12	0.0619518	0.768092	0.0422149	0.127741
