## Supplementary Data File S1 (ChIP-seq motifs) for "A domain-resolution map of *in vivo* DNA binding reveals the regulatory consequences of somatic mutations in zinc finger transcription factors": Q96MU6.pfm.txt

Pos	A	C	G	T
1	0.212555	0.300661	0.177313	0.309471
2	0.225771	0.128855	0.318282	0.327093
3	0.0627753	0.146476	0.622247	0.168502
4	0.159692	0.0319383	0.472467	0.335903
5	0.313877	0.428414	0.168502	0.089207
6	0.00991189	0.877753	0.00110132	0.111233
7	0.186123	0.780837	0.00991189	0.0231278
8	0.0231278	0.564978	0.0143172	0.397577
9	0.00550661	0.128855	0.0848018	0.780837
10	0.137665	0.710352	0.124449	0.027533
11	0.221366	0.252203	0.344714	0.181718
12	0.0759912	0.00110132	0.0936123	0.829295
13	0.00110132	0.00550661	0.970264	0.0231278
14	0.0363436	0.930617	0.00110132	0.0319383
15	0.0759912	0.0451542	0.0363436	0.842511
16	0.0495595	0.401982	0.494493	0.0539648
17	0.181718	0.274229	0.124449	0.419604
18	0.115639	0.269824	0.340308	0.274229
