## Supplementary Data File S1 (ChIP-seq motifs) for "A domain-resolution map of *in vivo* DNA binding reveals the regulatory consequences of somatic mutations in zinc finger transcription factors": Q96NG8.pfm.txt

Pos	A	C	G	T
1	0.260823	0.243506	0.3171	0.178571
2	0.191558	0.200216	0.230519	0.377706
3	0.204545	0.22619	0.1829	0.386364
4	0.377706	0.109307	0.291126	0.221861
5	0.291126	0.0919913	0.559524	0.0573593
6	0.135281	0.13961	0.698052	0.0270563
7	0.485931	0.1829	0.252165	0.0790043
8	0.537879	0.0660173	0.304113	0.0919913
9	0.0616883	0.0443723	0.208874	0.685065
10	0.0530303	0.0616883	0.853896	0.0313853
11	0.0703463	0.672078	0.0660173	0.191558
12	0.260823	0.135281	0.3171	0.286797
13	0.0313853	0.278139	0.0833333	0.607143
14	0.0746753	0.0919913	0.0703463	0.762987
15	0.156926	0.243506	0.3171	0.282468
16	0.165584	0.00541126	0.819264	0.00974026
17	0.00108225	0.00974026	0.96645	0.0227273
18	0.0227273	0.914502	0.0313853	0.0313853
19	0.0833333	0.0183983	0.195887	0.702381
20	0.00541126	0.0400433	0.936147	0.0183983
21	0.143939	0.801948	0.0357143	0.0183983
22	0.901515	0.00541126	0.0790043	0.0140693
23	0.594156	0.0746753	0.256494	0.0746753
24	0.113636	0.178571	0.594156	0.113636
25	0.161255	0.0183983	0.347403	0.472944
26	0.598485	0.152597	0.187229	0.0616883
27	0.641775	0.217532	0.113636	0.0270563
