## Supplementary Data File S1 (ChIP-seq motifs) for "A domain-resolution map of *in vivo* DNA binding reveals the regulatory consequences of somatic mutations in zinc finger transcription factors": Q96NJ6.pfm.txt

Pos	A	C	G	T
1	0.114903	0.187326	0.145543	0.552228
2	0.0341226	0.243036	0.114903	0.607939
3	0.0786908	0.151114	0.0564067	0.713788
4	0.0981894	0.0814763	0.736072	0.0842618
5	0.485376	0.215181	0.170613	0.12883
6	0.479805	0.114903	0.270891	0.134401
7	0.0814763	0.0174095	0.836351	0.0647632
8	0.117688	0.106546	0.663649	0.112117
9	0.382312	0.181755	0.201253	0.23468
10	0.12883	0.123259	0.0536212	0.69429
11	0.167827	0.0508357	0.719359	0.0619777
12	0.407382	0.187326	0.137187	0.268106
13	0.460306	0.0759053	0.399025	0.0647632
14	0.00626741	0.0954039	0.114903	0.783426
15	0.975627	0.000696379	0.00348189	0.020195
16	0.0703343	0.0396936	0.864206	0.025766
17	0.0424791	0.000696379	0.956128	0.000696379
18	0.986769	0.00348189	0.000696379	0.00905292
19	0.00905292	0.000696379	0.978412	0.0118384
20	0.0229805	0.245822	0.0396936	0.691504
21	0.025766	0.206825	0.0814763	0.685933
22	0.031337	0.499304	0.0842618	0.385097
23	0.251393	0.100975	0.404596	0.243036
24	0.12883	0.440808	0.165042	0.26532
