## Supplementary Data File S1 (ChIP-seq motifs) for "A domain-resolution map of *in vivo* DNA binding reveals the regulatory consequences of somatic mutations in zinc finger transcription factors": Q96PE6.pfm.txt

Pos	A	C	G	T
1	0.429979	0.197614	0.129149	0.243257
2	0.444502	0.102178	0.32832	0.125
3	0.268154	0.15612	0.442427	0.133299
4	0.284751	0.452801	0.0959544	0.166494
5	0.996369	0.000518672	0.00259336	0.000518672
6	0.969398	0.000518672	0.00674274	0.0233402
7	0.0274896	0.954876	0.0171162	0.000518672
8	0.998444	0.000518672	0.000518672	0.000518672
9	0.000518672	0.000518672	0.998444	0.000518672
10	0.900934	0.0606846	0.0212656	0.0171162
11	0.998444	0.000518672	0.000518672	0.000518672
12	0.766079	0.0274896	0.0399378	0.166494
13	0.166494	0.39056	0.218361	0.224585
14	0.0772822	0.898859	0.00259336	0.0212656
15	0.0876556	0.467324	0.0295643	0.415456
16	0.544087	0.251556	0.0876556	0.116701
17	0.448651	0.272303	0.145747	0.133299
18	0.274378	0.149896	0.249481	0.326245
