## Supplementary Data File S1 (ChIP-seq motifs) for "A domain-resolution map of *in vivo* DNA binding reveals the regulatory consequences of somatic mutations in zinc finger transcription factors": Q96PQ6.pfm.txt

Pos	A	C	G	T
1	0.547125	0.0583067	0.272364	0.122204
2	0.553514	0.134984	0.269169	0.0423323
3	0.10623	0.0359425	0.799521	0.0583067
4	0.642971	0.0199681	0.224441	0.11262
5	0.333067	0.0742812	0.336262	0.25639
6	0.342652	0.0519169	0.352236	0.253195
7	0.329872	0.103035	0.496006	0.0710863
8	0.719649	0.0295527	0.0998403	0.150958
9	0.00399361	0.96885	0.000798722	0.0263578
10	0.694089	0.0135783	0.115815	0.176518
11	0.103035	0.0646965	0.821885	0.0103834
12	0.26278	0.684505	0.0167732	0.0359425
13	0.396965	0.0934505	0.0231629	0.486422
14	0.0135783	0.000798722	0.943291	0.0423323
15	0.994409	0.00399361	0.000798722	0.000798722
16	0.0135783	0.732428	0.0231629	0.230831
17	0.435304	0.0678914	0.0359425	0.460863
18	0.272364	0.134984	0.202077	0.390575
19	0.253195	0.224441	0.115815	0.40655
20	0.211661	0.221246	0.176518	0.390575
21	0.275559	0.205272	0.230831	0.288339
22	0.345847	0.179712	0.198882	0.275559
23	0.259585	0.218051	0.269169	0.253195
24	0.24361	0.221246	0.25	0.285144
25	0.317093	0.189297	0.230831	0.26278
26	0.25639	0.195687	0.310703	0.23722
27	0.329872	0.131789	0.320288	0.218051
