## Supplementary Data File S1 (ChIP-seq motifs) for "A domain-resolution map of *in vivo* DNA binding reveals the regulatory consequences of somatic mutations in zinc finger transcription factors": Q96SR6.pfm.txt

Pos	A	C	G	T
1	0.440745	0.205982	0.221783	0.13149
2	0.535553	0.138262	0.217269	0.108916
3	0.253386	0.0502257	0.305305	0.391084
4	0.106659	0.0299097	0.826749	0.0366817
5	0.689052	0.0299097	0.160835	0.120203
6	0.104402	0.018623	0.792889	0.0840858
7	0.37754	0.260158	0.296275	0.0660271
8	0.26693	0.616817	0.025395	0.0908578
9	0.860609	0.0208804	0.0840858	0.0344244
10	0.167607	0.282731	0.244357	0.305305
11	0.106659	0.456546	0.0141084	0.422686
12	0.937359	0.00733634	0.032167	0.0231377
13	0.0976298	0.474605	0.359481	0.0682844
14	0.13149	0.183409	0.0163657	0.668736
15	0.973476	0.011851	0.0141084	0.000564334
16	0.0231377	0.892212	0.0457111	0.0389391
17	0.792889	0.120203	0.0795711	0.00733634
18	0.111174	0.018623	0.826749	0.0434537
19	0.51298	0.0886005	0.217269	0.181151
20	0.140519	0.540068	0.111174	0.208239
21	0.325621	0.540068	0.0682844	0.0660271
22	0.210497	0.562641	0.0502257	0.176637
23	0.384312	0.230813	0.0750564	0.309819
24	0.612302	0.124718	0.149549	0.113431
25	0.113431	0.57167	0.136005	0.178894
26	0.472348	0.12246	0.251129	0.154063
27	0.124718	0.133747	0.591986	0.149549
