## Supplementary Data File S1 (ChIP-seq motifs) for "A domain-resolution map of *in vivo* DNA binding reveals the regulatory consequences of somatic mutations in zinc finger transcription factors": Q02086.pfm.txt

Pos	A	C	G	T
1	0.153226	0.000733138	0.766129	0.079912
2	0.167889	0.000733138	0.830645	0.000733138
3	0.000733138	0.000733138	0.997801	0.000733138
4	0.000733138	0.000733138	0.997801	0.000733138
5	0.11217	0.886364	0.000733138	0.000733138
6	0.000733138	0.000733138	0.997801	0.000733138
7	0.000733138	0.000733138	0.97434	0.0241935
8	0.120968	0.000733138	0.877566	0.000733138
9	0.206012	0.164956	0.610704	0.0183284
