## Supplementary Data File S1 (ChIP-seq motifs) for "A domain-resolution map of *in vivo* DNA binding reveals the regulatory consequences of somatic mutations in zinc finger transcription factors": Q02446.pfm.txt

Pos	A	C	G	T
1	0.149038	0.000686813	0.654533	0.195742
2	0.000686813	0.000686813	0.99794	0.000686813
3	0.000686813	0.000686813	0.99794	0.000686813
4	0.000686813	0.000686813	0.99794	0.000686813
5	0.275412	0.723214	0.000686813	0.000686813
6	0.000686813	0.000686813	0.99794	0.000686813
7	0.000686813	0.000686813	0.921016	0.0776099
8	0.289148	0.000686813	0.660027	0.0501374
9	0.000686813	0.000686813	0.99794	0.000686813
