## Supplementary Data File S1 (ChIP-seq motifs) for "A domain-resolution map of *in vivo* DNA binding reveals the regulatory consequences of somatic mutations in zinc finger transcription factors": Q03923.pfm.txt

Pos	A	C	G	T
1	0.308784	0.360135	0.203378	0.127703
2	0.152027	0.0709459	0.0195946	0.757432
3	0.0195946	0.0114865	0.965541	0.00337838
4	0.335811	0.600676	0.0114865	0.052027
5	0.268243	0.0493243	0.0655405	0.616892
6	0.000675676	0.00337838	0.99527	0.000675676
7	0.0493243	0.100676	0.470946	0.379054
8	0.989865	0.00608108	0.00337838	0.000675676
9	0.911486	0.0844595	0.000675676	0.00337838
10	0.000675676	0.0358108	0.00878378	0.95473
11	0.0114865	0.952027	0.0114865	0.025
12	0.0817568	0.227703	0.00878378	0.681757
13	0.135811	0.511486	0.227703	0.125
14	0.230405	0.370946	0.19527	0.203378
15	0.281757	0.19527	0.281757	0.241216
