## Supplementary Data File S1 (ChIP-seq motifs) for "A domain-resolution map of *in vivo* DNA binding reveals the regulatory consequences of somatic mutations in zinc finger transcription factors": Q06889.pfm.txt

Pos	A	C	G	T
1	0.000657895	0.158553	0.840132	0.000657895
2	0.2875	0.408553	0.000657895	0.303289
3	0.000657895	0.000657895	0.998026	0.000657895
4	0.000657895	0.000657895	0.716447	0.282237
5	0.174342	0.000657895	0.824342	0.000657895
6	0.000657895	0.000657895	0.998026	0.000657895
7	0.000657895	0.000657895	0.998026	0.000657895
8	0.240132	0.466447	0.000657895	0.292763
9	0.000657895	0.000657895	0.998026	0.000657895
