## Supplementary Data File S1 (ChIP-seq motifs) for "A domain-resolution map of *in vivo* DNA binding reveals the regulatory consequences of somatic mutations in zinc finger transcription factors": Q13118.pfm.txt

Pos	A	C	G	T
1	0.0752427	0.000809061	0.819579	0.104369
2	0.000809061	0.000809061	0.997573	0.000809061
3	0.000809061	0.000809061	0.997573	0.000809061
4	0.000809061	0.000809061	0.997573	0.000809061
5	0.0428803	0.803398	0.000809061	0.152913
6	0.000809061	0.000809061	0.997573	0.000809061
7	0.000809061	0.052589	0.693366	0.253236
8	0.065534	0.000809061	0.906958	0.026699
9	0.065534	0.000809061	0.884304	0.0493528
