## Supplementary Data File S1 (ChIP-seq motifs) for "A domain-resolution map of *in vivo* DNA binding reveals the regulatory consequences of somatic mutations in zinc finger transcription factors": Q13351.pfm.txt

Pos	A	C	G	T
1	0.246446	0.0706287	0.374519	0.308407
2	0.000587387	0.000587387	0.998238	0.000587387
3	0.000587387	0.000587387	0.998238	0.000587387
4	0.000587387	0.000587387	0.998238	0.000587387
5	0.124872	0.528691	0.000587387	0.34585
6	0.000587387	0.000587387	0.998238	0.000587387
7	0.000587387	0.000587387	0.675123	0.323702
8	0.0821809	0.000587387	0.896118	0.0211135
9	0.000587387	0.000587387	0.998238	0.000587387
