## Supplementary Data File S1 (ChIP-seq motifs) for "A domain-resolution map of *in vivo* DNA binding reveals the regulatory consequences of somatic mutations in zinc finger transcription factors": Q14593.pfm.txt

Pos	A	C	G	T
1	0.00833333	0.141667	0.801667	0.0483333
2	0.168333	0.428333	0.308333	0.095
3	0.621667	0.00166667	0.268333	0.108333
4	0.00166667	0.00166667	0.995	0.00166667
5	0.101667	0.895	0.00166667	0.00166667
6	0.00166667	0.315	0.075	0.608333
7	0.00166667	0.668333	0.328333	0.00166667
8	0.00166667	0.995	0.00166667	0.00166667
9	0.408333	0.108333	0.0483333	0.435
10	0.00166667	0.128333	0.735	0.135
11	0.035	0.655	0.121667	0.188333
12	0.101667	0.615	0.00166667	0.281667
