## Supplementary Data File S1 (ChIP-seq motifs) for "A domain-resolution map of *in vivo* DNA binding reveals the regulatory consequences of somatic mutations in zinc finger transcription factors": Q15072.pfm.txt

Pos	A	C	G	T
1	0.0671806	0.00110132	0.926211	0.00550661
2	0.0936123	0.00110132	0.904185	0.00110132
3	0.90859	0.0143172	0.0759912	0.00110132
4	0.67511	0.0671806	0.238987	0.0187225
5	0.168502	0.0936123	0.155286	0.582599
6	0.653084	0.150881	0.186123	0.00991189
7	0.146476	0.375551	0.150881	0.327093
8	0.0231278	0.0759912	0.172907	0.727974
9	0.785242	0.120044	0.0451542	0.0495595
10	0.0143172	0.296256	0.212555	0.476872
11	0.318282	0.0407489	0.503304	0.137665
12	0.0848018	0.653084	0.13326	0.128855
13	0.639868	0.00550661	0.199339	0.155286
14	0.089207	0.0803965	0.816079	0.0143172
15	0.0759912	0.772026	0.13326	0.0187225
16	0.234581	0.512115	0.0671806	0.186123
17	0.419604	0.137665	0.384361	0.05837
18	0.0803965	0.0671806	0.437225	0.415198
