## Supplementary Data File S1 (ChIP-seq motifs) for "A domain-resolution map of *in vivo* DNA binding reveals the regulatory consequences of somatic mutations in zinc finger transcription factors": Q15916.pfm.txt

Pos	A	C	G	T
1	0.000600962	0.000600962	0.928486	0.0703125
2	0.000600962	0.998197	0.000600962	0.000600962
3	0.000600962	0.000600962	0.000600962	0.998197
4	0.000600962	0.998197	0.000600962	0.000600962
5	0.0534856	0.748197	0.000600962	0.197716
6	0.85637	0.000600962	0.130409	0.0126202
7	0.000600962	0.000600962	0.808293	0.190505
8	0.178486	0.570312	0.250601	0.000600962
9	0.385216	0.10637	0.286659	0.221755
