## Supplementary Data File S1 (ChIP-seq motifs) for "A domain-resolution map of *in vivo* DNA binding reveals the regulatory consequences of somatic mutations in zinc finger transcription factors": Q92664.pfm.txt

Pos	A	C	G	T
1	0.248494	0.10994	0.555723	0.0858434
2	0.302711	0.218373	0.350904	0.128012
3	0.27259	0.128012	0.314759	0.284639
4	0.0436747	0.128012	0.567771	0.260542
5	0.284639	0.176205	0.314759	0.224398
6	0.24247	0.218373	0.375	0.164157
7	0.212349	0.206325	0.417169	0.164157
8	0.27259	0.24247	0.411145	0.0737952
9	0.423193	0.00150602	0.350904	0.224398
10	0.314759	0.00150602	0.60994	0.0737952
11	0.0677711	0.00150602	0.929217	0.00150602
12	0.531627	0.218373	0.200301	0.0496988
13	0.399096	0.00150602	0.27259	0.326807
14	0.182229	0.00150602	0.778614	0.0376506
15	0.362952	0.00150602	0.634036	0.00150602
16	0.170181	0.170181	0.652108	0.00753012
17	0.459337	0.254518	0.284639	0.00150602
18	0.549699	0.00150602	0.176205	0.27259
19	0.0798193	0.00150602	0.881024	0.0376506
20	0.387048	0.00150602	0.555723	0.0557229
21	0.188253	0.0496988	0.760542	0.00150602
