## Supplementary Data File S1 (ChIP-seq motifs) for "A domain-resolution map of *in vivo* DNA binding reveals the regulatory consequences of somatic mutations in zinc finger transcription factors": Q99592.pfm.txt

Pos	A	C	G	T
1	0.0931713	0.752894	0.153356	0.000578704
2	0.000578704	0.998264	0.000578704	0.000578704
3	0.998264	0.000578704	0.000578704	0.000578704
4	0.000578704	0.000578704	0.998264	0.000578704
5	0.539931	0.447338	0.0121528	0.000578704
6	0.000578704	0.000578704	0.151042	0.847801
7	0.000578704	0.000578704	0.998264	0.000578704
8	0.000578704	0.296875	0.000578704	0.701968
9	0.0422454	0.0862269	0.567708	0.303819
