## Supplementary Data File S2 (ChIP-exo motifs) for "A domain-resolution map of *in vivo* DNA binding reveals the regulatory consequences of somatic mutations in zinc finger transcription factors": A2RRD8.pfm.txt

Pos	A	C	G	T
1	0.0868146	0.0737598	0.705614	0.133812
2	0.00326371	0.00848564	0.96671	0.0215405
3	0.00587467	0.00326371	0.987598	0.00326371
4	0.272193	0.0293734	0.48107	0.217363
5	0.123368	0.577676	0.144256	0.1547
6	0.118146	0.791775	0.0424282	0.0476501
7	0.358355	0.415796	0.0789817	0.146867
8	0.295692	0.0450392	0.548956	0.110313
9	0.058094	0.00587467	0.810052	0.125979
10	0.00848564	0.000652742	0.984987	0.00587467
11	0.0241514	0.00326371	0.971932	0.000652742
12	0.0163185	0.0137076	0.961488	0.00848564
13	0.227807	0.768277	0.00326371	0.000652742
14	0.29047	0.556789	0.0319843	0.120757
15	0.332245	0.0685379	0.214752	0.384465
16	0.293081	0.131201	0.504569	0.0711488
17	0.0946475	0.167755	0.157311	0.580287
18	0.060705	0.0972585	0.736945	0.105091
19	0.217363	0.394909	0.217363	0.170366
20	0.180809	0.248695	0.360966	0.20953
21	0.23564	0.248695	0.300914	0.214752
