## Supplementary Data File S2 (ChIP-exo motifs) for "A domain-resolution map of *in vivo* DNA binding reveals the regulatory consequences of somatic mutations in zinc finger transcription factors": A6NHJ4.pfm.txt

Pos	A	C	G	T
1	0.576347	0.0853293	0.0673653	0.270958
2	0.00149701	0.00149701	0.995509	0.00149701
3	0.00149701	0.00748503	0.989521	0.00149701
4	0.00149701	0.00748503	0.989521	0.00149701
5	0.989521	0.00149701	0.00748503	0.00149701
6	0.00149701	0.00149701	0.995509	0.00149701
7	0.0553892	0.917665	0.00748503	0.0194611
8	0.552395	0.169162	0.17515	0.103293
9	0.223054	0.181138	0.468563	0.127246
10	0.276946	0.26497	0.330838	0.127246
11	0.35479	0.14521	0.444611	0.0553892
12	0.0973054	0.32485	0.528443	0.0494012
