## Supplementary Data File S2 (ChIP-exo motifs) for "A domain-resolution map of *in vivo* DNA binding reveals the regulatory consequences of somatic mutations in zinc finger transcription factors": A6NP11.pfm.txt

Pos	A	C	G	T
1	0.235366	0.259756	0.191463	0.313415
2	0.318293	0.347561	0.264634	0.0695122
3	0.103659	0.103659	0.0109756	0.781707
4	0.708537	0.269512	0.0207317	0.00121951
5	0.0256098	0.00121951	0.00121951	0.971951
6	0.00121951	0.00121951	0.00121951	0.996341
7	0.00121951	0.00121951	0.00121951	0.996341
8	0.00121951	0.996341	0.00121951	0.00121951
9	0.0353659	0.645122	0.00121951	0.318293
10	0.147561	0.0695122	0.0109756	0.771951
11	0.113415	0.0939024	0.713415	0.0792683
12	0.157317	0.484146	0.05	0.308537
