## Supplementary Data File S2 (ChIP-exo motifs) for "A domain-resolution map of *in vivo* DNA binding reveals the regulatory consequences of somatic mutations in zinc finger transcription factors": A8MT65.pfm.txt

Pos	A	C	G	T
1	0.0664557	0.117089	0.636076	0.18038
2	0.117089	0.332278	0.218354	0.332278
3	0.129747	0.231013	0.294304	0.344937
4	0.256329	0.496835	0.117089	0.129747
5	0.268987	0.268987	0.306962	0.155063
6	0.0917722	0.560127	0.231013	0.117089
7	0.458861	0.256329	0.117089	0.167722
8	0.193038	0.00316456	0.762658	0.0411392
9	0.218354	0.129747	0.471519	0.18038
10	0.0158228	0.914557	0.00316456	0.0664557
11	0.205696	0.028481	0.117089	0.648734
12	0.00316456	0.117089	0.129747	0.75
13	0.00316456	0.927215	0.0664557	0.00316456
14	0.0158228	0.357595	0.0537975	0.572785
15	0.901899	0.0411392	0.028481	0.028481
16	0.0411392	0.0158228	0.939873	0.00316456
17	0.0158228	0.96519	0.0158228	0.00316456
18	0.00316456	0.914557	0.0158228	0.0664557
