## Supplementary Data File S2 (ChIP-exo motifs) for "A domain-resolution map of *in vivo* DNA binding reveals the regulatory consequences of somatic mutations in zinc finger transcription factors": B4DX44.pfm.txt

Pos	A	C	G	T
1	0.422521	0.182851	0.286157	0.108471
2	0.579545	0.248967	0.170455	0.00103306
3	0.240702	0.00103306	0.43905	0.319215
4	0.00103306	0.00103306	0.996901	0.00103306
5	0.00103306	0.996901	0.00103306	0.00103306
6	0.331612	0.488636	0.00103306	0.178719
7	0.00103306	0.996901	0.00103306	0.00103306
8	0.996901	0.00103306	0.00103306	0.00103306
9	0.00103306	0.00103306	0.19938	0.798554
