## Supplementary Data File S2 (ChIP-exo motifs) for "A domain-resolution map of *in vivo* DNA binding reveals the regulatory consequences of somatic mutations in zinc finger transcription factors": O14978.pfm.txt

Pos	A	C	G	T
1	0.266364	0.204545	0.400909	0.128182
2	0.175455	0.000909091	0.822727	0.000909091
3	0.000909091	0.000909091	0.997273	0.000909091
4	0.000909091	0.000909091	0.997273	0.000909091
5	0.997273	0.000909091	0.000909091	0.000909091
6	0.000909091	0.000909091	0.953636	0.0445455
7	0.000909091	0.328182	0.67	0.000909091
8	0.997273	0.000909091	0.000909091	0.000909091
9	0.000909091	0.455455	0.542727	0.000909091
