## Supplementary Data File S2 (ChIP-exo motifs) for "A domain-resolution map of *in vivo* DNA binding reveals the regulatory consequences of somatic mutations in zinc finger transcription factors": O60765.pfm.txt

Pos	A	C	G	T
1	0.385135	0.304054	0.0608108	0.25
2	0.277027	0.114865	0.0608108	0.547297
3	0.736486	0.0878378	0.00675676	0.168919
4	0.682432	0.141892	0.0337838	0.141892
5	0.385135	0.141892	0.195946	0.277027
6	0.222973	0.195946	0.141892	0.439189
7	0.574324	0.0878378	0.277027	0.0608108
8	0.114865	0.114865	0.0337838	0.736486
9	0.844595	0.00675676	0.114865	0.0337838
10	0.844595	0.0337838	0.0608108	0.0608108
11	0.790541	0.0878378	0.0608108	0.0608108
12	0.195946	0.0337838	0.195946	0.574324
13	0.114865	0.0337838	0.844595	0.00675676
14	0.304054	0.114865	0.466216	0.114865
15	0.466216	0.195946	0.195946	0.141892
16	0.141892	0.52027	0.0337838	0.304054
17	0.277027	0.141892	0.141892	0.439189
18	0.709459	0.222973	0.0337838	0.0337838
19	0.52027	0.0337838	0.168919	0.277027
20	0.195946	0.195946	0.168919	0.439189
21	0.114865	0.0337838	0.0608108	0.790541
