## Supplementary Data File S2 (ChIP-exo motifs) for "A domain-resolution map of *in vivo* DNA binding reveals the regulatory consequences of somatic mutations in zinc finger transcription factors": O75290.pfm.txt

Pos	A	C	G	T
1	0.451493	0.230597	0.254478	0.0634328
2	0.203731	0.147015	0.496269	0.152985
3	0.129104	0.236567	0.478358	0.15597
4	0.224627	0.272388	0.284328	0.218657
5	0.212687	0.176866	0.427612	0.182836
6	0.158955	0.129104	0.564925	0.147015
7	0.191791	0.152985	0.296269	0.358955
8	0.191791	0.13806	0.173881	0.496269
9	0.129104	0.263433	0.188806	0.418657
10	0.352985	0.0753731	0.15597	0.415672
11	0.0186567	0.000746269	0.979851	0.000746269
12	0.000746269	0.000746269	0.997761	0.000746269
13	0.0932836	0.905224	0.000746269	0.000746269
14	0.991791	0.000746269	0.000746269	0.00671642
15	0.00970149	0.000746269	0.988806	0.000746269
16	0.000746269	0.194776	0.779851	0.0246269
17	0.123134	0.454478	0.126119	0.296269
18	0.36791	0.188806	0.326119	0.117164
19	0.0485075	0.221642	0.523134	0.206716
20	0.105224	0.242537	0.221642	0.430597
21	0.105224	0.430597	0.141045	0.323134
22	0.341045	0.105224	0.212687	0.341045
23	0.188806	0.0485075	0.630597	0.13209
24	0.13209	0.257463	0.487313	0.123134
