## Supplementary Data File S2 (ChIP-exo motifs) for "A domain-resolution map of *in vivo* DNA binding reveals the regulatory consequences of somatic mutations in zinc finger transcription factors": O75467.pfm.txt

Pos	A	C	G	T
1	0.242647	0.213235	0.213235	0.330882
2	0.183824	0.272059	0.360294	0.183824
3	0.00735294	0.566176	0.330882	0.0955882
4	0.242647	0.301471	0.0367647	0.419118
5	0.242647	0.272059	0.389706	0.0955882
6	0.125	0.242647	0.507353	0.125
7	0.625	0.154412	0.0955882	0.125
8	0.536765	0.0367647	0.419118	0.00735294
9	0.00735294	0.00735294	0.713235	0.272059
10	0.125	0.0661765	0.713235	0.0955882
11	0.0367647	0.889706	0.00735294	0.0661765
12	0.889706	0.0661765	0.00735294	0.0367647
13	0.654412	0.00735294	0.330882	0.00735294
14	0.00735294	0.00735294	0.977941	0.00735294
15	0.00735294	0.00735294	0.948529	0.0367647
16	0.595588	0.213235	0.0661765	0.125
17	0.125	0.125	0.00735294	0.742647
18	0.00735294	0.0955882	0.860294	0.0367647
