## Supplementary Data File S2 (ChIP-exo motifs) for "A domain-resolution map of *in vivo* DNA binding reveals the regulatory consequences of somatic mutations in zinc finger transcription factors": O75820.pfm.txt

Pos	A	C	G	T
1	0.21752	0.347441	0.363189	0.0718504
2	0.201772	0.0206693	0.406496	0.371063
3	0.000984252	0.000984252	0.997047	0.000984252
4	0.000984252	0.000984252	0.997047	0.000984252
5	0.997047	0.000984252	0.000984252	0.000984252
6	0.997047	0.000984252	0.000984252	0.000984252
7	0.13878	0.398622	0.461614	0.000984252
8	0.382874	0.150591	0.465551	0.000984252
9	0.000984252	0.000984252	0.997047	0.000984252
10	0.556102	0.375	0.0679134	0.000984252
11	0.524606	0.17815	0.29626	0.000984252
12	0.233268	0.150591	0.500984	0.115157
