## Supplementary Data File S2 (ChIP-exo motifs) for "A domain-resolution map of *in vivo* DNA binding reveals the regulatory consequences of somatic mutations in zinc finger transcription factors": P10072.pfm.txt

Pos	A	C	G	T
1	0.201087	0.505435	0.288043	0.00543478
2	0.179348	0.179348	0.396739	0.244565
3	0.00543478	0.11413	0.788043	0.0923913
4	0.0923913	0.309783	0.527174	0.0706522
5	0.505435	0.244565	0.201087	0.048913
6	0.201087	0.592391	0.0271739	0.179348
7	0.0271739	0.505435	0.244565	0.222826
8	0.440217	0.048913	0.418478	0.0923913
9	0.288043	0.0271739	0.309783	0.375
10	0.00543478	0.0271739	0.961957	0.00543478
11	0.048913	0.13587	0.809783	0.00543478
12	0.918478	0.00543478	0.0706522	0.00543478
13	0.00543478	0.00543478	0.983696	0.00543478
14	0.048913	0.00543478	0.940217	0.00543478
15	0.505435	0.353261	0.13587	0.00543478
16	0.0923913	0.396739	0.157609	0.353261
17	0.353261	0.179348	0.461957	0.00543478
18	0.288043	0.353261	0.157609	0.201087
19	0.0706522	0.440217	0.375	0.11413
20	0.244565	0.13587	0.353261	0.266304
21	0.0706522	0.201087	0.61413	0.11413
