## Supplementary Data File S2 (ChIP-exo motifs) for "A domain-resolution map of *in vivo* DNA binding reveals the regulatory consequences of somatic mutations in zinc finger transcription factors": P15621.pfm.txt

Pos	A	C	G	T
1	0.166416	0.267155	0.376309	0.19012
2	0.195872	0.33221	0.31144	0.160478
3	0.154614	0.293722	0.258127	0.293537
4	0.116218	0.0776868	0.725453	0.0806429
5	0.172305	0.352884	0.22849	0.24632
6	0.0689319	0.145762	0.142602	0.642704
7	0.311346	0.267111	0.417847	0.00369607
8	0.092427	0.2995	0.0631107	0.544962
9	0.0184804	0.000739214	0.264203	0.716577
10	0.000739214	0.000739214	0.997782	0.000739214
11	0.000739214	0.994826	0.000739214	0.00369607
12	0.187163	0.178219	0.160386	0.474232
13	0.000739214	0.00369607	0.994826	0.000739214
14	0.0243941	0.503523	0.0599495	0.412134
15	0.187114	0.136707	0.311604	0.364575
16	0.1812	0.145674	0.607222	0.065904
17	0.329019	0.0629064	0.420961	0.187114
18	0.0274434	0.0184371	0.947374	0.00674542
19	0.899768	0.0393394	0.0601538	0.000739214
20	0.536091	0.0953393	0.181295	0.187275
21	0.311351	0.255055	0.213863	0.219732
