## Supplementary Data File S2 (ChIP-exo motifs) for "A domain-resolution map of *in vivo* DNA binding reveals the regulatory consequences of somatic mutations in zinc finger transcription factors": P16415.pfm.txt

Pos	A	C	G	T
1	0.318966	0.456897	0.222414	0.00172414
2	0.0706897	0.925862	0.00172414	0.00172414
3	0.146552	0.118966	0.00172414	0.732759
4	0.00172414	0.00172414	0.994828	0.00172414
5	0.00172414	0.794828	0.00172414	0.201724
6	0.00172414	0.00172414	0.00172414	0.994828
7	0.00172414	0.00172414	0.994828	0.00172414
8	0.00172414	0.394828	0.125862	0.477586
9	0.201724	0.367241	0.0224138	0.408621
