## Supplementary Data File S2 (ChIP-exo motifs) for "A domain-resolution map of *in vivo* DNA binding reveals the regulatory consequences of somatic mutations in zinc finger transcription factors": P17014.pfm.txt

Pos	A	C	G	T
1	0.108156	0.498227	0.278369	0.115248
2	0.320922	0.228723	0.18617	0.264184
3	0.0159574	0.0230496	0.952128	0.00886525
4	0.0656028	0.83156	0.0656028	0.037234
5	0.150709	0.136525	0.214539	0.498227
6	0.00177305	0.00886525	0.966312	0.0230496
7	0.0443262	0.945035	0.00886525	0.00177305
8	0.171986	0.179078	0.150709	0.498227
9	0.143617	0.0868794	0.725177	0.0443262
10	0.271277	0.320922	0.136525	0.271277
11	0.462766	0.00886525	0.519504	0.00886525
12	0.803191	0.00177305	0.193262	0.00177305
13	0.0159574	0.569149	0.398936	0.0159574
14	0.448582	0.037234	0.462766	0.0514184
15	0.554965	0.115248	0.207447	0.12234
16	0.398936	0.18617	0.384752	0.0301418
17	0.306738	0.235816	0.228723	0.228723
18	0.37766	0.18617	0.413121	0.0230496
