## Supplementary Data File S2 (ChIP-exo motifs) for "A domain-resolution map of *in vivo* DNA binding reveals the regulatory consequences of somatic mutations in zinc finger transcription factors": P17019.pfm.txt

Pos	A	C	G	T
1	0.123547	0.361919	0.414244	0.100291
2	0.315407	0.309593	0.234012	0.140988
3	0.181686	0.280523	0.356105	0.181686
4	0.199128	0.350291	0.297965	0.152616
5	0.286337	0.228198	0.297965	0.1875
6	0.274709	0.222384	0.385174	0.117733
7	0.356105	0.24564	0.292151	0.106105
8	0.338663	0.164244	0.414244	0.0828488
9	0.059593	0.059593	0.728198	0.152616
10	0.117733	0.123547	0.536337	0.222384
11	0.850291	0.00145349	0.146802	0.00145349
12	0.00726744	0.00145349	0.989826	0.00145349
13	0.0363372	0.106105	0.856105	0.00145349
14	0.00145349	0.4375	0.00145349	0.559593
15	0.90843	0.0247093	0.0188953	0.0479651
16	0.00145349	0.954942	0.0421512	0.00145349
17	0.710756	0.00145349	0.286337	0.00145349
18	0.0130814	0.00145349	0.972384	0.0130814
