## Supplementary Data File S2 (ChIP-exo motifs) for "A domain-resolution map of *in vivo* DNA binding reveals the regulatory consequences of somatic mutations in zinc finger transcription factors": P17021.pfm.txt

Pos	A	C	G	T
1	0.0371795	0.442308	0.49359	0.0269231
2	0.0987179	0.0269231	0.0269231	0.847436
3	0.00641026	0.00128205	0.801282	0.191026
4	0.00128205	0.708974	0.129487	0.160256
5	0.247436	0.585897	0.114103	0.0525641
6	0.165385	0.0320513	0.191026	0.611538
7	0.00128205	0.00128205	0.996154	0.00128205
8	0.0115385	0.642308	0.00128205	0.344872
9	0.0628205	0.00128205	0.0730769	0.862821
10	0.00641026	0.770513	0.191026	0.0320513
11	0.334615	0.40641	0.0217949	0.237179
12	0.15	0.0730769	0.447436	0.329487
13	0.134615	0.103846	0.688462	0.0730769
14	0.180769	0.442308	0.15	0.226923
15	0.29359	0.175641	0.262821	0.267949
16	0.401282	0.242308	0.226923	0.129487
17	0.237179	0.247436	0.391026	0.124359
18	0.267949	0.221795	0.283333	0.226923
19	0.185897	0.278205	0.391026	0.144872
20	0.185897	0.324359	0.252564	0.237179
21	0.216667	0.324359	0.288462	0.170513
22	0.237179	0.314103	0.303846	0.144872
23	0.283333	0.216667	0.288462	0.211538
24	0.288462	0.185897	0.308974	0.216667
25	0.314103	0.144872	0.370513	0.170513
26	0.237179	0.252564	0.365385	0.144872
27	0.191026	0.283333	0.401282	0.124359
28	0.247436	0.355128	0.232051	0.165385
29	0.29359	0.237179	0.242308	0.226923
30	0.232051	0.20641	0.375641	0.185897
