## Supplementary Data File S2 (ChIP-exo motifs) for "A domain-resolution map of *in vivo* DNA binding reveals the regulatory consequences of somatic mutations in zinc finger transcription factors": P17023.pfm.txt

Pos	A	C	G	T
1	0.214789	0.257042	0.327465	0.200704
2	0.271127	0.228873	0.285211	0.214789
3	0.228873	0.214789	0.369718	0.18662
4	0.144366	0.299296	0.355634	0.200704
5	0.242958	0.242958	0.426056	0.0880282
6	0.116197	0.158451	0.454225	0.271127
7	0.130282	0.0457746	0.552817	0.271127
8	0.116197	0.00352113	0.679577	0.200704
9	0.172535	0.271127	0.228873	0.327465
10	0.440141	0.0457746	0.0739437	0.440141
11	0.285211	0.0316901	0.679577	0.00352113
12	0.130282	0.0176056	0.848592	0.00352113
13	0.0880282	0.00352113	0.90493	0.00352113
14	0.172535	0.158451	0.552817	0.116197
15	0.0739437	0.496479	0.144366	0.285211
16	0.0880282	0.496479	0.0316901	0.383803
17	0.130282	0.59507	0.0598592	0.214789
18	0.0880282	0.0176056	0.18662	0.707746
19	0.00352113	0.00352113	0.989437	0.00352113
20	0.933099	0.00352113	0.0457746	0.0176056
21	0.0739437	0.778169	0.0880282	0.0598592
22	0.130282	0.0316901	0.637324	0.200704
23	0.130282	0.158451	0.397887	0.31338
24	0.102113	0.31338	0.341549	0.242958
