## Supplementary Data File S2 (ChIP-exo motifs) for "A domain-resolution map of *in vivo* DNA binding reveals the regulatory consequences of somatic mutations in zinc finger transcription factors": P17025.pfm.txt

Pos	A	C	G	T
1	0.895749	0.00101215	0.102227	0.00101215
2	0.996964	0.00101215	0.00101215	0.00101215
3	0.996964	0.00101215	0.00101215	0.00101215
4	0.798583	0.0738866	0.0941296	0.0334008
5	0.669028	0.23583	0.00101215	0.0941296
6	0.328947	0.616397	0.0212551	0.0334008
7	0.859312	0.0941296	0.0334008	0.0131579
8	0.802632	0.00101215	0.0617409	0.134615
9	0.964575	0.00910931	0.0253036	0.00101215
10	0.737854	0.0495951	0.187247	0.0253036
11	0.474696	0.00101215	0.523279	0.00101215
12	0.175101	0.195344	0.616397	0.0131579
