## Supplementary Data File S2 (ChIP-exo motifs) for "A domain-resolution map of *in vivo* DNA binding reveals the regulatory consequences of somatic mutations in zinc finger transcription factors": P17035.pfm.txt

Pos	A	C	G	T
1	0.034375	0.0635417	0.876042	0.0260417
2	0.134375	0.430208	0.242708	0.192708
3	0.380208	0.184375	0.255208	0.180208
4	0.121875	0.0635417	0.513542	0.301042
5	0.155208	0.167708	0.646875	0.0302083
6	0.238542	0.221875	0.155208	0.384375
7	0.00104167	0.0177083	0.938542	0.0427083
8	0.021875	0.00520833	0.959375	0.0135417
9	0.00104167	0.00104167	0.992708	0.00520833
10	0.00520833	0.00104167	0.992708	0.00104167
11	0.0135417	0.0552083	0.00104167	0.930208
12	0.00104167	0.00104167	0.996875	0.00104167
13	0.00104167	0.738542	0.151042	0.109375
14	0.0135417	0.905208	0.021875	0.059375
15	0.151042	0.692708	0.0427083	0.113542
