## Supplementary Data File S2 (ChIP-exo motifs) for "A domain-resolution map of *in vivo* DNA binding reveals the regulatory consequences of somatic mutations in zinc finger transcription factors": P17097.pfm.txt

Pos	A	C	G	T
1	0.227778	0.138889	0.627778	0.00555556
2	0.316667	0.494444	0.0944444	0.0944444
3	0.716667	0.0944444	0.00555556	0.183333
4	0.227778	0.116667	0.538889	0.116667
5	0.316667	0.25	0.205556	0.227778
6	0.0944444	0.294444	0.138889	0.472222
7	0.361111	0.294444	0.161111	0.183333
8	0.05	0.516667	0.00555556	0.427778
9	0.938889	0.00555556	0.05	0.00555556
10	0.872222	0.05	0.0722222	0.00555556
11	0.405556	0.05	0.538889	0.00555556
12	0.738889	0.00555556	0.00555556	0.25
13	0.00555556	0.0277778	0.961111	0.00555556
14	0.00555556	0.316667	0.516667	0.161111
15	0.316667	0.316667	0.161111	0.205556
16	0.0944444	0.272222	0.516667	0.116667
17	0.205556	0.0277778	0.761111	0.00555556
18	0.0277778	0.894444	0.0277778	0.05
