## Supplementary Data File S2 (ChIP-exo motifs) for "A domain-resolution map of *in vivo* DNA binding reveals the regulatory consequences of somatic mutations in zinc finger transcription factors": P17098.pfm.txt

Pos	A	C	G	T
1	0.195312	0.226562	0.445313	0.132813
2	0.0390625	0.507812	0.164063	0.289063
3	0.0078125	0.0078125	0.976562	0.0078125
4	0.0078125	0.0078125	0.976562	0.0078125
5	0.0078125	0.101563	0.0078125	0.882812
6	0.976562	0.0078125	0.0078125	0.0078125
7	0.0078125	0.914062	0.0390625	0.0390625
8	0.0078125	0.0078125	0.976562	0.0078125
9	0.0390625	0.570312	0.164062	0.226563
10	0.0703125	0.914062	0.0078125	0.0078125
11	0.164062	0.414062	0.132812	0.289063
12	0.257813	0.195312	0.195312	0.351562
