## Supplementary Data File S2 (ChIP-exo motifs) for "A domain-resolution map of *in vivo* DNA binding reveals the regulatory consequences of somatic mutations in zinc finger transcription factors": P21506.pfm.txt

Pos	A	C	G	T
1	0.357843	0.102941	0.00490196	0.534314
2	0.00490196	0.00490196	0.985294	0.00490196
3	0.00490196	0.00490196	0.985294	0.00490196
4	0.00490196	0.0637255	0.926471	0.00490196
5	0.985294	0.00490196	0.00490196	0.00490196
6	0.00490196	0.00490196	0.455882	0.534314
