## Supplementary Data File S2 (ChIP-exo motifs) for "A domain-resolution map of *in vivo* DNA binding reveals the regulatory consequences of somatic mutations in zinc finger transcription factors": P35789.pfm.txt

Pos	A	C	G	T
1	0.267794	0.175267	0.374555	0.182384
2	0.367438	0.132562	0.385231	0.114769
3	0.136121	0.0649466	0.733986	0.0649466
4	0.299822	0.0542705	0.591637	0.0542705
5	0.214413	0.463523	0.0542705	0.267794
6	0.72331	0.0186833	0.228648	0.0293594
7	0.0186833	0.00088968	0.830071	0.150356
8	0.0685053	0.798043	0.00088968	0.132562
9	0.812278	0.0258007	0.118327	0.0435943
10	0.0115658	0.0293594	0.840747	0.118327
11	0.0186833	0.922598	0.0151246	0.0435943
12	0.730427	0.0862989	0.047153	0.136121
13	0.136121	0.114769	0.634342	0.114769
14	0.214413	0.392349	0.175267	0.217972
15	0.150356	0.516904	0.239324	0.0934164
16	0.217972	0.481317	0.203737	0.0969751
17	0.118327	0.410142	0.104093	0.367438
18	0.13968	0.0435943	0.310498	0.506228
19	0.0435943	0.0827402	0.819395	0.0542705
20	0.0578292	0.719751	0.0649466	0.157473
21	0.27847	0.0898577	0.150356	0.481317
22	0.0898577	0.0649466	0.794484	0.0507117
23	0.168149	0.602313	0.129004	0.100534
24	0.331851	0.274911	0.189502	0.203737
25	0.257117	0.114769	0.420819	0.207295
26	0.13968	0.303381	0.442171	0.114769
27	0.289146	0.285587	0.314057	0.11121
