## Supplementary Data File S2 (ChIP-exo motifs) for "A domain-resolution map of *in vivo* DNA binding reveals the regulatory consequences of somatic mutations in zinc finger transcription factors": P51523.pfm.txt

Pos	A	C	G	T
1	0.305985	0.217181	0.294402	0.182432
2	0.244208	0.248069	0.383205	0.124517
3	0.201737	0.425676	0.190154	0.182432
4	0.475869	0.0743243	0.309846	0.139961
5	0.217181	0.00868726	0.44112	0.333012
6	0.0125483	0.000965251	0.958494	0.0279923
7	0.78861	0.170849	0.0125483	0.0279923
8	0.94305	0.0164093	0.0318533	0.00868726
9	0.109073	0.746139	0.00482625	0.139961
10	0.765444	0.17471	0.0472973	0.0125483
11	0.0743243	0.000965251	0.919884	0.00482625
12	0.00868726	0.000965251	0.989382	0.000965251
13	0.514479	0.40251	0.0318533	0.0511583
14	0.722973	0.0125483	0.190154	0.0743243
15	0.529923	0.0974903	0.348456	0.0241313
