## Supplementary Data File S2 (ChIP-exo motifs) for "A domain-resolution map of *in vivo* DNA binding reveals the regulatory consequences of somatic mutations in zinc finger transcription factors": P51786.pfm.txt

Pos	A	C	G	T
1	0.0639205	0.15483	0.120739	0.660511
2	0.370739	0.0866477	0.495739	0.046875
3	0.0355114	0.25142	0.0866477	0.62642
4	0.711648	0.0923295	0.194602	0.00142045
5	0.0298295	0.598011	0.0127841	0.359375
6	0.0582386	0.00710227	0.0525568	0.882102
7	0.137784	0.0127841	0.84233	0.00710227
8	0.115057	0.620739	0.120739	0.143466
9	0.433239	0.0582386	0.0809659	0.427557
10	0.177557	0.0866477	0.393466	0.34233
11	0.223011	0.12642	0.319602	0.330966
12	0.0355114	0.75142	0.166193	0.046875
13	0.0809659	0.75142	0.103693	0.0639205
14	0.0525568	0.59233	0.0127841	0.34233
15	0.160511	0.166193	0.0639205	0.609375
16	0.27983	0.319602	0.27983	0.120739
17	0.0696023	0.75142	0.00142045	0.177557
18	0.0184659	0.944602	0.0184659	0.0184659
19	0.808239	0.0525568	0.0980114	0.0411932
20	0.308239	0.0411932	0.40483	0.245739
21	0.0355114	0.0582386	0.887784	0.0184659
22	0.484375	0.149148	0.0866477	0.27983
23	0.194602	0.740057	0.0639205	0.00142045
24	0.427557	0.359375	0.0639205	0.149148
