## Supplementary Data File S2 (ChIP-exo motifs) for "A domain-resolution map of *in vivo* DNA binding reveals the regulatory consequences of somatic mutations in zinc finger transcription factors": P51815.pfm.txt

Pos	A	C	G	T
1	0.00267666	0.000535332	0.996253	0.000535332
2	0.0390792	0.0219486	0.00481799	0.934154
3	0.0133833	0.00267666	0.983405	0.000535332
4	0.0476445	0.00267666	0.884904	0.0647752
5	0.139722	0.017666	0.812099	0.0305139
6	0.987687	0.00481799	0.00267666	0.00481799
7	0.925589	0.0155246	0.0476445	0.011242
8	0.852784	0.000535332	0.141863	0.00481799
9	0.0926124	0.180407	0.520878	0.206103
10	0.0219486	0.771413	0.109743	0.0968951
11	0.0690578	0.799251	0.017666	0.114026
12	0.0219486	0.107602	0.0198073	0.850642
