## Supplementary Data File S2 (ChIP-exo motifs) for "A domain-resolution map of *in vivo* DNA binding reveals the regulatory consequences of somatic mutations in zinc finger transcription factors": P52736.pfm.txt

Pos	A	C	G	T
1	0.289815	0.119444	0.423148	0.167593
2	0.512037	0.119444	0.237963	0.130556
3	0.482407	0.0712963	0.197222	0.249074
4	0.197222	0.0564815	0.630556	0.115741
5	0.293519	0.0527778	0.575	0.0787037
6	0.219444	0.200926	0.152778	0.426852
7	0.382407	0.415741	0.137963	0.0638889
8	0.171296	0.637963	0.0824074	0.108333
9	0.808333	0.0712963	0.0564815	0.0638889
10	0.749074	0.0601852	0.152778	0.037963
11	0.212037	0.537963	0.130556	0.119444
12	0.512037	0.115741	0.123148	0.249074
13	0.267593	0.230556	0.219444	0.282407
14	0.686111	0.130556	0.100926	0.0824074
15	0.175	0.249074	0.215741	0.360185
16	0.0935185	0.0490741	0.808333	0.0490741
17	0.0342593	0.0787037	0.0675926	0.819444
18	0.800926	0.075	0.0972222	0.0268519
19	0.163889	0.208333	0.112037	0.515741
20	0.963889	0.0231481	0.000925926	0.012037
21	0.926852	0.00462963	0.0231481	0.0453704
22	0.0527778	0.0972222	0.330556	0.519444
23	0.149074	0.0675926	0.0898148	0.693519
24	0.0231481	0.012037	0.919444	0.0453704
25	0.0935185	0.130556	0.730556	0.0453704
26	0.308333	0.341667	0.115741	0.234259
27	0.182407	0.0861111	0.437963	0.293519
28	0.256481	0.397222	0.193519	0.152778
29	0.226852	0.44537	0.100926	0.226852
30	0.278704	0.226852	0.193519	0.300926
