## Supplementary Data File S2 (ChIP-exo motifs) for "A domain-resolution map of *in vivo* DNA binding reveals the regulatory consequences of somatic mutations in zinc finger transcription factors": P52740.pfm.txt

Pos	A	C	G	T
1	0.0703883	0.00242718	0.876214	0.0509709
2	0.157767	0.0121359	0.82767	0.00242718
3	0.555825	0.0898058	0.293689	0.0606796
4	0.322816	0.196602	0.390777	0.0898058
5	0.478155	0.0703883	0.419903	0.0315534
6	0.0995146	0.254854	0.633495	0.0121359
7	0.332524	0.186893	0.216019	0.264563
8	0.225728	0.0315534	0.691748	0.0509709
9	0.0121359	0.0121359	0.944175	0.0315534
10	0.0121359	0.00242718	0.98301	0.00242718
11	0.866505	0.0800971	0.0509709	0.00242718
12	0.808252	0.00242718	0.167476	0.0218447
13	0.00242718	0.00242718	0.992718	0.00242718
14	0.0703883	0.0412621	0.856796	0.0315534
15	0.43932	0.235437	0.225728	0.0995146
