## Supplementary Data File S2 (ChIP-exo motifs) for "A domain-resolution map of *in vivo* DNA binding reveals the regulatory consequences of somatic mutations in zinc finger transcription factors": P52742.pfm.txt

Pos	A	C	G	T
1	0.165625	0.603125	0.190625	0.040625
2	0.065625	0.540625	0.028125	0.365625
3	0.040625	0.578125	0.015625	0.365625
4	0.265625	0.528125	0.078125	0.128125
5	0.540625	0.253125	0.015625	0.190625
6	0.778125	0.078125	0.078125	0.065625
7	0.503125	0.153125	0.278125	0.065625
8	0.315625	0.065625	0.253125	0.365625
9	0.778125	0.053125	0.165625	0.003125
10	0.253125	0.053125	0.615625	0.078125
11	0.165625	0.765625	0.040625	0.028125
12	0.065625	0.403125	0.003125	0.528125
13	0.153125	0.253125	0.028125	0.565625
14	0.215625	0.003125	0.778125	0.003125
15	0.978125	0.003125	0.003125	0.015625
16	0.028125	0.090625	0.828125	0.053125
17	0.390625	0.303125	0.228125	0.078125
18	0.353125	0.078125	0.240625	0.328125
19	0.728125	0.178125	0.053125	0.040625
20	0.215625	0.165625	0.303125	0.315625
21	0.403125	0.128125	0.228125	0.240625
22	0.365625	0.178125	0.203125	0.253125
23	0.240625	0.265625	0.290625	0.203125
24	0.203125	0.278125	0.178125	0.340625
