## Supplementary Data File S2 (ChIP-exo motifs) for "A domain-resolution map of *in vivo* DNA binding reveals the regulatory consequences of somatic mutations in zinc finger transcription factors": Q0VGE8.pfm.txt

Pos	A	C	G	T
1	0.331633	0.290816	0.290816	0.0867347
2	0.290816	0.209184	0.352041	0.147959
3	0.229592	0.209184	0.372449	0.188776
4	0.372449	0.168367	0.331633	0.127551
5	0.107143	0.372449	0.372449	0.147959
6	0.47449	0.168367	0.25	0.107143
7	0.515306	0.188776	0.229592	0.0663265
8	0.392857	0.188776	0.352041	0.0663265
9	0.311224	0.147959	0.352041	0.188776
10	0.352041	0.229592	0.25	0.168367
11	0.47449	0.209184	0.290816	0.0255102
12	0.25	0.0663265	0.311224	0.372449
13	0.0255102	0.00510204	0.964286	0.00510204
14	0.00510204	0.00510204	0.984694	0.00510204
15	0.00510204	0.00510204	0.984694	0.00510204
16	0.00510204	0.00510204	0.984694	0.00510204
17	0.964286	0.0255102	0.00510204	0.00510204
18	0.00510204	0.903061	0.0867347	0.00510204
19	0.515306	0.270408	0.209184	0.00510204
20	0.0255102	0.107143	0.168367	0.69898
21	0.0459184	0.0459184	0.903061	0.00510204
22	0.0867347	0.678571	0.0867347	0.147959
23	0.47449	0.209184	0.127551	0.188776
24	0.229592	0.0867347	0.556122	0.127551
