## Supplementary Data File S2 (ChIP-exo motifs) for "A domain-resolution map of *in vivo* DNA binding reveals the regulatory consequences of somatic mutations in zinc finger transcription factors": Q2M3X9.pfm.txt

Pos	A	C	G	T
1	0.00558036	0.00111607	0.992188	0.00111607
2	0.0412946	0.00558036	0.94308	0.0100446
3	0.47433	0.00111607	0.434152	0.0904018
4	0.0368304	0.0859375	0.75558	0.121652
5	0.0189732	0.969866	0.00558036	0.00558036
6	0.572545	0.139509	0.282366	0.00558036
7	0.179688	0.81808	0.00111607	0.00111607
8	0.0323661	0.804688	0.00111607	0.16183
9	0.809152	0.00111607	0.188616	0.00111607
10	0.385045	0.28683	0.304688	0.0234375
11	0.603795	0.0680804	0.277902	0.0502232
12	0.309152	0.215402	0.385045	0.0904018
