## Supplementary Data File S2 (ChIP-exo motifs) for "A domain-resolution map of *in vivo* DNA binding reveals the regulatory consequences of somatic mutations in zinc finger transcription factors": Q3MIS6.pfm.txt

Pos	A	C	G	T
1	0.0203125	0.0015625	0.976562	0.0015625
2	0.0515625	0.0015625	0.945312	0.0015625
3	0.995313	0.0015625	0.0015625	0.0015625
4	0.826562	0.0265625	0.145313	0.0015625
5	0.0078125	0.0078125	0.982812	0.0015625
6	0.0515625	0.357812	0.207812	0.382813
7	0.157812	0.826563	0.0140625	0.0015625
8	0.820313	0.0515625	0.120312	0.0078125
9	0.0203125	0.207813	0.101562	0.670313
10	0.0015625	0.176563	0.0828125	0.739062
11	0.0015625	0.0203125	0.395312	0.582813
12	0.0265625	0.932813	0.0015625	0.0390625
