## Supplementary Data File S2 (ChIP-exo motifs) for "A domain-resolution map of *in vivo* DNA binding reveals the regulatory consequences of somatic mutations in zinc finger transcription factors": Q3SY52.pfm.txt

Pos	A	C	G	T
1	0.582237	0.0953947	0.226974	0.0953947
2	0.240132	0.0953947	0.240132	0.424342
3	0.148026	0.00328947	0.713816	0.134868
4	0.279605	0.0559211	0.661184	0.00328947
5	0.00328947	0.990132	0.00328947	0.00328947
6	0.990132	0.00328947	0.00328947	0.00328947
7	0.976974	0.00328947	0.0164474	0.00328947
8	0.476974	0.134868	0.0559211	0.332237
9	0.398026	0.00328947	0.569079	0.0296053
10	0.0296053	0.00328947	0.845395	0.121711
11	0.00328947	0.963816	0.00328947	0.0296053
12	0.832237	0.0690789	0.00328947	0.0953947
13	0.279605	0.661184	0.0559211	0.00328947
14	0.358553	0.253289	0.134868	0.253289
15	0.503289	0.0427632	0.292763	0.161184
16	0.200658	0.542763	0.121711	0.134868
17	0.253289	0.0690789	0.634868	0.0427632
18	0.6875	0.0296053	0.134868	0.148026
19	0.213816	0.213816	0.292763	0.279605
20	0.411184	0.0427632	0.332237	0.213816
21	0.108553	0.148026	0.542763	0.200658
