## Supplementary Data File S2 (ChIP-exo motifs) for "A domain-resolution map of *in vivo* DNA binding reveals the regulatory consequences of somatic mutations in zinc finger transcription factors": Q5FWF6.pfm.txt

Pos	A	C	G	T
1	0.0759259	0.683333	0.12037	0.12037
2	0.172222	0.216667	0.0314815	0.57963
3	0.112963	0.305556	0.135185	0.446296
4	0.17963	0.594444	0.164815	0.0611111
5	0.00185185	0.112963	0.00185185	0.883333
6	0.00185185	0.00185185	0.994444	0.00185185
7	0.742593	0.216667	0.0388889	0.00185185
8	0.00185185	0.994444	0.00185185	0.00185185
9	0.994444	0.00185185	0.00185185	0.00185185
10	0.00185185	0.994444	0.00185185	0.00185185
11	0.0240741	0.964815	0.00925926	0.00185185
12	0.512963	0.261111	0.00185185	0.224074
