## Supplementary Data File S2 (ChIP-exo motifs) for "A domain-resolution map of *in vivo* DNA binding reveals the regulatory consequences of somatic mutations in zinc finger transcription factors": Q5HYK9.pfm.txt

Pos	A	C	G	T
1	0.0131579	0.0657895	0.276316	0.644737
2	0.0131579	0.0657895	0.118421	0.802632
3	0.855263	0.0131579	0.0657895	0.0657895
4	0.539474	0.223684	0.0657895	0.171053
5	0.276316	0.0131579	0.697368	0.0131579
6	0.802632	0.0131579	0.171053	0.0131579
7	0.0131579	0.0131579	0.907895	0.0657895
8	0.0131579	0.960526	0.0131579	0.0131579
9	0.171053	0.118421	0.0131579	0.697368
10	0.0131579	0.960526	0.0131579	0.0131579
11	0.855263	0.118421	0.0131579	0.0131579
12	0.276316	0.223684	0.434211	0.0657895
