## Supplementary Data File S2 (ChIP-exo motifs) for "A domain-resolution map of *in vivo* DNA binding reveals the regulatory consequences of somatic mutations in zinc finger transcription factors": Q5JVG2.pfm.txt

Pos	A	C	G	T
1	0.107143	0.331633	0.290816	0.270408
2	0.107143	0.147959	0.617347	0.127551
3	0.107143	0.188776	0.576531	0.127551
4	0.229592	0.0663265	0.69898	0.00510204
5	0.168367	0.0663265	0.760204	0.00510204
6	0.964286	0.00510204	0.0255102	0.00510204
7	0.147959	0.188776	0.556122	0.107143
8	0.311224	0.188776	0.188776	0.311224
9	0.0255102	0.0663265	0.821429	0.0867347
10	0.494898	0.229592	0.188776	0.0867347
11	0.433673	0.0663265	0.433673	0.0663265
12	0.00510204	0.00510204	0.923469	0.0663265
13	0.25	0.556122	0.127551	0.0663265
14	0.719388	0.0459184	0.188776	0.0459184
15	0.0255102	0.760204	0.188776	0.0255102
16	0.535714	0.168367	0.0459184	0.25
17	0.147959	0.0255102	0.678571	0.147959
18	0.0459184	0.0663265	0.841837	0.0459184
19	0.127551	0.290816	0.331633	0.25
20	0.188776	0.127551	0.413265	0.270408
21	0.494898	0.168367	0.229592	0.107143
22	0.433673	0.392857	0.168367	0.00510204
23	0.515306	0.168367	0.147959	0.168367
24	0.209184	0.127551	0.413265	0.25
