## Supplementary Data File S2 (ChIP-exo motifs) for "A domain-resolution map of *in vivo* DNA binding reveals the regulatory consequences of somatic mutations in zinc finger transcription factors": Q5JVG8.pfm.txt

Pos	A	C	G	T
1	0.241071	0.110119	0.524405	0.124405
2	0.224405	0.193452	0.18631	0.395833
3	0.0815476	0.524405	0.214881	0.179167
4	0.198214	0.543452	0.13631	0.122024
5	0.210119	0.207738	0.205357	0.376786
6	0.0458333	0.0482143	0.802976	0.102976
7	0.129167	0.0839286	0.593452	0.193452
8	0.5125	0.222024	0.23631	0.0291667
9	0.0339286	0.407738	0.250595	0.307738
10	0.0791667	0.0339286	0.78631	0.100595
11	0.998214	0.000595238	0.000595238	0.000595238
12	0.000595238	0.00297619	0.995833	0.000595238
13	0.000595238	0.976786	0.010119	0.0125
14	0.0125	0.922024	0.00535714	0.060119
15	0.0220238	0.941071	0.0077381	0.0291667
16	0.0315476	0.898214	0.0125	0.0577381
17	0.0696429	0.831548	0.0244048	0.0744048
18	0.817262	0.0220238	0.107738	0.0529762
19	0.376786	0.141071	0.419643	0.0625
20	0.43869	0.233929	0.200595	0.126786
21	0.264881	0.183929	0.307738	0.243452
