## Supplementary Data File S2 (ChIP-exo motifs) for "A domain-resolution map of *in vivo* DNA binding reveals the regulatory consequences of somatic mutations in zinc finger transcription factors": Q5T5D7.pfm.txt

Pos	A	C	G	T
1	0.397989	0.352011	0.145115	0.104885
2	0.760057	0.0359195	0.156609	0.0474138
3	0.725575	0.0933908	0.0761494	0.104885
4	0.00718391	0.00143678	0.989943	0.00143678
5	0.0646552	0.00718391	0.926724	0.00143678
6	0.0186782	0.00718391	0.943966	0.0301724
7	0.012931	0.058908	0.926724	0.00143678
8	0.231322	0.0991379	0.00143678	0.668103
9	0.0474138	0.00718391	0.943966	0.00143678
10	0.00718391	0.0186782	0.972701	0.00143678
11	0.938218	0.0474138	0.00718391	0.00718391
12	0.012931	0.909483	0.058908	0.0186782
13	0.122126	0.0991379	0.0761494	0.702586
14	0.058908	0.0818966	0.823276	0.0359195
15	0.0761494	0.104885	0.110632	0.708333
