## Supplementary Data File S2 (ChIP-exo motifs) for "A domain-resolution map of *in vivo* DNA binding reveals the regulatory consequences of somatic mutations in zinc finger transcription factors": Q5VIY5.pfm.txt

Pos	A	C	G	T
1	0.345166	0.0883686	0.299849	0.266616
2	0.0460725	0.00679758	0.937311	0.00981873
3	0.000755287	0.00377644	0.988671	0.00679758
4	0.000755287	0.000755287	0.997734	0.000755287
5	0.96148	0.00981873	0.000755287	0.0279456
6	0.000755287	0.000755287	0.997734	0.000755287
7	0.000755287	0.000755287	0.997734	0.000755287
8	0.11858	0.000755287	0.879909	0.000755287
9	0.00679758	0.00377644	0.988671	0.000755287
10	0.0400302	0.0853474	0.867825	0.00679758
11	0.097432	0.466012	0.00377644	0.432779
12	0.0370091	0.0128399	0.795317	0.154834
