## Supplementary Data File S2 (ChIP-exo motifs) for "A domain-resolution map of *in vivo* DNA binding reveals the regulatory consequences of somatic mutations in zinc finger transcription factors": Q6P1L6.pfm.txt

Pos	A	C	G	T
1	0.19616	0.275364	0.527549	0.000927151
2	0.308741	0.000927151	0.689404	0.000927151
3	0.199868	0.000927151	0.675893	0.123311
4	0.000927151	0.000927151	0.997219	0.000927151
5	0.997219	0.000927151	0.000927151	0.000927151
6	0.794569	0.000927151	0.203577	0.000927151
7	0.000927151	0.000927151	0.997219	0.000927151
8	0.000927151	0.997219	0.000927151	0.000927151
9	0.123311	0.26053	0.485431	0.130728
