## Supplementary Data File S2 (ChIP-exo motifs) for "A domain-resolution map of *in vivo* DNA binding reveals the regulatory consequences of somatic mutations in zinc finger transcription factors": Q6P3V2.pfm.txt

Pos	A	C	G	T
1	0.566254	0.0362191	0.315371	0.0821555
2	0.672261	0.0326855	0.15636	0.138693
3	0.336572	0.0362191	0.368375	0.258834
4	0.718198	0.0114841	0.227032	0.0432862
5	0.227032	0.000883392	0.771201	0.000883392
6	0.99735	0.000883392	0.000883392	0.000883392
7	0.44258	0.000883392	0.555654	0.000883392
8	0.495583	0.0892226	0.0362191	0.378975
9	0.979682	0.000883392	0.0185512	0.000883392
10	0.142226	0.658127	0.0715548	0.128092
11	0.735866	0.0220848	0.152827	0.0892226
12	0.117491	0.000883392	0.831272	0.0503534
