## Supplementary Data File S2 (ChIP-exo motifs) for "A domain-resolution map of *in vivo* DNA binding reveals the regulatory consequences of somatic mutations in zinc finger transcription factors": Q6P9A1.pfm.txt

Pos	A	C	G	T
1	0.0461783	0.00796178	0.944268	0.00159236
2	0.504777	0.345541	0.109873	0.0398089
3	0.931529	0.0461783	0.0143312	0.00796178
4	0.428344	0.0525478	0.339172	0.179936
5	0.0334395	0.00796178	0.957006	0.00159236
6	0.00159236	0.00159236	0.995223	0.00159236
7	0.536624	0.294586	0.0780255	0.0907643
8	0.396497	0.192675	0.294586	0.116242
9	0.893312	0.00159236	0.0652866	0.0398089
10	0.00159236	0.00159236	0.995223	0.00159236
11	0.109873	0.00796178	0.880573	0.00159236
12	0.00159236	0.00159236	0.995223	0.00159236
13	0.00796178	0.300955	0.670382	0.0207006
14	0.0971338	0.785032	0.0716561	0.0461783
15	0.288217	0.179936	0.36465	0.167197
16	0.0780255	0.160828	0.670382	0.0907643
17	0.173567	0.262739	0.415605	0.148089
18	0.326433	0.281847	0.262739	0.128981
