## Supplementary Data File S2 (ChIP-exo motifs) for "A domain-resolution map of *in vivo* DNA binding reveals the regulatory consequences of somatic mutations in zinc finger transcription factors": Q6PDB4.pfm.txt

Pos	A	C	G	T
1	0.265625	0.265625	0.203125	0.265625
2	0.328125	0.140625	0.390625	0.140625
3	0.328125	0.140625	0.265625	0.265625
4	0.265625	0.203125	0.453125	0.078125
5	0.453125	0.078125	0.328125	0.140625
6	0.078125	0.265625	0.328125	0.328125
7	0.140625	0.140625	0.703125	0.015625
8	0.015625	0.140625	0.828125	0.015625
9	0.203125	0.015625	0.703125	0.078125
10	0.578125	0.203125	0.140625	0.078125
11	0.203125	0.140625	0.640625	0.015625
12	0.140625	0.015625	0.453125	0.390625
13	0.078125	0.015625	0.890625	0.015625
14	0.015625	0.015625	0.890625	0.078125
15	0.015625	0.015625	0.953125	0.015625
16	0.828125	0.140625	0.015625	0.015625
17	0.328125	0.015625	0.640625	0.015625
18	0.890625	0.015625	0.015625	0.078125
19	0.015625	0.015625	0.953125	0.015625
20	0.078125	0.265625	0.140625	0.515625
21	0.203125	0.015625	0.640625	0.140625
