## Supplementary Data File S2 (ChIP-exo motifs) for "A domain-resolution map of *in vivo* DNA binding reveals the regulatory consequences of somatic mutations in zinc finger transcription factors": Q6PF04.pfm.txt

Pos	A	C	G	T
1	0.662037	0.112654	0.00154321	0.223765
2	0.927469	0.0200617	0.0509259	0.00154321
3	0.834877	0.00154321	0.0447531	0.118827
4	0.742284	0.143519	0.100309	0.0138889
5	0.958333	0.0262346	0.0138889	0.00154321
6	0.736111	0.131173	0.0817901	0.0509259
7	0.785494	0.0817901	0.106481	0.0262346
8	0.810185	0.0138889	0.0756173	0.100309
9	0.729938	0.0200617	0.16821	0.0817901
10	0.643519	0.143519	0.0694444	0.143519
11	0.483025	0.00154321	0.291667	0.223765
12	0.371914	0.223765	0.285494	0.118827
13	0.66821	0.205247	0.0200617	0.106481
14	0.421296	0.21142	0.236111	0.131173
15	0.199074	0.192901	0.285494	0.322531
16	0.25463	0.310185	0.371914	0.0632716
17	0.371914	0.279321	0.16821	0.180556
18	0.248457	0.217593	0.260802	0.273148
19	0.100309	0.445988	0.304012	0.149691
20	0.390432	0.125	0.0509259	0.433642
21	0.0138889	0.322531	0.513889	0.149691
