## Supplementary Data File S2 (ChIP-exo motifs) for "A domain-resolution map of *in vivo* DNA binding reveals the regulatory consequences of somatic mutations in zinc finger transcription factors": Q6ZMV8.pfm.txt

Pos	A	C	G	T
1	0.0460526	0.00219298	0.914474	0.0372807
2	0.0635965	0.00219298	0.932018	0.00219298
3	0.00219298	0.00219298	0.975877	0.0197368
4	0.335526	0.598684	0.0635965	0.00219298
5	0.423246	0.16886	0.203947	0.203947
6	0.00219298	0.00219298	0.993421	0.00219298
7	0.00219298	0.651316	0.344298	0.00219298
8	0.0372807	0.186404	0.230263	0.546053
9	0.510965	0.177632	0.300439	0.0109649
10	0.203947	0.388158	0.239035	0.16886
11	0.0460526	0.00219298	0.949561	0.00219298
12	0.142544	0.160088	0.66886	0.0285088
