## Supplementary Data File S2 (ChIP-exo motifs) for "A domain-resolution map of *in vivo* DNA binding reveals the regulatory consequences of somatic mutations in zinc finger transcription factors": Q6ZN11.pfm.txt

Pos	A	C	G	T
1	0.135224	0.119393	0.612797	0.132586
2	0.470317	0.100923	0.391161	0.0375989
3	0.443931	0.14314	0.312005	0.100923
4	0.301451	0.166887	0.4281	0.103562
5	0.182718	0.404354	0.235488	0.177441
6	0.264512	0.49934	0.0877309	0.148417
7	0.169525	0.457124	0.0903694	0.282982
8	0.269789	0.380607	0.122032	0.227573
9	0.151055	0.599604	0.140501	0.108839
10	0.509894	0.0824538	0.354222	0.0534301
11	0.0085752	0.000659631	0.990106	0.000659631
12	0.98219	0.00329815	0.0138522	0.000659631
13	0.238127	0.000659631	0.760554	0.000659631
14	0.0112137	0.760554	0.000659631	0.227573
15	0.0112137	0.837071	0.0692612	0.0824538
16	0.0455145	0.889842	0.0296834	0.0349604
17	0.00593668	0.990106	0.000659631	0.00329815
18	0.726253	0.111478	0.111478	0.0507916
