## Supplementary Data File S2 (ChIP-exo motifs) for "A domain-resolution map of *in vivo* DNA binding reveals the regulatory consequences of somatic mutations in zinc finger transcription factors": Q6ZS27.pfm.txt

Pos	A	C	G	T
1	0.157216	0.0438144	0.621134	0.177835
2	0.157216	0.146907	0.641753	0.0541237
3	0.10567	0.239691	0.198454	0.456186
4	0.82732	0.0438144	0.0953608	0.0335052
5	0.00257732	0.00257732	0.992268	0.00257732
6	0.0438144	0.342784	0.610825	0.00257732
7	0.487113	0.456186	0.0128866	0.0438144
8	0.384021	0.219072	0.301546	0.0953608
9	0.229381	0.260309	0.445876	0.064433
10	0.0335052	0.0438144	0.920103	0.00257732
11	0.10567	0.0335052	0.703608	0.157216
12	0.0747423	0.00257732	0.909794	0.0128866
13	0.157216	0.693299	0.0953608	0.0541237
14	0.0747423	0.126289	0.0747423	0.724227
15	0.837629	0.00257732	0.136598	0.0231959
16	0.0231959	0.00257732	0.971649	0.00257732
17	0.456186	0.373711	0.126289	0.0438144
18	0.0747423	0.311856	0.219072	0.39433
