## Supplementary Data File S2 (ChIP-exo motifs) for "A domain-resolution map of *in vivo* DNA binding reveals the regulatory consequences of somatic mutations in zinc finger transcription factors": Q7L2R6.pfm.txt

Pos	A	C	G	T
1	0.114548	0.559365	0.198161	0.127926
2	0.0342809	0.7801	0.0777592	0.10786
3	0.0342809	0.0844482	0.124582	0.756689
4	0.0911371	0.261706	0.469064	0.178094
5	0.0710702	0.00083612	0.893813	0.0342809
6	0.00083612	0.00083612	0.980769	0.0175585
7	0.0643813	0.853679	0.020903	0.0610368
8	0.248328	0.285117	0.0710702	0.395485
9	0.48913	0.181438	0.248328	0.0811037
10	0.188127	0.268395	0.372074	0.171405
11	0.0242475	0.0108696	0.957358	0.00752508
12	0.13796	0.736622	0.0877926	0.0376254
13	0.358696	0.438963	0.174749	0.027592
14	0.0342809	0.857023	0.0944816	0.014214
15	0.231605	0.0677258	0.151338	0.549331
16	0.00752508	0.00083612	0.923913	0.0677258
17	0.131271	0.382107	0.388796	0.0978261
18	0.0376254	0.669732	0.188127	0.104515
