## Supplementary Data File S2 (ChIP-exo motifs) for "A domain-resolution map of *in vivo* DNA binding reveals the regulatory consequences of somatic mutations in zinc finger transcription factors": Q7Z3V5.pfm.txt

Pos	A	C	G	T
1	0.0620805	0.484899	0.424497	0.0285235
2	0.122483	0.364094	0.350671	0.162752
3	0.00167785	0.0218121	0.91443	0.0620805
4	0.129195	0.739933	0.129195	0.00167785
5	0.0486577	0.00167785	0.947987	0.00167785
6	0.00167785	0.00167785	0.994966	0.00167785
7	0.0352349	0.813758	0.0822148	0.0687919
8	0.00167785	0.122483	0.713087	0.162752
9	0.00167785	0.337248	0.63255	0.0285235
10	0.0620805	0.411074	0.162752	0.364094
11	0.0352349	0.00167785	0.874161	0.0889262
12	0.135906	0.243289	0.558725	0.0620805
13	0.0151007	0.86745	0.115772	0.00167785
14	0.216443	0.182886	0.350671	0.25
15	0.00167785	0.169463	0.746644	0.0822148
