## Supplementary Data File S2 (ChIP-exo motifs) for "A domain-resolution map of *in vivo* DNA binding reveals the regulatory consequences of somatic mutations in zinc finger transcription factors": Q08AN1.pfm.txt

Pos	A	C	G	T
1	0.461149	0.0557432	0.474662	0.00844595
2	0.123311	0.00168919	0.873311	0.00168919
3	0.0287162	0.0152027	0.954392	0.00168919
4	0.089527	0.0625	0.0219595	0.826014
5	0.163851	0.00168919	0.83277	0.00168919
6	0.988176	0.00168919	0.00168919	0.00844595
7	0.0152027	0.00168919	0.981419	0.00168919
8	0.0152027	0.697635	0.0489865	0.238176
9	0.33277	0.0557432	0.589527	0.0219595
10	0.0287162	0.440878	0.00844595	0.521959
11	0.123311	0.0287162	0.819257	0.0287162
12	0.58277	0.0760135	0.258446	0.0827703
