## Supplementary Data File S2 (ChIP-exo motifs) for "A domain-resolution map of *in vivo* DNA binding reveals the regulatory consequences of somatic mutations in zinc finger transcription factors": Q08ER8.pfm.txt

Pos	A	C	G	T
1	0.0952869	0.230533	0.578893	0.0952869
2	0.123975	0.177254	0.648566	0.0502049
3	0.00102459	0.00102459	0.820697	0.177254
4	0.00102459	0.0215164	0.976434	0.00102459
5	0.63627	0.36168	0.00102459	0.00102459
6	0.00102459	0.00102459	0.996926	0.00102459
7	0.00102459	0.00102459	0.996926	0.00102459
8	0.13627	0.234631	0.628074	0.00102459
9	0.017418	0.103484	0.878074	0.00102459
10	0.11168	0.419057	0.468238	0.00102459
11	0.0747951	0.656762	0.242828	0.0256148
12	0.00102459	0.447746	0.480533	0.0706967
