## Supplementary Data File S2 (ChIP-exo motifs) for "A domain-resolution map of *in vivo* DNA binding reveals the regulatory consequences of somatic mutations in zinc finger transcription factors": Q8IVP9.pfm.txt

Pos	A	C	G	T
1	0.0588803	0.271236	0.591699	0.0781853
2	0.00482625	0.819498	0.000965251	0.17471
3	0.209459	0.278958	0.267375	0.244208
4	0.421815	0.294402	0.190154	0.0936293
5	0.703668	0.0666023	0.228764	0.000965251
6	0.155405	0.460425	0.0627413	0.321429
7	0.000965251	0.0897683	0.499035	0.410232
8	0.000965251	0.997104	0.000965251	0.000965251
9	0.275097	0.255792	0.209459	0.259653
10	0.159266	0.0472973	0.753861	0.0395753
11	0.000965251	0.931467	0.0666023	0.000965251
12	0.668919	0.194015	0.0627413	0.0743243
13	0.329151	0.1361	0.529923	0.00482625
14	0.166988	0.0897683	0.742278	0.000965251
15	0.0164093	0.98166	0.000965251	0.000965251
16	0.387066	0.101351	0.506757	0.00482625
17	0.217181	0.278958	0.302124	0.201737
18	0.44112	0.0434363	0.47973	0.0357143
19	0.000965251	0.970077	0.0279923	0.000965251
20	0.267375	0.40251	0.116795	0.21332
21	0.21332	0.248069	0.352317	0.186293
