## Supplementary Data File S2 (ChIP-exo motifs) for "A domain-resolution map of *in vivo* DNA binding reveals the regulatory consequences of somatic mutations in zinc finger transcription factors": Q8IYI8.pfm.txt

Pos	A	C	G	T
1	0.55456	0.0985342	0.238599	0.108306
2	0.326547	0.0561889	0.495928	0.121336
3	0.0301303	0.0952769	0.0529316	0.821661
4	0.0431596	0.0431596	0.482899	0.430782
5	0.0105863	0.000814332	0.987785	0.000814332
6	0.000814332	0.12785	0.00407166	0.867264
7	0.000814332	0.173453	0.036645	0.789088
8	0.017101	0.857492	0.0789902	0.0464169
9	0.0659609	0.000814332	0.000814332	0.93241
10	0.00407166	0.00732899	0.984528	0.00407166
11	0.0236156	0.88355	0.000814332	0.0920195
12	0.202769	0.12785	0.0105863	0.658795
