## Supplementary Data File S2 (ChIP-exo motifs) for "A domain-resolution map of *in vivo* DNA binding reveals the regulatory consequences of somatic mutations in zinc finger transcription factors": Q8IYN0.pfm.txt

Pos	A	C	G	T
1	0.226026	0.582849	0.147301	0.0438228
2	0.0830733	0.52955	0.204281	0.183096
3	0.714762	0.0546395	0.201049	0.0295499
4	0.233051	0.236395	0.201273	0.329281
5	0.0330061	0.000892057	0.96521	0.000892057
6	0.000892057	0.000892057	0.997324	0.000892057
7	0.183208	0.654326	0.00802851	0.154438
8	0.0546395	0.000892057	0.922167	0.0223014
9	0.0294379	0.000892057	0.96521	0.00446029
10	0.0366863	0.715098	0.0188452	0.229371
11	0.0295499	0.00802851	0.950825	0.0115967
12	0.000892057	0.0366863	0.94012	0.0223014
13	0.0580957	0.72201	0.00814052	0.211754
14	0.147301	0.243644	0.340098	0.268957
15	0.107939	0.229707	0.464986	0.197369
