## Supplementary Data File S2 (ChIP-exo motifs) for "A domain-resolution map of *in vivo* DNA binding reveals the regulatory consequences of somatic mutations in zinc finger transcription factors": Q8IZC7.pfm.txt

Pos	A	C	G	T
1	0.0501453	0.000726744	0.948401	0.000726744
2	0.00944767	0.951308	0.00363372	0.0356105
3	0.0385174	0.727471	0.000726744	0.233285
4	0.0123547	0.986192	0.000726744	0.000726744
5	0.00363372	0.986192	0.000726744	0.00944767
6	0.404797	0.169331	0.0152616	0.41061
7	0.00363372	0.000726744	0.994913	0.000726744
8	0.0472384	0.137355	0.0414244	0.773983
9	0.349564	0.0734012	0.515262	0.0617733
10	0.0181686	0.204215	0.0704942	0.707122
11	0.0763081	0.904797	0.0123547	0.0065407
12	0.422238	0.279797	0.0501453	0.24782
