## Supplementary Data File S2 (ChIP-exo motifs) for "A domain-resolution map of *in vivo* DNA binding reveals the regulatory consequences of somatic mutations in zinc finger transcription factors": Q8N4W9.pfm.txt

Pos	A	C	G	T
1	0.159007	0.0670956	0.644301	0.129596
2	0.133272	0.0965074	0.659007	0.111213
3	0.225184	0.232537	0.372243	0.170037
4	0.390625	0.0818015	0.133272	0.394301
5	0.0266544	0.0119485	0.828125	0.133272
6	0.0266544	0.122243	0.842831	0.00827206
7	0.151654	0.125919	0.0597426	0.662684
8	0.0266544	0.931066	0.0119485	0.0303309
9	0.078125	0.107537	0.00827206	0.806066
10	0.350184	0.309743	0.313419	0.0266544
11	0.0854779	0.41636	0.0229779	0.475184
12	0.761949	0.0744485	0.0707721	0.0928309
13	0.835478	0.078125	0.0744485	0.0119485
14	0.80239	0.015625	0.0928309	0.0891544
15	0.225184	0.155331	0.475184	0.144301
16	0.22886	0.140625	0.401654	0.22886
17	0.357537	0.170037	0.423713	0.0487132
18	0.140625	0.647978	0.151654	0.0597426
19	0.184743	0.526654	0.0670956	0.221507
20	0.11489	0.361213	0.0965074	0.42739
21	0.144301	0.0818015	0.41636	0.357537
22	0.118566	0.284007	0.361213	0.236213
23	0.0965074	0.118566	0.118566	0.66636
24	0.214154	0.188419	0.118566	0.47886
25	0.350184	0.170037	0.151654	0.328125
26	0.379596	0.100184	0.280331	0.23989
27	0.162684	0.10386	0.548713	0.184743
28	0.217831	0.100184	0.54136	0.140625
29	0.445772	0.159007	0.23989	0.155331
30	0.335478	0.221507	0.206801	0.236213
