## Supplementary Data File S2 (ChIP-exo motifs) for "A domain-resolution map of *in vivo* DNA binding reveals the regulatory consequences of somatic mutations in zinc finger transcription factors": Q8N7K0.pfm.txt

Pos	A	C	G	T
1	0.00748503	0.0134731	0.977545	0.00149701
2	0.995509	0.00149701	0.00149701	0.00149701
3	0.00149701	0.989521	0.00748503	0.00149701
4	0.0374251	0.426647	0.00149701	0.534431
5	0.247006	0.109281	0.564371	0.0793413
6	0.181138	0.474551	0.139222	0.20509
7	0.474551	0.0853293	0.169162	0.270958
8	0.199102	0.00149701	0.726048	0.0733533
9	0.0673653	0.133234	0.169162	0.63024
10	0.486527	0.0434132	0.462575	0.00748503
11	0.414671	0.00149701	0.534431	0.0494012
12	0.0434132	0.00149701	0.00748503	0.947605
13	0.833832	0.0733533	0.0733533	0.0194611
14	0.941617	0.0194611	0.00149701	0.0374251
15	0.00149701	0.732036	0.00149701	0.26497
