## Supplementary Data File S2 (ChIP-exo motifs) for "A domain-resolution map of *in vivo* DNA binding reveals the regulatory consequences of somatic mutations in zinc finger transcription factors": Q8N7M2.pfm.txt

Pos	A	C	G	T
1	0.0793515	0.352389	0.188567	0.379693
2	0.246587	0.331911	0.246587	0.174915
3	0.0691126	0.024744	0.741468	0.164676
4	0.00426621	0.0383959	0.956485	0.000853242
5	0.0383959	0.738055	0.0759386	0.147611
6	0.0554608	0.147611	0.171502	0.625427
7	0.0110922	0.0383959	0.946246	0.00426621
8	0.546928	0.0452218	0.34215	0.0656997
9	0.0349829	0.120307	0.185154	0.659556
10	0.0145051	0.72099	0.263652	0.000853242
11	0.116894	0.202218	0.151024	0.529863
12	0.0998294	0.000853242	0.604949	0.294369
13	0.0213311	0.0520478	0.898464	0.028157
14	0.0759386	0.540102	0.348976	0.0349829
15	0.03157	0.656143	0.0861775	0.226109
16	0.116894	0.229522	0.243174	0.41041
17	0.0452218	0.0110922	0.87116	0.0725256
18	0.0349829	0.0895904	0.775597	0.0998294
19	0.0520478	0.550341	0.280717	0.116894
20	0.116894	0.526451	0.0861775	0.270478
21	0.0793515	0.359215	0.253413	0.30802
