## Supplementary Data File S2 (ChIP-exo motifs) for "A domain-resolution map of *in vivo* DNA binding reveals the regulatory consequences of somatic mutations in zinc finger transcription factors": Q8N9F8.pfm.txt

Pos	A	C	G	T
1	0.416667	0.160256	0.211538	0.211538
2	0.0576923	0.0576923	0.878205	0.00641026
3	0.0320513	0.0833333	0.878205	0.00641026
4	0.00641026	0.852564	0.00641026	0.134615
5	0.00641026	0.185897	0.00641026	0.801282
6	0.00641026	0.980769	0.00641026	0.00641026
7	0.0833333	0.467949	0.262821	0.185897
8	0.160256	0.314103	0.391026	0.134615
9	0.108974	0.0320513	0.852564	0.00641026
10	0.00641026	0.00641026	0.980769	0.00641026
11	0.134615	0.570513	0.160256	0.134615
12	0.108974	0.724359	0.0320513	0.134615
13	0.134615	0.775641	0.00641026	0.0833333
14	0.00641026	0.519231	0.0576923	0.416667
15	0.0576923	0.0833333	0.596154	0.262821
16	0.262821	0.288462	0.416667	0.0320513
17	0.108974	0.160256	0.391026	0.339744
18	0.108974	0.160256	0.698718	0.0320513
