## Supplementary Data File S2 (ChIP-exo motifs) for "A domain-resolution map of *in vivo* DNA binding reveals the regulatory consequences of somatic mutations in zinc finger transcription factors": Q8N9K5.pfm.txt

Pos	A	C	G	T
1	0.214806	0.782767	0.00121359	0.00121359
2	0.399272	0.0351942	0.394417	0.171117
3	0.00121359	0.00121359	0.996359	0.00121359
4	0.00121359	0.00121359	0.996359	0.00121359
5	0.535194	0.00121359	0.413835	0.0497573
6	0.996359	0.00121359	0.00121359	0.00121359
