## Supplementary Data File S2 (ChIP-exo motifs) for "A domain-resolution map of *in vivo* DNA binding reveals the regulatory consequences of somatic mutations in zinc finger transcription factors": Q8N9Z0.pfm.txt

Pos	A	C	G	T
1	0.11815	0.000746302	0.880358	0.000746302
2	0.000746302	0.000746302	0.997761	0.000746302
3	0.997761	0.000746302	0.000746302	0.000746302
4	0.000746302	0.000746302	0.997761	0.000746302
5	0.000746302	0.997761	0.000746302	0.000746302
6	0.000746302	0.000746302	0.997761	0.000746302
7	0.000746302	0.121135	0.829119	0.0489998
8	0.0614308	0.882853	0.000746302	0.0549702
9	0.140027	0.224637	0.407715	0.227622
