## Supplementary Data File S2 (ChIP-exo motifs) for "A domain-resolution map of *in vivo* DNA binding reveals the regulatory consequences of somatic mutations in zinc finger transcription factors": Q8N184.pfm.txt

Pos	A	C	G	T
1	0.263889	0.50463	0.152778	0.0787037
2	0.634259	0.171296	0.171296	0.0231481
3	0.337963	0.134259	0.430556	0.0972222
4	0.282407	0.189815	0.0787037	0.449074
5	0.375	0.449074	0.0972222	0.0787037
6	0.430556	0.171296	0.208333	0.189815
7	0.615741	0.152778	0.115741	0.115741
8	0.115741	0.263889	0.0601852	0.560185
9	0.912037	0.0231481	0.00462963	0.0601852
10	0.430556	0.226852	0.263889	0.0787037
11	0.930556	0.00462963	0.0601852	0.00462963
12	0.930556	0.00462963	0.0231481	0.0416667
13	0.226852	0.134259	0.615741	0.0231481
14	0.337963	0.486111	0.0231481	0.152778
15	0.763889	0.00462963	0.0972222	0.134259
16	0.0231481	0.00462963	0.930556	0.0416667
17	0.726852	0.00462963	0.263889	0.00462963
18	0.171296	0.615741	0.0787037	0.134259
19	0.24537	0.597222	0.0972222	0.0601852
20	0.208333	0.615741	0.0231481	0.152778
21	0.375	0.152778	0.00462963	0.467593
22	0.171296	0.282407	0.467593	0.0787037
23	0.74537	0.134259	0.0972222	0.0231481
24	0.24537	0.00462963	0.708333	0.0416667
