## Supplementary Data File S2 (ChIP-exo motifs) for "A domain-resolution map of *in vivo* DNA binding reveals the regulatory consequences of somatic mutations in zinc finger transcription factors": Q8N587.pfm.txt

Pos	A	C	G	T
1	0.00136612	0.00136612	0.995902	0.00136612
2	0.00136612	0.00136612	0.995902	0.00136612
3	0.00136612	0.362022	0.635246	0.00136612
4	0.394809	0.487705	0.045082	0.0724044
5	0.00136612	0.00136612	0.995902	0.00136612
6	0.00136612	0.236339	0.760929	0.00136612
7	0.165301	0.312842	0.493169	0.0286885
8	0.00136612	0.00136612	0.995902	0.00136612
9	0.00136612	0.930328	0.00136612	0.0669399
