## Supplementary Data File S2 (ChIP-exo motifs) for "A domain-resolution map of *in vivo* DNA binding reveals the regulatory consequences of somatic mutations in zinc finger transcription factors": Q8N782.pfm.txt

Pos	A	C	G	T
1	0.663462	0.00961538	0.240385	0.0865385
2	0.00961538	0.0865385	0.0480769	0.855769
3	0.0480769	0.00961538	0.00961538	0.932692
4	0.701923	0.240385	0.0480769	0.00961538
5	0.00961538	0.855769	0.0480769	0.0865385
6	0.00961538	0.0865385	0.00961538	0.894231
7	0.701923	0.0480769	0.125	0.125
8	0.817308	0.00961538	0.163462	0.00961538
9	0.00961538	0.0865385	0.00961538	0.894231
10	0.201923	0.201923	0.355769	0.240385
11	0.586538	0.125	0.201923	0.0865385
12	0.778846	0.00961538	0.0865385	0.125
13	0.00961538	0.00961538	0.932692	0.0480769
14	0.278846	0.240385	0.201923	0.278846
15	0.0480769	0.163462	0.125	0.663462
