## Supplementary Data File S2 (ChIP-exo motifs) for "A domain-resolution map of *in vivo* DNA binding reveals the regulatory consequences of somatic mutations in zinc finger transcription factors": Q8N823.pfm.txt

Pos	A	C	G	T
1	0.0575117	0.0152582	0.911972	0.0152582
2	0.0340376	0.0246479	0.940141	0.00117371
3	0.921362	0.00586854	0.0622066	0.0105634
4	0.00117371	0.00586854	0.991784	0.00117371
5	0.226526	0.681925	0.0152582	0.0762911
6	0.0152582	0.00586854	0.940141	0.0387324
7	0.0105634	0.921362	0.0528169	0.0152582
8	0.00117371	0.916667	0.00586854	0.0762911
9	0.00117371	0.400235	0.212441	0.38615
10	0.170188	0.550469	0.278169	0.00117371
11	0.193662	0.287559	0.174883	0.343897
12	0.127934	0.0715962	0.728873	0.0715962
13	0.235915	0.5223	0.188967	0.0528169
14	0.170188	0.634977	0.146714	0.0481221
15	0.137324	0.414319	0.311033	0.137324
16	0.146714	0.188967	0.5223	0.142019
17	0.0622066	0.465962	0.451878	0.0199531
18	0.132629	0.649061	0.0950704	0.123239
