## Supplementary Data File S2 (ChIP-exo motifs) for "A domain-resolution map of *in vivo* DNA binding reveals the regulatory consequences of somatic mutations in zinc finger transcription factors": Q8NA42.pfm.txt

Pos	A	C	G	T
1	0.0725	0.2325	0.6325	0.0625
2	0.0225	0.3525	0.5825	0.0425
3	0.2125	0.3925	0.3925	0.0025
4	0.1925	0.1425	0.5825	0.0825
5	0.1625	0.2725	0.5525	0.0125
6	0.4125	0.2625	0.3225	0.0025
7	0.0225	0.2925	0.5825	0.1025
8	0.1725	0.4025	0.3125	0.1125
9	0.1925	0.1225	0.5425	0.1425
10	0.0225	0.1225	0.8325	0.0225
11	0.0025	0.1425	0.8425	0.0125
12	0.3325	0.2925	0.3725	0.0025
13	0.5025	0.3325	0.1425	0.0225
14	0.0525	0.0425	0.9025	0.0025
15	0.0025	0.0325	0.9525	0.0125
16	0.4725	0.3025	0.2025	0.0225
17	0.0025	0.0125	0.9625	0.0225
18	0.0025	0.5025	0.4225	0.0725
19	0.2725	0.5725	0.0225	0.1325
20	0.1925	0.2825	0.3225	0.2025
21	0.0525	0.0825	0.8525	0.0125
22	0.0425	0.1625	0.7725	0.0225
23	0.0025	0.0925	0.9025	0.0025
24	0.1825	0.5025	0.1725	0.1425
