## Supplementary Data File S2 (ChIP-exo motifs) for "A domain-resolution map of *in vivo* DNA binding reveals the regulatory consequences of somatic mutations in zinc finger transcription factors": Q8NB42.pfm.txt

Pos	A	C	G	T
1	0.0231481	0.337963	0.208333	0.430556
2	0.0601852	0.189815	0.689815	0.0601852
3	0.0231481	0.615741	0.226852	0.134259
4	0.263889	0.652778	0.0416667	0.0416667
5	0.578704	0.171296	0.0972222	0.152778
6	0.00462963	0.00462963	0.986111	0.00462963
7	0.208333	0.523148	0.0601852	0.208333
8	0.560185	0.0231481	0.412037	0.00462963
9	0.967593	0.0231481	0.00462963	0.00462963
10	0.00462963	0.930556	0.0601852	0.00462963
11	0.597222	0.337963	0.0416667	0.0231481
12	0.00462963	0.0231481	0.893519	0.0787037
13	0.486111	0.282407	0.0972222	0.134259
14	0.393519	0.115741	0.393519	0.0972222
15	0.467593	0.208333	0.24537	0.0787037
