## Supplementary Data File S2 (ChIP-exo motifs) for "A domain-resolution map of *in vivo* DNA binding reveals the regulatory consequences of somatic mutations in zinc finger transcription factors": Q8NCK3.pfm.txt

Pos	A	C	G	T
1	0.00126013	0.839968	0.157512	0.00126013
2	0.56003	0.00126013	0.00126013	0.437449
3	0.00126013	0.00126013	0.99622	0.00126013
4	0.193699	0.637615	0.167426	0.00126013
5	0.356249	0.277245	0.0919836	0.274522
6	0.00126013	0.00126013	0.298646	0.698834
7	0.00126013	0.99622	0.00126013	0.00126013
8	0.0770429	0.506386	0.00126013	0.415311
9	0.00126013	0.00126013	0.140412	0.857067
