## Supplementary Data File S2 (ChIP-exo motifs) for "A domain-resolution map of *in vivo* DNA binding reveals the regulatory consequences of somatic mutations in zinc finger transcription factors": Q8NDW4.pfm.txt

Pos	A	C	G	T
1	0.254213	0.0744382	0.563202	0.108146
2	0.226124	0.220506	0.0744382	0.478933
3	0.507022	0.0800562	0.254213	0.158708
4	0.141854	0.0688202	0.321629	0.467697
5	0.686798	0.192416	0.0294944	0.0912921
6	0.0351124	0.945225	0.00140449	0.0182584
7	0.383427	0.349719	0.0126404	0.254213
8	0.922753	0.00140449	0.0632022	0.0126404
9	0.00140449	0.0519663	0.0294944	0.917135
10	0.214888	0.141854	0.630618	0.0126404
11	0.0407303	0.0575843	0.0238764	0.877809
12	0.0294944	0.259831	0.0519663	0.658708
13	0.0632022	0.917135	0.00140449	0.0182584
14	0.950843	0.0294944	0.00140449	0.0182584
15	0.0126404	0.00702247	0.287921	0.692416
16	0.0744382	0.20927	0.563202	0.15309
17	0.383427	0.00140449	0.580056	0.0351124
18	0.877809	0.0238764	0.0351124	0.0632022
