## Supplementary Data File S2 (ChIP-exo motifs) for "A domain-resolution map of *in vivo* DNA binding reveals the regulatory consequences of somatic mutations in zinc finger transcription factors": Q8NEM1.pfm.txt

Pos	A	C	G	T
1	0.258832	0.315897	0.258832	0.16644
2	0.372962	0.174592	0.275136	0.17731
3	0.188179	0.155571	0.375679	0.280571
4	0.131114	0.0414402	0.799592	0.0278533
5	0.256114	0.231658	0.315897	0.196332
6	0.122962	0.690897	0.0550272	0.131114
7	0.288723	0.497962	0.0387228	0.174592
8	0.622962	0.0115489	0.307745	0.0577446
9	0.641984	0.000679348	0.307745	0.0495924
10	0.000679348	0.000679348	0.997962	0.000679348
11	0.997962	0.000679348	0.000679348	0.000679348
12	0.940897	0.000679348	0.0495924	0.00883152
13	0.112092	0.000679348	0.878397	0.00883152
14	0.98981	0.00883152	0.000679348	0.000679348
15	0.370245	0.348505	0.0713315	0.209918
16	0.109375	0.218071	0.0658967	0.606658
17	0.23981	0.150136	0.256114	0.35394
18	0.503397	0.147418	0.095788	0.253397
19	0.253397	0.0278533	0.669158	0.0495924
20	0.215353	0.161005	0.503397	0.120245
21	0.245245	0.258832	0.324049	0.171875
