## Supplementary Data File S2 (ChIP-exo motifs) for "A domain-resolution map of *in vivo* DNA binding reveals the regulatory consequences of somatic mutations in zinc finger transcription factors": Q8TAU3.pfm.txt

Pos	A	C	G	T
1	0.300898	0.32485	0.23503	0.139222
2	0.426647	0.121257	0.26497	0.187126
3	0.115269	0.32485	0.252994	0.306886
4	0.312874	0.241018	0.300898	0.14521
5	0.20509	0.288922	0.199102	0.306886
6	0.211078	0.139222	0.0793413	0.570359
7	0.169162	0.199102	0.468563	0.163174
8	0.00149701	0.00149701	0.995509	0.00149701
9	0.00149701	0.00149701	0.995509	0.00149701
10	0.00748503	0.935629	0.00149701	0.0553892
11	0.00149701	0.00149701	0.995509	0.00149701
12	0.00149701	0.989521	0.00149701	0.00748503
13	0.0314371	0.953593	0.00149701	0.0134731
14	0.983533	0.0134731	0.00149701	0.00149701
15	0.438623	0.32485	0.157186	0.0793413
