## Supplementary Data File S2 (ChIP-exo motifs) for "A domain-resolution map of *in vivo* DNA binding reveals the regulatory consequences of somatic mutations in zinc finger transcription factors": Q8TAW3.pfm.txt

Pos	A	C	G	T
1	0.189208	0.161885	0.317623	0.331284
2	0.235656	0.00068306	0.762978	0.00068306
3	0.997951	0.00068306	0.00068306	0.00068306
4	0.00068306	0.10724	0.53347	0.358607
5	0.0853825	0.131831	0.0416667	0.74112
6	0.00068306	0.00068306	0.997951	0.00068306
7	0.00068306	0.00068306	0.997951	0.00068306
8	0.997951	0.00068306	0.00068306	0.00068306
9	0.170082	0.00068306	0.522541	0.306694
