## Supplementary Data File S2 (ChIP-exo motifs) for "A domain-resolution map of *in vivo* DNA binding reveals the regulatory consequences of somatic mutations in zinc finger transcription factors": Q8TB69.pfm.txt

Pos	A	C	G	T
1	0.0359167	0.0391093	0.853939	0.0710352
2	0.00399074	0.000798148	0.994413	0.000798148
3	0.000798148	0.000798148	0.997606	0.000798148
4	0.154043	0.81882	0.000798148	0.0263389
5	0.195546	0.00399074	0.790087	0.0103759
6	0.000798148	0.000798148	0.997606	0.000798148
7	0.000798148	0.988028	0.0103759	0.000798148
8	0.177109	0.0582648	0.380717	0.383909
9	0.000798148	0.000798148	0.997606	0.000798148
10	0.0397253	0.846835	0.0934857	0.0199537
11	0.166915	0.31048	0.403681	0.118924
12	0.0518796	0.132413	0.709554	0.106154
