## Supplementary Data File S2 (ChIP-exo motifs) for "A domain-resolution map of *in vivo* DNA binding reveals the regulatory consequences of somatic mutations in zinc finger transcription factors": Q8TD23.pfm.txt

Pos	A	C	G	T
1	0.32803	0.125	0.42803	0.118939
2	0.170455	0.055303	0.649242	0.125
3	0.0977273	0.055303	0.797727	0.0492424
4	0.315909	0.279545	0.309848	0.094697
5	0.243182	0.358333	0.170455	0.22803
6	0.143182	0.446212	0.12803	0.282576
7	0.373485	0.294697	0.203788	0.12803
8	0.285606	0.0643939	0.618939	0.0310606
9	0.0492424	0.0371212	0.894697	0.0189394
10	0.603788	0.0401515	0.315909	0.0401515
11	0.0189394	0.00681818	0.867424	0.106818
12	0.00378788	0.00984848	0.882576	0.103788
13	0.479545	0.376515	0.118939	0.025
14	0.100758	0.646212	0.0704545	0.182576
15	0.740152	0.0886364	0.0734848	0.0977273
16	0.640152	0.115909	0.22197	0.0219697
17	0.991667	0.00378788	0.00378788	0.000757576
18	0.973485	0.00984848	0.0128788	0.00378788
19	0.0310606	0.337121	0.0825758	0.549242
20	0.0280303	0.00681818	0.92803	0.0371212
21	0.212879	0.167424	0.282576	0.337121
