## Supplementary Data File S2 (ChIP-exo motifs) for "A domain-resolution map of *in vivo* DNA binding reveals the regulatory consequences of somatic mutations in zinc finger transcription factors": Q8TF39.pfm.txt

Pos	A	C	G	T
1	0.276042	0.392708	0.230208	0.101042
2	0.0260417	0.838542	0.071875	0.0635417
3	0.0177083	0.0385417	0.0302083	0.913542
4	0.0302083	0.0177083	0.951042	0.00104167
5	0.0135417	0.834375	0.0135417	0.138542
6	0.959375	0.00104167	0.0177083	0.021875
7	0.00104167	0.00104167	0.996875	0.00104167
8	0.00104167	0.992708	0.00104167	0.00520833
9	0.00520833	0.00104167	0.00104167	0.992708
10	0.00520833	0.967708	0.00520833	0.021875
11	0.021875	0.617708	0.00104167	0.359375
12	0.00520833	0.959375	0.009375	0.0260417
13	0.101042	0.0510417	0.096875	0.751042
14	0.046875	0.359375	0.467708	0.126042
15	0.226042	0.346875	0.105208	0.321875
