## Supplementary Data File S2 (ChIP-exo motifs) for "A domain-resolution map of *in vivo* DNA binding reveals the regulatory consequences of somatic mutations in zinc finger transcription factors": Q8TF45.pfm.txt

Pos	A	C	G	T
1	0.490741	0.12037	0.0833333	0.305556
2	0.194444	0.00925926	0.787037	0.00925926
3	0.12037	0.00925926	0.824074	0.0462963
4	0.00925926	0.972222	0.00925926	0.00925926
5	0.0462963	0.268519	0.00925926	0.675926
6	0.861111	0.0833333	0.00925926	0.0462963
7	0.75	0.12037	0.0833333	0.0462963
8	0.972222	0.00925926	0.00925926	0.00925926
9	0.972222	0.00925926	0.00925926	0.00925926
10	0.0833333	0.00925926	0.898148	0.00925926
11	0.00925926	0.935185	0.00925926	0.0462963
12	0.972222	0.00925926	0.00925926	0.00925926
