## Supplementary Data File S2 (ChIP-exo motifs) for "A domain-resolution map of *in vivo* DNA binding reveals the regulatory consequences of somatic mutations in zinc finger transcription factors": Q8WV37.pfm.txt

Pos	A	C	G	T
1	0.459924	0.0019084	0.383588	0.15458
2	0.269084	0.0553435	0.673664	0.0019084
3	0.253817	0.0400763	0.475191	0.230916
4	0.0019084	0.0019084	0.994275	0.0019084
5	0.994275	0.0019084	0.0019084	0.0019084
6	0.230916	0.246183	0.0019084	0.520992
7	0.269084	0.0553435	0.162214	0.513359
8	0.0019084	0.0019084	0.994275	0.0019084
9	0.0019084	0.0019084	0.994275	0.0019084
