## Supplementary Data File S2 (ChIP-exo motifs) for "A domain-resolution map of *in vivo* DNA binding reveals the regulatory consequences of somatic mutations in zinc finger transcription factors": Q9BRR0.pfm.txt

Pos	A	C	G	T
1	0.0817308	0.870192	0.0240385	0.0240385
2	0.00480769	0.0240385	0.00480769	0.966346
3	0.966346	0.00480769	0.00480769	0.0240385
4	0.0817308	0.00480769	0.889423	0.0240385
5	0.00480769	0.985577	0.00480769	0.00480769
6	0.0240385	0.966346	0.00480769	0.00480769
7	0.00480769	0.197115	0.00480769	0.793269
8	0.100962	0.235577	0.466346	0.197115
9	0.0432692	0.177885	0.735577	0.0432692
10	0.197115	0.139423	0.600962	0.0625
11	0.3125	0.466346	0.120192	0.100962
12	0.350962	0.331731	0.177885	0.139423
