## Supplementary Data File S2 (ChIP-exo motifs) for "A domain-resolution map of *in vivo* DNA binding reveals the regulatory consequences of somatic mutations in zinc finger transcription factors": Q9BSG1.pfm.txt

Pos	A	C	G	T
1	0.15393	0.394105	0.324236	0.127729
2	0.14083	0.446507	0.411572	0.0010917
3	0.110262	0.887555	0.0010917	0.0010917
4	0.215066	0.385371	0.276201	0.123362
5	0.0884279	0.560044	0.210699	0.14083
6	0.241266	0.2631	0.293668	0.201965
7	0.0010917	0.0010917	0.996725	0.0010917
8	0.0010917	0.83952	0.0010917	0.158297
9	0.0010917	0.0010917	0.616812	0.381004
10	0.0010917	0.407205	0.590611	0.0010917
11	0.0010917	0.996725	0.0010917	0.0010917
12	0.0010917	0.996725	0.0010917	0.0010917
