## Supplementary Data File S2 (ChIP-exo motifs) for "A domain-resolution map of *in vivo* DNA binding reveals the regulatory consequences of somatic mutations in zinc finger transcription factors": Q9H8G1.pfm.txt

Pos	A	C	G	T
1	0.338235	0.318627	0.142157	0.20098
2	0.338235	0.142157	0.377451	0.142157
3	0.161765	0.240196	0.397059	0.20098
4	0.20098	0.338235	0.318627	0.142157
5	0.338235	0.455882	0.0441176	0.161765
6	0.514706	0.240196	0.122549	0.122549
7	0.122549	0.29902	0.377451	0.20098
8	0.240196	0.161765	0.553922	0.0441176
9	0.102941	0.553922	0.122549	0.220588
10	0.181373	0.318627	0.161765	0.338235
11	0.142157	0.47549	0.181373	0.20098
12	0.00490196	0.122549	0.142157	0.730392
13	0.259804	0.651961	0.0637255	0.0245098
14	0.161765	0.75	0.0245098	0.0637255
15	0.887255	0.0245098	0.00490196	0.0833333
16	0.436275	0.142157	0.259804	0.161765
17	0.0441176	0.00490196	0.946078	0.00490196
18	0.00490196	0.00490196	0.985294	0.00490196
19	0.29902	0.455882	0.00490196	0.240196
20	0.181373	0.0441176	0.75	0.0245098
21	0.00490196	0.0245098	0.887255	0.0833333
22	0.181373	0.75	0.0441176	0.0245098
23	0.122549	0.377451	0.102941	0.397059
24	0.416667	0.00490196	0.397059	0.181373
25	0.0833333	0.20098	0.553922	0.161765
26	0.161765	0.671569	0.0245098	0.142157
27	0.397059	0.20098	0.122549	0.279412
