## Supplementary Data File S2 (ChIP-exo motifs) for "A domain-resolution map of *in vivo* DNA binding reveals the regulatory consequences of somatic mutations in zinc finger transcription factors": Q9HBT7.pfm.txt

Pos	A	C	G	T
1	0.441667	0.075	0.375	0.108333
2	0.208333	0.275	0.208333	0.308333
3	0.441667	0.108333	0.075	0.375
4	0.441667	0.00833333	0.375	0.175
5	0.541667	0.075	0.275	0.108333
6	0.341667	0.541667	0.075	0.0416667
7	0.641667	0.175	0.0416667	0.141667
8	0.308333	0.00833333	0.675	0.00833333
9	0.975	0.00833333	0.00833333	0.00833333
10	0.0416667	0.675	0.275	0.00833333
11	0.475	0.108333	0.0416667	0.375
12	0.075	0.0416667	0.108333	0.775
13	0.141667	0.0416667	0.608333	0.208333
14	0.341667	0.00833333	0.641667	0.00833333
15	0.875	0.108333	0.00833333	0.00833333
16	0.641667	0.0416667	0.208333	0.108333
17	0.141667	0.00833333	0.841667	0.00833333
18	0.975	0.00833333	0.00833333	0.00833333
19	0.408333	0.375	0.108333	0.108333
20	0.708333	0.0416667	0.175	0.075
21	0.508333	0.175	0.175	0.141667
