## Supplementary Data File S2 (ChIP-exo motifs) for "A domain-resolution map of *in vivo* DNA binding reveals the regulatory consequences of somatic mutations in zinc finger transcription factors": Q9HCL3.pfm.txt

Pos	A	C	G	T
1	0.137739	0.013535	0.832006	0.0167197
2	0.118631	0.000796178	0.876592	0.00398089
3	0.994427	0.00398089	0.000796178	0.000796178
4	0.000796178	0.000796178	0.994427	0.00398089
5	0.0867834	0.220541	0.691879	0.000796178
6	0.23328	0.545382	0.172771	0.0485669
7	0.354299	0.351115	0.0644904	0.230096
8	0.134554	0.675955	0.0931529	0.0963376
9	0.223726	0.207803	0.182325	0.386146
10	0.121815	0.000796178	0.755573	0.121815
11	0.00716561	0.000796178	0.991242	0.000796178
12	0.978503	0.000796178	0.0199045	0.000796178
13	0.596338	0.0899682	0.309713	0.00398089
14	0.150478	0.268312	0.246019	0.335191
15	0.0390127	0.058121	0.803344	0.0995223
