## Supplementary Data File S2 (ChIP-exo motifs) for "A domain-resolution map of *in vivo* DNA binding reveals the regulatory consequences of somatic mutations in zinc finger transcription factors": Q9HCX3.pfm.txt

Pos	A	C	G	T
1	0.110507	0.581522	0.248188	0.0597826
2	0.067029	0.00181159	0.929348	0.00181159
3	0.632246	0.161232	0.146739	0.0597826
4	0.0163043	0.480072	0.378623	0.125
5	0.00181159	0.393116	0.0235507	0.581522
6	0.00181159	0.00181159	0.994565	0.00181159
7	0.0380435	0.00181159	0.856884	0.103261
8	0.00181159	0.00181159	0.994565	0.00181159
9	0.00181159	0.00181159	0.994565	0.00181159
10	0.342391	0.501812	0.0163043	0.139493
11	0.248188	0.161232	0.46558	0.125
12	0.00181159	0.0452899	0.856884	0.0960145
