## Supplementary Data File S2 (ChIP-exo motifs) for "A domain-resolution map of *in vivo* DNA binding reveals the regulatory consequences of somatic mutations in zinc finger transcription factors": Q9NQV7.pfm.txt

Pos	A	C	G	T
1	0.335526	0.0372807	0.458333	0.16886
2	0.151316	0.0285088	0.712719	0.107456
3	0.247807	0.0109649	0.335526	0.405702
4	0.0372807	0.00219298	0.905702	0.0548246
5	0.0548246	0.00219298	0.940789	0.00219298
6	0.133772	0.16886	0.484649	0.212719
7	0.300439	0.379386	0.212719	0.107456
8	0.774123	0.0109649	0.203947	0.0109649
9	0.160088	0.203947	0.528509	0.107456
10	0.125	0.0109649	0.85307	0.0109649
11	0.0285088	0.00219298	0.932018	0.0372807
12	0.449561	0.0899123	0.344298	0.116228
13	0.00219298	0.00219298	0.993421	0.00219298
14	0.0197368	0.00219298	0.975877	0.00219298
15	0.35307	0.291667	0.203947	0.151316
16	0.39693	0.177632	0.274123	0.151316
17	0.370614	0.00219298	0.440789	0.186404
18	0.265351	0.423246	0.107456	0.203947
19	0.782895	0.00219298	0.16886	0.0460526
20	0.317982	0.0811404	0.572368	0.0285088
21	0.335526	0.300439	0.256579	0.107456
22	0.598684	0.116228	0.230263	0.0548246
23	0.35307	0.160088	0.405702	0.0811404
24	0.256579	0.125	0.475877	0.142544
