## Supplementary Data File S2 (ChIP-exo motifs) for "A domain-resolution map of *in vivo* DNA binding reveals the regulatory consequences of somatic mutations in zinc finger transcription factors": Q9NQX6.pfm.txt

Pos	A	C	G	T
1	0.148551	0.394928	0.235507	0.221014
2	0.322464	0.119565	0.293478	0.264493
3	0.235507	0.119565	0.496377	0.148551
4	0.0905797	0.0905797	0.742754	0.076087
5	0.307971	0.0615942	0.583333	0.0471014
6	0.293478	0.583333	0.076087	0.0471014
7	0.525362	0.0181159	0.105072	0.351449
8	0.134058	0.0181159	0.800725	0.0471014
9	0.076087	0.00362319	0.699275	0.221014
10	0.00362319	0.00362319	0.98913	0.00362319
11	0.0181159	0.916667	0.00362319	0.0615942
12	0.00362319	0.00362319	0.00362319	0.98913
13	0.00362319	0.98913	0.00362319	0.00362319
14	0.394928	0.0615942	0.0181159	0.525362
15	0.00362319	0.00362319	0.98913	0.00362319
16	0.00362319	0.98913	0.00362319	0.00362319
17	0.699275	0.0471014	0.0181159	0.235507
18	0.177536	0.076087	0.699275	0.0471014
