## Supplementary Data File S2 (ChIP-exo motifs) for "A domain-resolution map of *in vivo* DNA binding reveals the regulatory consequences of somatic mutations in zinc finger transcription factors": Q9NV72.pfm.txt

Pos	A	C	G	T
1	0.0267857	0.014881	0.955357	0.00297619
2	0.943452	0.00297619	0.0505952	0.00297619
3	0.0267857	0.0267857	0.943452	0.00297619
4	0.300595	0.610119	0.0863095	0.00297619
5	0.83631	0.014881	0.133929	0.014881
6	0.0505952	0.514881	0.252976	0.181548
7	0.0863095	0.502976	0.145833	0.264881
8	0.443452	0.157738	0.193452	0.205357
9	0.443452	0.122024	0.217262	0.217262
10	0.431548	0.0982143	0.383929	0.0863095
11	0.0744048	0.00297619	0.895833	0.0267857
12	0.014881	0.00297619	0.979167	0.00297619
13	0.014881	0.0505952	0.919643	0.014881
14	0.181548	0.00297619	0.752976	0.0625
15	0.110119	0.00297619	0.872024	0.014881
16	0.431548	0.0863095	0.455357	0.0267857
17	0.693452	0.0505952	0.145833	0.110119
18	0.348214	0.157738	0.276786	0.217262
19	0.276786	0.145833	0.3125	0.264881
20	0.241071	0.0982143	0.372024	0.28869
21	0.205357	0.193452	0.395833	0.205357
