## Supplementary Data File S2 (ChIP-exo motifs) for "A domain-resolution map of *in vivo* DNA binding reveals the regulatory consequences of somatic mutations in zinc finger transcription factors": Q9NYW8.pfm.txt

Pos	A	C	G	T
1	0.191231	0.191231	0.359142	0.258396
2	0.202425	0.120336	0.545709	0.13153
3	0.000932836	0.000932836	0.997201	0.000932836
4	0.541978	0.10541	0.232276	0.120336
5	0.295709	0.000932836	0.702425	0.000932836
6	0.620336	0.0531716	0.32556	0.000932836
7	0.0830224	0.180037	0.676306	0.0606343
8	0.344216	0.000932836	0.653918	0.000932836
9	0.997201	0.000932836	0.000932836	0.000932836
10	0.422575	0.000932836	0.57556	0.000932836
11	0.32556	0.377799	0.202425	0.0942164
12	0.426306	0.0382463	0.534515	0.000932836
