## Supplementary Data File S2 (ChIP-exo motifs) for "A domain-resolution map of *in vivo* DNA binding reveals the regulatory consequences of somatic mutations in zinc finger transcription factors": Q9NZL3.pfm.txt

Pos	A	C	G	T
1	0.38125	0.00625	0.53125	0.08125
2	0.58125	0.08125	0.18125	0.15625
3	0.18125	0.05625	0.60625	0.15625
4	0.25625	0.15625	0.13125	0.45625
5	0.08125	0.70625	0.18125	0.03125
6	0.45625	0.38125	0.05625	0.10625
7	0.10625	0.20625	0.20625	0.48125
8	0.35625	0.25625	0.30625	0.08125
9	0.13125	0.00625	0.18125	0.68125
10	0.08125	0.03125	0.65625	0.23125
11	0.28125	0.08125	0.35625	0.28125
12	0.00625	0.58125	0.03125	0.38125
13	0.28125	0.18125	0.00625	0.53125
14	0.10625	0.68125	0.00625	0.20625
15	0.08125	0.85625	0.05625	0.00625
16	0.38125	0.60625	0.00625	0.00625
17	0.38125	0.08125	0.13125	0.40625
18	0.20625	0.00625	0.48125	0.30625
19	0.20625	0.05625	0.63125	0.10625
20	0.08125	0.00625	0.58125	0.33125
21	0.28125	0.35625	0.00625	0.35625
22	0.08125	0.40625	0.15625	0.35625
23	0.35625	0.10625	0.18125	0.35625
24	0.30625	0.13125	0.35625	0.20625
