## Supplementary Data File S2 (ChIP-exo motifs) for "A domain-resolution map of *in vivo* DNA binding reveals the regulatory consequences of somatic mutations in zinc finger transcription factors": Q9P255.pfm.txt

Pos	A	C	G	T
1	0.713816	0.0164474	0.1875	0.0822368
2	0.1875	0.00328947	0.805921	0.00328947
3	0.963816	0.0164474	0.00328947	0.0164474
4	0.384868	0.0822368	0.529605	0.00328947
5	0.226974	0.634868	0.134868	0.00328947
6	0.884868	0.0164474	0.0822368	0.0164474
7	0.595395	0.319079	0.0822368	0.00328947
8	0.121711	0.450658	0.108553	0.319079
9	0.990132	0.00328947	0.00328947	0.00328947
10	0.858553	0.0296053	0.0953947	0.0164474
11	0.990132	0.00328947	0.00328947	0.00328947
12	0.990132	0.00328947	0.00328947	0.00328947
13	0.6875	0.0427632	0.253289	0.0164474
14	0.0427632	0.00328947	0.950658	0.00328947
15	0.0296053	0.00328947	0.924342	0.0427632
