## Supplementary Data File S2 (ChIP-exo motifs) for "A domain-resolution map of *in vivo* DNA binding reveals the regulatory consequences of somatic mutations in zinc finger transcription factors": Q9UDV7.pfm.txt

Pos	A	C	G	T
1	0.0529514	0.469618	0.344618	0.132812
2	0.136285	0.282118	0.396701	0.184896
3	0.0772569	0.0321181	0.868924	0.0217014
4	0.000868056	0.000868056	0.997396	0.000868056
5	0.243924	0.115451	0.528646	0.111979
6	0.000868056	0.000868056	0.997396	0.000868056
7	0.275174	0.47309	0.000868056	0.250868
8	0.000868056	0.000868056	0.997396	0.000868056
9	0.000868056	0.000868056	0.997396	0.000868056
10	0.000868056	0.000868056	0.997396	0.000868056
11	0.611979	0.105035	0.202257	0.0807292
12	0.0564236	0.0807292	0.861979	0.000868056
