## Supplementary Data File S2 (ChIP-exo motifs) for "A domain-resolution map of *in vivo* DNA binding reveals the regulatory consequences of somatic mutations in zinc finger transcription factors": Q9UJL9.pfm.txt

Pos	A	C	G	T
1	0.00065445	0.00065445	0.995419	0.00327225
2	0.142016	0.0399215	0.131545	0.686518
3	0.0320681	0.00065445	0.909031	0.0582461
4	0.0111257	0.00850785	0.909031	0.0713351
5	0.00327225	0.990183	0.00327225	0.00327225
6	0.00850785	0.00065445	0.00065445	0.990183
7	0.00327225	0.00327225	0.992801	0.00065445
8	0.00589005	0.00065445	0.992801	0.00065445
9	0.977094	0.00589005	0.00065445	0.0163613
