## Supplementary Data File S2 (ChIP-exo motifs) for "A domain-resolution map of *in vivo* DNA binding reveals the regulatory consequences of somatic mutations in zinc finger transcription factors": Q9UJW8.pfm.txt

Pos	A	C	G	T
1	0.431818	0.183884	0.258264	0.126033
2	0.225207	0.00206612	0.745868	0.0268595
3	0.0516529	0.035124	0.853306	0.0599174
4	0.035124	0.150826	0.803719	0.0103306
5	0.283058	0.340909	0.316116	0.0599174
6	0.150826	0.32438	0.407025	0.117769
7	0.183884	0.0433884	0.597107	0.17562
8	0.159091	0.0516529	0.78719	0.00206612
9	0.035124	0.0599174	0.878099	0.0268595
10	0.225207	0.349174	0.159091	0.266529
11	0.0929752	0.00206612	0.902893	0.00206612
12	0.10124	0.200413	0.663223	0.035124
13	0.10124	0.0929752	0.778926	0.0268595
14	0.00206612	0.018595	0.977273	0.00206612
15	0.431818	0.274793	0.200413	0.0929752
16	0.00206612	0.407025	0.539256	0.0516529
17	0.0764463	0.32438	0.0764463	0.522727
18	0.117769	0.159091	0.679752	0.0433884
19	0.0433884	0.208678	0.613636	0.134298
20	0.0599174	0.00206612	0.93595	0.00206612
21	0.018595	0.035124	0.927686	0.018595
