## Supplementary Data File S2 (ChIP-exo motifs) for "A domain-resolution map of *in vivo* DNA binding reveals the regulatory consequences of somatic mutations in zinc finger transcription factors": Q9UK12.pfm.txt

Pos	A	C	G	T
1	0.00126904	0.00126904	0.996193	0.00126904
2	0.00126904	0.996193	0.00126904	0.00126904
3	0.00126904	0.00126904	0.0621827	0.935279
4	0.00126904	0.00126904	0.996193	0.00126904
5	0.524112	0.412437	0.00126904	0.0621827
6	0.153553	0.153553	0.600254	0.0926396
7	0.519036	0.11802	0.280457	0.0824873
8	0.11802	0.163706	0.128173	0.590102
9	0.00634518	0.255076	0.40736	0.331218
10	0.036802	0.478426	0.321066	0.163706
11	0.153553	0.290609	0.371827	0.18401
12	0.153553	0.239848	0.468274	0.138325
13	0.158629	0.336294	0.376904	0.128173
14	0.0926396	0.275381	0.412437	0.219543
15	0.0621827	0.326142	0.478426	0.133249
