## Supplementary Data File S2 (ChIP-exo motifs) for "A domain-resolution map of *in vivo* DNA binding reveals the regulatory consequences of somatic mutations in zinc finger transcription factors": Q9UL59.pfm.txt

Pos	A	C	G	T
1	0.303571	0.160714	0.375	0.160714
2	0.160714	0.232143	0.232143	0.375
3	0.0892857	0.0892857	0.232143	0.589286
4	0.232143	0.517857	0.232143	0.0178571
5	0.732143	0.232143	0.0178571	0.0178571
6	0.0892857	0.0178571	0.0892857	0.803571
7	0.0178571	0.660714	0.303571	0.0178571
8	0.446429	0.0178571	0.517857	0.0178571
9	0.946429	0.0178571	0.0178571	0.0178571
10	0.0892857	0.303571	0.589286	0.0178571
11	0.0892857	0.0178571	0.803571	0.0892857
12	0.232143	0.0892857	0.232143	0.446429
13	0.0178571	0.660714	0.303571	0.0178571
14	0.0178571	0.946429	0.0178571	0.0178571
15	0.0178571	0.232143	0.0892857	0.660714
16	0.0892857	0.660714	0.0178571	0.232143
17	0.946429	0.0178571	0.0178571	0.0178571
18	0.660714	0.160714	0.0178571	0.160714
19	0.375	0.232143	0.375	0.0178571
20	0.732143	0.0892857	0.160714	0.0178571
21	0.732143	0.0892857	0.160714	0.0178571
