## Supplementary Data File S2 (ChIP-exo motifs) for "A domain-resolution map of *in vivo* DNA binding reveals the regulatory consequences of somatic mutations in zinc finger transcription factors": Q9Y2L8.pfm.txt

Pos	A	C	G	T
1	0.408358	0.126833	0.326246	0.138563
2	0.0857771	0.000733138	0.880499	0.0329912
3	0.000733138	0.000733138	0.997801	0.000733138
4	0.997801	0.000733138	0.000733138	0.000733138
5	0.0975073	0.000733138	0.901026	0.000733138
6	0.000733138	0.000733138	0.936217	0.0623167
7	0.0769795	0.0593842	0.000733138	0.862903
8	0.0183284	0.000733138	0.980205	0.000733138
9	0.997801	0.000733138	0.000733138	0.000733138
