## Supplementary Data File S2 (ChIP-exo motifs) for "A domain-resolution map of *in vivo* DNA binding reveals the regulatory consequences of somatic mutations in zinc finger transcription factors": Q9Y2Q1.pfm.txt

Pos	A	C	G	T
1	0.188697	0.280651	0.372605	0.158046
2	0.353448	0.138889	0.246169	0.261494
3	0.000957854	0.000957854	0.997126	0.000957854
4	0.92433	0.000957854	0.000957854	0.0737548
5	0.000957854	0.000957854	0.997126	0.000957854
6	0.000957854	0.000957854	0.997126	0.000957854
7	0.238506	0.636973	0.000957854	0.123563
8	0.548851	0.0545977	0.395594	0.000957854
9	0.832375	0.000957854	0.165709	0.000957854
10	0.000957854	0.000957854	0.997126	0.000957854
11	0.433908	0.085249	0.479885	0.000957854
12	0.112069	0.100575	0.625479	0.161877
