## Supplementary Data File S2 (ChIP-exo motifs) for "A domain-resolution map of *in vivo* DNA binding reveals the regulatory consequences of somatic mutations in zinc finger transcription factors": Q9Y3M9.pfm.txt

Pos	A	C	G	T
1	0.193376	0.342949	0.180556	0.28312
2	0.146368	0.19765	0.274573	0.38141
3	0.107906	0.180556	0.257479	0.45406
4	0.261752	0.172009	0.436966	0.129274
5	0.00106838	0.389957	0.00106838	0.607906
6	0.00106838	0.996795	0.00106838	0.00106838
7	0.0138889	0.432692	0.00106838	0.55235
8	0.291667	0.00106838	0.577991	0.129274
9	0.360043	0.00106838	0.586538	0.0523504
10	0.00106838	0.00106838	0.996795	0.00106838
11	0.996795	0.00106838	0.00106838	0.00106838
12	0.586538	0.00106838	0.304487	0.107906
