## Supplementary Data File S2 (ChIP-exo motifs) for "A domain-resolution map of *in vivo* DNA binding reveals the regulatory consequences of somatic mutations in zinc finger transcription factors": Q49AA0.pfm.txt

Pos	A	C	G	T
1	0.098	0.018	0.882	0.002
2	0.29	0.05	0.026	0.634
3	0.066	0.01	0.762	0.162
4	0.434	0.01	0.546	0.01
5	0.034	0.866	0.002	0.098
6	0.114	0.058	0.042	0.786
7	0.298	0.002	0.674	0.026
8	0.106	0.01	0.882	0.002
9	0.994	0.002	0.002	0.002
10	0.746	0.01	0.066	0.178
11	0.794	0.018	0.186	0.002
12	0.058	0.802	0.018	0.122
