## Supplementary Data File S2 (ChIP-exo motifs) for "A domain-resolution map of *in vivo* DNA binding reveals the regulatory consequences of somatic mutations in zinc finger transcription factors": Q68DI1.pfm.txt

Pos	A	C	G	T
1	0.165865	0.108173	0.675481	0.0504808
2	0.685096	0.0889423	0.223558	0.00240385
3	0.733173	0.0216346	0.223558	0.0216346
4	0.03125	0.00240385	0.963942	0.00240385
5	0.15625	0.319712	0.319712	0.204327
6	0.540865	0.15625	0.271635	0.03125
7	0.512019	0.387019	0.0985577	0.00240385
8	0.65625	0.127404	0.213942	0.00240385
9	0.358173	0.213942	0.338942	0.0889423
10	0.0600962	0.588942	0.290865	0.0600962
11	0.00240385	0.00240385	0.992788	0.00240385
12	0.0985577	0.53125	0.108173	0.262019
13	0.165865	0.742788	0.0600962	0.03125
14	0.0120192	0.0216346	0.963942	0.00240385
15	0.0408654	0.15625	0.771635	0.03125
