## Supplementary Data File S2 (ChIP-exo motifs) for "A domain-resolution map of *in vivo* DNA binding reveals the regulatory consequences of somatic mutations in zinc finger transcription factors": Q68DY1.pfm.txt

Pos	A	C	G	T
1	0.503906	0.253906	0.144531	0.0976563
2	0.550781	0.00390625	0.441406	0.00390625
3	0.0664062	0.0507812	0.0507812	0.832031
4	0.472656	0.160156	0.144531	0.222656
5	0.519531	0.207031	0.128906	0.144531
6	0.0195312	0.00390625	0.738281	0.238281
7	0.0664062	0.0507812	0.816406	0.0664063
8	0.0195313	0.519531	0.0351562	0.425781
9	0.0507813	0.0507812	0.0351562	0.863281
10	0.144531	0.566406	0.175781	0.113281
11	0.253906	0.238281	0.00390625	0.503906
12	0.0976562	0.0976562	0.238281	0.566406
13	0.285156	0.207031	0.503906	0.00390625
14	0.128906	0.113281	0.0351563	0.722656
15	0.0820312	0.00390625	0.894531	0.0195313
16	0.0820312	0.316406	0.378906	0.222656
17	0.0820313	0.550781	0.00390625	0.363281
18	0.0820312	0.691406	0.144531	0.0820312
