## Supplementary Data File S2 (ChIP-exo motifs) for "A domain-resolution map of *in vivo* DNA binding reveals the regulatory consequences of somatic mutations in zinc finger transcription factors": Q76KX8.pfm.txt

Pos	A	C	G	T
1	0.190063	0.117508	0.619085	0.0733438
2	0.234227	0.17429	0.505521	0.0859621
3	0.0859621	0.0733438	0.694795	0.145899
4	0.00709779	0.000788644	0.991325	0.000788644
5	0.117508	0.000788644	0.880915	0.000788644
6	0.00394322	0.00394322	0.98817	0.00394322
7	0.448738	0.54653	0.000788644	0.00394322
8	0.363565	0.000788644	0.634858	0.000788644
9	0.846215	0.000788644	0.152208	0.000788644
10	0.000788644	0.00394322	0.994479	0.000788644
11	0.880915	0.079653	0.0197161	0.0197161
12	0.496057	0.126972	0.306782	0.0701893
13	0.0449527	0.54653	0.167981	0.240536
14	0.120662	0.597003	0.167981	0.114353
15	0.0859621	0.32571	0.268927	0.319401
