## Supplementary Data File S2 (ChIP-exo motifs) for "A domain-resolution map of *in vivo* DNA binding reveals the regulatory consequences of somatic mutations in zinc finger transcription factors": Q86T29.pfm.txt

Pos	A	C	G	T
1	0.291899	0.0684358	0.448324	0.191341
2	0.180168	0.00139665	0.76676	0.051676
3	0.107542	0.00698324	0.884078	0.00139665
4	0.107542	0.0684358	0.554469	0.269553
5	0.291899	0.202514	0.297486	0.208101
6	0.291899	0.263966	0.25838	0.185754
7	0.358939	0.0293296	0.291899	0.319832
8	0.191341	0.101955	0.168994	0.537709
9	0.956704	0.0125698	0.0293296	0.00139665
10	0.135475	0.00139665	0.861732	0.00139665
11	0.548883	0.0851955	0.291899	0.0740223
12	0.364525	0.325419	0.25838	0.051676
13	0.526536	0.146648	0.319832	0.00698324
14	0.180168	0.755587	0.00139665	0.0628492
15	0.00139665	0.99581	0.00139665	0.00139665
16	0.705307	0.291899	0.00139665	0.00139665
17	0.308659	0.168994	0.118715	0.403631
18	0.465084	0.118715	0.25838	0.157821
19	0.280726	0.208101	0.414804	0.0963687
20	0.25838	0.0851955	0.247207	0.409218
21	0.174581	0.342179	0.325419	0.157821
