## Supplementary Data File S2 (ChIP-exo motifs) for "A domain-resolution map of *in vivo* DNA binding reveals the regulatory consequences of somatic mutations in zinc finger transcription factors": Q86V71.pfm.txt

Pos	A	C	G	T
1	0.300505	0.108586	0.340909	0.25
2	0.111953	0.0749158	0.72138	0.0917508
3	0.118687	0.142256	0.637205	0.101852
4	0.236532	0.590067	0.0883838	0.0850168
5	0.677609	0.0715488	0.21633	0.0345118
6	0.0715488	0.11532	0.280303	0.532828
7	0.603535	0.0749158	0.172559	0.14899
8	0.0883838	0.0547138	0.81229	0.0446128
9	0.0749158	0.162458	0.667508	0.0951178
10	0.303872	0.398148	0.125421	0.172559
11	0.223064	0.404882	0.243266	0.128788
12	0.253367	0.303872	0.28367	0.159091
13	0.31734	0.505892	0.0446128	0.132155
14	0.802189	0.00757576	0.189394	0.000841751
15	0.84596	0.0446128	0.0951178	0.0143098
16	0.0109428	0.189394	0.0143098	0.785354
17	0.0547138	0.000841751	0.933502	0.0109428
18	0.0109428	0.0311448	0.957071	0.000841751
19	0.00420875	0.11532	0.856061	0.0244108
20	0.0446128	0.596801	0.0176768	0.340909
21	0.270202	0.155724	0.11532	0.458754
