## Supplementary Data File S2 (ChIP-exo motifs) for "A domain-resolution map of *in vivo* DNA binding reveals the regulatory consequences of somatic mutations in zinc finger transcription factors": Q86YE8.pfm.txt

Pos	A	C	G	T
1	0.204315	0.590102	0.0774112	0.128173
2	0.803299	0.0164975	0.133249	0.0469543
3	0.0571066	0.0469543	0.838832	0.0571066
4	0.214467	0.488579	0.128173	0.168782
5	0.310914	0.595178	0.0520305	0.0418782
6	0.559645	0.219543	0.072335	0.148477
7	0.371827	0.112944	0.265228	0.25
8	0.112944	0.00126904	0.884518	0.00126904
9	0.00126904	0.00126904	0.996193	0.00126904
10	0.163706	0.696701	0.00126904	0.138325
11	0.767766	0.229695	0.00126904	0.00126904
12	0.00126904	0.950508	0.0215736	0.0266497
13	0.965736	0.0215736	0.00634518	0.00634518
14	0.270305	0.686548	0.0418782	0.00126904
15	0.387056	0.25	0.153553	0.209391
16	0.326142	0.53934	0.107868	0.0266497
17	0.76269	0.133249	0.0571066	0.0469543
18	0.265228	0.0469543	0.498731	0.189086
19	0.0520305	0.199239	0.60533	0.143401
20	0.519036	0.148477	0.214467	0.11802
21	0.102792	0.25	0.458122	0.189086
