## Supplementary Data File S2 (ChIP-exo motifs) for "A domain-resolution map of *in vivo* DNA binding reveals the regulatory consequences of somatic mutations in zinc finger transcription factors": Q96BR6.pfm.txt

Pos	A	C	G	T
1	0.145	0.125	0.585	0.145
2	0.025	0.005	0.965	0.005
3	0.025	0.005	0.965	0.005
4	0.125	0.185	0.585	0.105
5	0.045	0.625	0.005	0.325
6	0.005	0.005	0.985	0.005
7	0.925	0.065	0.005	0.005
8	0.005	0.485	0.005	0.505
9	0.005	0.005	0.985	0.005
10	0.705	0.205	0.025	0.065
11	0.005	0.885	0.005	0.105
12	0.025	0.805	0.085	0.085
13	0.485	0.065	0.385	0.065
14	0.105	0.485	0.225	0.185
15	0.065	0.105	0.105	0.725
