## Supplementary Data File S2 (ChIP-exo motifs) for "A domain-resolution map of *in vivo* DNA binding reveals the regulatory consequences of somatic mutations in zinc finger transcription factors": Q96C28.pfm.txt

Pos	A	C	G	T
1	0.180712	0.0383895	0.326779	0.45412
2	0.660112	0.143258	0.132022	0.0646067
3	0.0271536	0.86985	0.0234082	0.079588
4	0.199438	0.735019	0.0271536	0.0383895
5	0.720037	0.0271536	0.225655	0.0271536
6	0.0533708	0.00468165	0.851124	0.090824
7	0.0983146	0.00468165	0.892322	0.00468165
8	0.9897	0.00093633	0.00842697	0.00093633
9	0.0421348	0.00842697	0.937266	0.0121723
10	0.0383895	0.203184	0.0646067	0.69382
11	0.161985	0.0421348	0.712547	0.0833333
12	0.0533708	0.00468165	0.937266	0.00468165
13	0.00468165	0.00468165	0.9897	0.00093633
14	0.0571161	0.00842697	0.933521	0.00093633
15	0.0833333	0.0983146	0.0870787	0.731273
