## Supplementary Data File S2 (ChIP-exo motifs) for "A domain-resolution map of *in vivo* DNA binding reveals the regulatory consequences of somatic mutations in zinc finger transcription factors": Q96GC6.pfm.txt

Pos	A	C	G	T
1	0.733586	0.0113636	0.0467172	0.208333
2	0.152778	0.00126263	0.839646	0.00631313
3	0.981061	0.0164141	0.00126263	0.00126263
4	0.0770202	0.00126263	0.915404	0.00631313
5	0.814394	0.00631313	0.17803	0.00126263
6	0.960859	0.00631313	0.0265152	0.00631313
7	0.0921717	0.425505	0.0820707	0.400253
8	0.0315657	0.208333	0.00126263	0.758838
9	0.00126263	0.996212	0.00126263	0.00126263
10	0.869949	0.117424	0.00126263	0.0113636
11	0.0164141	0.324495	0.00126263	0.657828
12	0.885101	0.00631313	0.0871212	0.0214646
