## Supplementary Data File S2 (ChIP-exo motifs) for "A domain-resolution map of *in vivo* DNA binding reveals the regulatory consequences of somatic mutations in zinc finger transcription factors": Q96JC4.pfm.txt

Pos	A	C	G	T
1	0.0181159	0.0123188	0.960145	0.00942029
2	0.902174	0.0181159	0.0731884	0.00652174
3	0.192029	0.0644928	0.221014	0.522464
4	0.000724638	0.000724638	0.997826	0.000724638
5	0.812319	0.165942	0.0210145	0.000724638
6	0.000724638	0.754348	0.000724638	0.244203
7	0.0355072	0.383333	0.0123188	0.568841
8	0.0181159	0.557246	0.0644928	0.360145
9	0.0384058	0.0152174	0.499275	0.447101
10	0.194928	0.05	0.707971	0.0471014
11	0.267391	0.0210145	0.618116	0.0934783
12	0.00362319	0.000724638	0.992029	0.00362319
13	0.0384058	0.0210145	0.934058	0.00652174
14	0.600725	0.183333	0.215217	0.000724638
15	0.0615942	0.458696	0.0413043	0.438406
16	0.194928	0.273188	0.25	0.281884
17	0.206522	0.313768	0.307971	0.171739
18	0.192029	0.287681	0.319565	0.200725
