## Supplementary Data File S2 (ChIP-exo motifs) for "A domain-resolution map of *in vivo* DNA binding reveals the regulatory consequences of somatic mutations in zinc finger transcription factors": Q96JL9.pfm.txt

Pos	A	C	G	T
1	0.165686	0.251961	0.581373	0.000980392
2	0.0676471	0.000980392	0.122549	0.808824
3	0.000980392	0.000980392	0.997059	0.000980392
4	0.000980392	0.000980392	0.997059	0.000980392
5	0.997059	0.000980392	0.000980392	0.000980392
6	0.0676471	0.000980392	0.820588	0.110784
7	0.000980392	0.655882	0.342157	0.000980392
8	0.369608	0.546078	0.0833333	0.000980392
9	0.000980392	0.114706	0.883333	0.000980392
