## Supplementary Data File S2 (ChIP-exo motifs) for "A domain-resolution map of *in vivo* DNA binding reveals the regulatory consequences of somatic mutations in zinc finger transcription factors": Q96MU6.pfm.txt

Pos	A	C	G	T
1	0.295283	0.106604	0.412264	0.185849
2	0.136792	0.0537736	0.79717	0.0122642
3	0.0462264	0.461321	0.140566	0.351887
4	0.0386792	0.634906	0.133019	0.193396
5	0.0235849	0.00471698	0.970755	0.000943396
6	0.000943396	0.0537736	0.616038	0.329245
7	0.0915094	0.468868	0.0915094	0.348113
8	0.095283	0.000943396	0.887736	0.0160377
9	0.0273585	0.0726415	0.0613208	0.838679
10	0.000943396	0.978302	0.0198113	0.000943396
11	0.0386792	0.185849	0.0764151	0.699057
12	0.0235849	0.0160377	0.834906	0.125472
13	0.0424528	0.434906	0.431132	0.0915094
14	0.178302	0.306604	0.351887	0.163208
15	0.129245	0.446226	0.276415	0.148113
16	0.151887	0.283962	0.336792	0.227358
17	0.0764151	0.174528	0.623585	0.125472
18	0.0915094	0.231132	0.574528	0.10283
19	0.110377	0.39717	0.34434	0.148113
20	0.0235849	0.665094	0.182075	0.129245
21	0.133019	0.54434	0.185849	0.136792
