## Supplementary Data File S2 (ChIP-exo motifs) for "A domain-resolution map of *in vivo* DNA binding reveals the regulatory consequences of somatic mutations in zinc finger transcription factors": Q96N22.pfm.txt

Pos	A	C	G	T
1	0.39486	0.366822	0.10514	0.133178
2	0.86215	0.00233645	0.133178	0.00233645
3	0.955607	0.00233645	0.0397196	0.00233645
4	0.00233645	0.00233645	0.992991	0.00233645
5	0.021028	0.00233645	0.974299	0.00233645
6	0.992991	0.00233645	0.00233645	0.00233645
7	0.0771028	0.581776	0.142523	0.198598
8	0.067757	0.00233645	0.92757	0.00233645
9	0.0957944	0.450935	0.301402	0.151869
