## Supplementary Data File S2 (ChIP-exo motifs) for "A domain-resolution map of *in vivo* DNA binding reveals the regulatory consequences of somatic mutations in zinc finger transcription factors": Q96N38.pfm.txt

Pos	A	C	G	T
1	0.149414	0.305664	0.43457	0.110352
2	0.848633	0.0244141	0.125977	0.000976562
3	0.0126953	0.000976562	0.985352	0.000976562
4	0.0673828	0.918945	0.000976562	0.0126953
5	0.99707	0.000976562	0.000976562	0.000976562
6	0.000976562	0.000976562	0.99707	0.000976562
7	0.0439453	0.696289	0.219727	0.0400391
8	0.977539	0.0205078	0.000976562	0.000976562
9	0.43457	0.563477	0.000976562	0.000976562
10	0.0244141	0.379883	0.172852	0.422852
11	0.0712891	0.0361328	0.618164	0.274414
12	0.188477	0.618164	0.102539	0.0908203
