## Supplementary Data File S2 (ChIP-exo motifs) for "A domain-resolution map of *in vivo* DNA binding reveals the regulatory consequences of somatic mutations in zinc finger transcription factors": Q96NI8.pfm.txt

Pos	A	C	G	T
1	0.65625	0.10625	0.05625	0.18125
2	0.43125	0.00625	0.55625	0.00625
3	0.95625	0.03125	0.00625	0.00625
4	0.13125	0.28125	0.03125	0.55625
5	0.83125	0.10625	0.05625	0.00625
6	0.28125	0.10625	0.10625	0.50625
7	0.45625	0.33125	0.05625	0.15625
8	0.40625	0.08125	0.23125	0.28125
9	0.20625	0.15625	0.15625	0.48125
10	0.48125	0.20625	0.10625	0.20625
11	0.30625	0.60625	0.00625	0.08125
12	0.68125	0.15625	0.05625	0.10625
13	0.73125	0.08125	0.03125	0.15625
14	0.00625	0.00625	0.98125	0.00625
15	0.95625	0.03125	0.00625	0.00625
16	0.93125	0.05625	0.00625	0.00625
17	0.98125	0.00625	0.00625	0.00625
18	0.88125	0.00625	0.10625	0.00625
19	0.08125	0.50625	0.08125	0.33125
20	0.33125	0.05625	0.13125	0.48125
21	0.20625	0.28125	0.13125	0.38125
