## Supplementary Data File S2 (ChIP-exo motifs) for "A domain-resolution map of *in vivo* DNA binding reveals the regulatory consequences of somatic mutations in zinc finger transcription factors": Q96PE6.pfm.txt

Pos	A	C	G	T
1	0.340311	0.447967	0.0962919	0.115431
2	0.998206	0.000598086	0.000598086	0.000598086
3	0.967105	0.000598086	0.00538278	0.0269139
4	0.0412679	0.940789	0.0173445	0.000598086
5	0.998206	0.000598086	0.000598086	0.000598086
6	0.000598086	0.000598086	0.998206	0.000598086
7	0.916866	0.0580144	0.0149522	0.0101675
8	0.998206	0.000598086	0.000598086	0.000598086
9	0.794856	0.0221292	0.0293062	0.153708
10	0.117823	0.392943	0.297249	0.191986
11	0.0293062	0.952751	0.00299043	0.0149522
12	0.055622	0.459928	0.0173445	0.467105
