## Supplementary Data File S2 (ChIP-exo motifs) for "A domain-resolution map of *in vivo* DNA binding reveals the regulatory consequences of somatic mutations in zinc finger transcription factors": Q96PQ6.pfm.txt

Pos	A	C	G	T
1	0.517287	0.0917553	0.325798	0.0651596
2	0.575798	0.150266	0.261968	0.0119681
3	0.144947	0.0385638	0.75133	0.0651596
4	0.591755	0.0119681	0.219415	0.176862
5	0.288564	0.107713	0.352394	0.25133
6	0.347074	0.0492021	0.394947	0.208777
7	0.325798	0.12367	0.485372	0.0651596
8	0.634309	0.0279255	0.166223	0.171543
9	0.00132979	0.985372	0.00132979	0.0119681
10	0.628989	0.043883	0.139628	0.1875
11	0.12367	0.0757979	0.799202	0.00132979
12	0.139628	0.793883	0.0385638	0.0279255
13	0.490691	0.12367	0.043883	0.341755
14	0.0279255	0.0119681	0.953457	0.00664894
15	0.969415	0.0119681	0.00132979	0.0172872
16	0.00664894	0.6875	0.0172872	0.288564
17	0.485372	0.0651596	0.081117	0.368351
18	0.304521	0.203457	0.0970745	0.394947
19	0.171543	0.272606	0.134309	0.421543
20	0.171543	0.203457	0.230053	0.394947
21	0.267287	0.235372	0.267287	0.230053
22	0.235372	0.256649	0.208777	0.299202
23	0.272606	0.277926	0.214096	0.235372
24	0.176862	0.246011	0.304521	0.272606
