## Supplementary Data File S2 (ChIP-exo motifs) for "A domain-resolution map of *in vivo* DNA binding reveals the regulatory consequences of somatic mutations in zinc finger transcription factors": Q96SR6.pfm.txt

Pos	A	C	G	T
1	0.0862832	0.0125369	0.853245	0.0479351
2	0.75	0.0154867	0.127581	0.106932
3	0.0626844	0.0154867	0.867994	0.0538348
4	0.452065	0.275074	0.233776	0.0390855
5	0.331121	0.581858	0.030236	0.0567847
6	0.885693	0.0243363	0.0685841	0.0213864
7	0.213127	0.272124	0.251475	0.263274
8	0.103982	0.449115	0.00663717	0.440265
9	0.974189	0.00368732	0.0154867	0.00663717
10	0.130531	0.396018	0.422566	0.050885
11	0.115782	0.210177	0.00663717	0.667404
12	0.965339	0.0125369	0.0213864	0.000737463
13	0.0272861	0.856195	0.0951327	0.0213864
14	0.770649	0.118732	0.106932	0.00368732
15	0.121681	0.0390855	0.797198	0.0420354
16	0.457965	0.121681	0.269174	0.15118
17	0.15708	0.525811	0.0951327	0.221976
18	0.322271	0.531711	0.0656342	0.0803835
19	0.254425	0.537611	0.0538348	0.15413
20	0.398968	0.257375	0.0980826	0.245575
21	0.564159	0.14528	0.15118	0.139381
