## Supplementary Data File S2 (ChIP-exo motifs) for "A domain-resolution map of *in vivo* DNA binding reveals the regulatory consequences of somatic mutations in zinc finger transcription factors": Q147U1.pfm.txt

Pos	A	C	G	T
1	0.00796178	0.396497	0.58758	0.00796178
2	0.116242	0.447452	0.332803	0.103503
3	0.00796178	0.402866	0.58758	0.00159236
4	0.0143312	0.453822	0.530255	0.00159236
5	0.294586	0.199045	0.485669	0.0207006
6	0.00159236	0.00159236	0.995223	0.00159236
7	0.186306	0.339172	0.47293	0.00159236
8	0.269108	0.262739	0.390127	0.0780255
9	0.275478	0.0780255	0.58121	0.0652866
10	0.109873	0.300955	0.574841	0.0143312
11	0.103503	0.441083	0.415605	0.0398089
12	0.00796178	0.339172	0.568471	0.0843949
13	0.00796178	0.536624	0.453822	0.00159236
14	0.173567	0.230892	0.58121	0.0143312
15	0.00159236	0.00159236	0.995223	0.00159236
16	0.00796178	0.453822	0.536624	0.00159236
17	0.179936	0.326433	0.415605	0.0780255
18	0.00159236	0.434713	0.549363	0.0143312
19	0.00159236	0.511146	0.485669	0.00159236
20	0.192675	0.460191	0.262739	0.0843949
21	0.00159236	0.00159236	0.995223	0.00159236
