## Supplementary Data File S2 (ChIP-exo motifs) for "A domain-resolution map of *in vivo* DNA binding reveals the regulatory consequences of somatic mutations in zinc finger transcription factors": Q969W8.pfm.txt

Pos	A	C	G	T
1	0.00316456	0.0158228	0.977848	0.00316456
2	0.0158228	0.977848	0.00316456	0.00316456
3	0.0664557	0.0917722	0.572785	0.268987
4	0.00316456	0.193038	0.699367	0.10443
5	0.231013	0.39557	0.306962	0.0664557
6	0.927215	0.0158228	0.0411392	0.0158228
7	0.572785	0.294304	0.129747	0.00316456
8	0.408228	0.028481	0.547468	0.0158228
9	0.205696	0.0158228	0.737342	0.0411392
10	0.0158228	0.0158228	0.952532	0.0158228
11	0.914557	0.0664557	0.0158228	0.00316456
12	0.193038	0.0664557	0.648734	0.0917722
13	0.00316456	0.268987	0.610759	0.117089
14	0.0158228	0.939873	0.0411392	0.00316456
15	0.231013	0.142405	0.522152	0.10443
16	0.142405	0.0917722	0.724684	0.0411392
17	0.205696	0.205696	0.560127	0.028481
18	0.129747	0.294304	0.458861	0.117089
