## Supplementary Data File S2 (ChIP-exo motifs) for "A domain-resolution map of *in vivo* DNA binding reveals the regulatory consequences of somatic mutations in zinc finger transcription factors": Q03923.pfm.txt

Pos	A	C	G	T
1	0.268519	0.342593	0.268519	0.12037
2	0.157407	0.0462963	0.00925926	0.787037
3	0.00925926	0.00925926	0.972222	0.00925926
4	0.416667	0.527778	0.00925926	0.0462963
5	0.268519	0.0462963	0.0462963	0.638889
6	0.00925926	0.00925926	0.972222	0.00925926
7	0.00925926	0.0833333	0.601852	0.305556
8	0.972222	0.00925926	0.00925926	0.00925926
9	0.935185	0.00925926	0.00925926	0.0462963
10	0.00925926	0.0833333	0.0462963	0.861111
11	0.00925926	0.935185	0.0462963	0.00925926
12	0.00925926	0.342593	0.00925926	0.638889
