## Supplementary Data File S2 (ChIP-exo motifs) for "A domain-resolution map of *in vivo* DNA binding reveals the regulatory consequences of somatic mutations in zinc finger transcription factors": Q14584.pfm.txt

Pos	A	C	G	T
1	0.436717	0.236216	0.233709	0.0933584
2	0.236216	0.243734	0.20614	0.31391
3	0.12594	0.216165	0.163534	0.494361
4	0.604637	0.0106516	0.346491	0.0382206
5	0.023183	0.912907	0.0507519	0.0131579
6	0.0557644	0.0382206	0.00814536	0.89787
7	0.0833333	0.802632	0.023183	0.0908521
8	0.995614	0.000626566	0.00313283	0.000626566
9	0.0482456	0.912907	0.0106516	0.0281955
10	0.875313	0.0682957	0.0106516	0.0457393
11	0.0131579	0.00313283	0.932957	0.0507519
12	0.110902	0.178571	0.572055	0.138471
13	0.0632832	0.431704	0.12594	0.379073
14	0.033208	0.895363	0.0407268	0.0307018
15	0.0432331	0.75	0.0281955	0.178571
