## Supplementary Data File S2 (ChIP-exo motifs) for "A domain-resolution map of *in vivo* DNA binding reveals the regulatory consequences of somatic mutations in zinc finger transcription factors": Q14586.pfm.txt

Pos	A	C	G	T
1	0.267578	0.337891	0.330078	0.0644531
2	0.00195312	0.0175781	0.970703	0.00976562
3	0.0175781	0.0566406	0.923828	0.00195312
4	0.0410156	0.728516	0.173828	0.0566406
5	0.283203	0.306641	0.275391	0.134766
6	0.158203	0.0332031	0.337891	0.470703
7	0.00195312	0.158203	0.837891	0.00195312
8	0.134766	0.126953	0.150391	0.587891
9	0.0722656	0.0175781	0.900391	0.00976562
10	0.205078	0.291016	0.462891	0.0410156
11	0.408203	0.00195312	0.556641	0.0332031
12	0.00976562	0.0410156	0.947266	0.00195312
13	0.580078	0.251953	0.119141	0.0488281
14	0.189453	0.00195312	0.705078	0.103516
15	0.0410156	0.0644531	0.884766	0.00976562
