## Supplementary Data File S2 (ChIP-exo motifs) for "A domain-resolution map of *in vivo* DNA binding reveals the regulatory consequences of somatic mutations in zinc finger transcription factors": Q14592.pfm.txt

Pos	A	C	G	T
1	0.0163043	0.291667	0.617754	0.0742754
2	0.125	0.00181159	0.791667	0.0815217
3	0.00181159	0.00181159	0.994565	0.00181159
4	0.0307971	0.00181159	0.96558	0.00181159
5	0.719203	0.168478	0.00181159	0.110507
6	0.00181159	0.00181159	0.994565	0.00181159
7	0.00181159	0.00181159	0.994565	0.00181159
8	0.132246	0.661232	0.175725	0.0307971
9	0.0452899	0.103261	0.726449	0.125
10	0.0307971	0.125	0.842391	0.00181159
11	0.0815217	0.581522	0.320652	0.0163043
12	0.0525362	0.298913	0.639493	0.00905797
