## Supplementary Data File S2 (ChIP-exo motifs) for "A domain-resolution map of *in vivo* DNA binding reveals the regulatory consequences of somatic mutations in zinc finger transcription factors": Q14593.pfm.txt

Pos	A	C	G	T
1	0.000929368	0.000929368	0.997212	0.000929368
2	0.997212	0.000929368	0.000929368	0.000929368
3	0.000929368	0.000929368	0.997212	0.000929368
4	0.000929368	0.547398	0.450743	0.000929368
5	0.000929368	0.837361	0.160781	0.000929368
6	0.000929368	0.960037	0.000929368	0.0381041
7	0.000929368	0.714684	0.157063	0.127323
8	0.276022	0.20539	0.365242	0.153346
9	0.045539	0.194238	0.707249	0.052974
