## Supplementary Data File S2 (ChIP-exo motifs) for "A domain-resolution map of *in vivo* DNA binding reveals the regulatory consequences of somatic mutations in zinc finger transcription factors": Q15928.pfm.txt

Pos	A	C	G	T
1	0.223621	0.405875	0.216427	0.154077
2	0.173261	0.302758	0.350719	0.173261
3	0.182854	0.0461631	0.660072	0.110911
4	0.13729	0.161271	0.602518	0.0989209
5	0.1253	0.0821343	0.338729	0.453837
6	0.0773381	0.0581535	0.820743	0.043765
7	0.254796	0.0581535	0.655276	0.0317746
8	0.0533573	0.00059952	0.940647	0.00539568
9	0.365108	0.00539568	0.501799	0.127698
10	0.00539568	0.00059952	0.991007	0.0029976
11	0.00539568	0.715228	0.0029976	0.276379
12	0.00539568	0.00539568	0.988609	0.00059952
13	0.00779376	0.0989209	0.336331	0.556954
14	0.00059952	0.979017	0.0197842	0.00059952
15	0.0941247	0.904676	0.00059952	0.00059952
