## Supplementary Data File S2 (ChIP-exo motifs) for "A domain-resolution map of *in vivo* DNA binding reveals the regulatory consequences of somatic mutations in zinc finger transcription factors": Q15937.pfm.txt

Pos	A	C	G	T
1	0.294643	0.223214	0.4375	0.0446429
2	0.758929	0.0803571	0.151786	0.00892857
3	0.901786	0.00892857	0.0803571	0.00892857
4	0.6875	0.0446429	0.258929	0.00892857
5	0.330357	0.0446429	0.1875	0.4375
6	0.258929	0.0446429	0.330357	0.366071
7	0.830357	0.151786	0.00892857	0.00892857
8	0.866071	0.0803571	0.0446429	0.00892857
9	0.151786	0.0446429	0.00892857	0.794643
10	0.258929	0.580357	0.0803571	0.0803571
11	0.0803571	0.1875	0.00892857	0.723214
12	0.0446429	0.794643	0.151786	0.00892857
13	0.00892857	0.00892857	0.151786	0.830357
14	0.973214	0.00892857	0.00892857	0.00892857
15	0.9375	0.00892857	0.00892857	0.0446429
