## Supplementary Data File S2 (ChIP-exo motifs) for "A domain-resolution map of *in vivo* DNA binding reveals the regulatory consequences of somatic mutations in zinc finger transcription factors": Q99676.pfm.txt

Pos	A	C	G	T
1	0.242188	0.304688	0.315104	0.138021
2	0.252604	0.221354	0.346354	0.179688
3	0.294271	0.169271	0.398438	0.138021
4	0.356771	0.169271	0.304688	0.169271
5	0.325521	0.0546875	0.356771	0.263021
6	0.398438	0.138021	0.252604	0.210938
7	0.356771	0.304688	0.283854	0.0546875
8	0.221354	0.346354	0.106771	0.325521
9	0.0338542	0.00260417	0.325521	0.638021
10	0.658854	0.106771	0.169271	0.0651042
11	0.106771	0.00260417	0.888021	0.00260417
12	0.992188	0.00260417	0.00260417	0.00260417
13	0.971354	0.00260417	0.0234375	0.00260417
14	0.794271	0.00260417	0.190104	0.0130208
15	0.0442708	0.0130208	0.908854	0.0338542
16	0.304687	0.0338542	0.419271	0.242187
17	0.169271	0.242187	0.273437	0.315104
18	0.0234375	0.0442708	0.763021	0.169271
19	0.367187	0.617188	0.00260417	0.0130208
20	0.690104	0.0442708	0.221354	0.0442708
21	0.0651042	0.117187	0.169271	0.648438
